# Development of the invertebrate faunas of anthropogenic habitats

**DOI:** 10.64898/2025.12.02.691838

**Authors:** Joshua M. Sammy, Jack Hatfield, Andrew Salisbury, Chris D. Thomas

## Abstract

**Aim:** We aimed to determine the relationships between species’ association with humans, their levels of habitat specialisation, and the extent to which their geographic ranges have increased or decreased.

**Location:** Great Britain.

**Time period:** Present (1981-2020)

**Major taxa studied:** Terrestrial invertebrates (n=1,722 species).

**Methods:** We determined the habitat associations for each of 1,722 species from 14 taxonomic groups in each of 18 land cover types in Great Britain. We used these values to calculate a human association index (based on whether species occupy human-modified land cover types, such as urban, suburban and coniferous plantation habitats, or occur in relatively unmodified land covers, such as several coastal habitats and marshlands) and habitat specialisation index (whether they are restricted to a few land cover types, or widely distributed across different land cover types) for each species. We then investigated the relationship between human association and habitat specialisation, as well as the relationship between human association and two metrics of range change between 1981-2000 and 2001-2020.

**Results:** Contrary to previous hypotheses, we find no evidence that species associated with human-modified environments are more likely to be habitat generalists. Furthermore, human-associated species were more likely to increase. On average, the geographic distributions of the most human-associated third of species increased by 58% over the study period, whereas the least human associated third of species declined by 7.1%.

**Main conclusions:** Humans have had increasingly large impacts on the world’s ecosystems, generating an intensity gradient of human-modification, including novel (anthropogenic) environments. Our findings show that new environments have provided opportunities for species to colonise, generating faunas which include species that have become human-associated specialists. The ongoing expansions of species in ecosystems with relatively high levels of human modification are key components of the future of biodiversity in the Anthropocene.
