## Supplementary Tables 5-52 for "Development of the invertebrate faunas of anthropogenic habitats": supp_table_5_main_ssi_vs_human_asc.csv

metric	condition	median	q05	q95	prob_positive	prob_negative
Habitat specialisation	All taxonomic groups	0.13422580816632612	-0.02490192053321039	0.26974160308509487	0.95475	0.04525
Habitat specialisation	Non-marine molluscs	0.05509911791926789	-0.16428357813035935	0.2475473710147477	0.69075	0.30925
Habitat specialisation	Arachnids	0.30626373661380185	0.20364871441509202	0.41401830538159656	1	0
Habitat specialisation	Dragonflies and damselflies	0.3470977338072116	0.12730550035840482	0.5982677255239808	0.9995	5e-4
Habitat specialisation	Grasshoppers and allies	0.0551747549199354	-0.4681287915564526	0.40541988069164314	0.606	0.394
Habitat specialisation	Shieldbugs and allies	0.1869013925493786	-0.13120711820346034	0.5171292476313892	0.88375	0.11624999999999999
Habitat specialisation	Ground beetles	-0.17981810850974628	-0.566913818417668	0.14895054866567142	0.15325	0.84675
Habitat specialisation	Ladybirds	0.13571090535752262	-0.19653210289293419	0.46117961877451974	0.81325	0.18675
Habitat specialisation	Wasps	0.042117282668819575	-0.22529942311976686	0.28477736560126277	0.621	0.379
Habitat specialisation	Ants	0.22517790539805832	-0.13606129124590988	0.6129727389173206	0.90425	0.09575
Habitat specialisation	Bees	0.0732802776497361	-0.13278946457925292	0.2681371152039702	0.76375	0.23625
Habitat specialisation	Soldierflies and allies	0.08505121775345739	-0.21290815483782224	0.35126254983100474	0.72275	0.27725
Habitat specialisation	Hoverflies	0.02466487289366315	-0.1456479990948557	0.18737470250357835	0.62375	0.37625
Habitat specialisation	Moths	0.2528532788540781	0.19438574708519452	0.31362035856489506	1	0
Habitat specialisation	Butterflies	0.29260403194344997	0.13865287493407968	0.4413979879528963	1	0
