## Supplementary Tables 5-52 for "Development of the invertebrate faunas of anthropogenic habitats": supp_table_6_main_range_change.csv

condition	metric	range	median	q05	q95	prob_positive	prob_negative
All taxonomic groups	Human association	Change in occupancy	0.019528023007722564	0.005709330407575403	0.03573639436218434	0.99475	0.00525
All taxonomic groups	Human association	Relative distribution change	0.23325730716820453	0.08236900159200924	0.3656159410815311	0.997	0.003
All taxonomic groups	Interaction between human association and habitat specialisation	Change in occupancy	-0.0018652888600161415	-0.008419589179227666	0.005762235648124624	0.25875000000000004	0.74125
All taxonomic groups	Interaction between human association and habitat specialisation	Relative distribution change	0.13384100697419826	0.06568146712674187	0.18822698067843002	0.99825	0.00175
All taxonomic groups	Habitat specialisation	Change in occupancy	-3.456733372628201e-5	-0.013172071610705126	0.011683829078376706	0.499	0.501
All taxonomic groups	Habitat specialisation	Relative distribution change	-0.07780711761952651	-0.2071470153555677	0.04484067037090612	0.10375	0.89625
Non-marine molluscs	Human association	Change in occupancy	0.035867636230897955	0.018584042884005548	0.05499563310157721	1	0
Non-marine molluscs	Human association	Relative distribution change	0.4287083127029122	0.2443664123161988	0.6364095351420798	1	0
Non-marine molluscs	Interaction between human association and habitat specialisation	Change in occupancy	-7.507986874579189e-4	-0.011416070129564696	0.012499343861591194	0.43625	0.56375
Non-marine molluscs	Interaction between human association and habitat specialisation	Relative distribution change	0.14247291135116905	0.05579167019035326	0.24812763195068405	0.99675	0.0032500000000000003
Non-marine molluscs	Habitat specialisation	Change in occupancy	0.02796139248968068	0.006116207121900361	0.050532492775269465	0.9964999999999999	0.0035
Non-marine molluscs	Habitat specialisation	Relative distribution change	0.025768166438713002	-0.17189135926975843	0.24404503519370932	0.591	0.40900000000000003
Arachnids	Human association	Change in occupancy	0.007707638858055792	-4.6059879076203457e-4	0.01616648423092459	0.9675	0.0325
Arachnids	Human association	Relative distribution change	0.12781581429514358	0.026399966761806316	0.22454769369428898	0.9924999999999999	0.0075
Arachnids	Interaction between human association and habitat specialisation	Change in occupancy	-9.972497010525857e-4	-0.006141993468245082	0.005535284751536218	0.37	0.63
Arachnids	Interaction between human association and habitat specialisation	Relative distribution change	0.13489885881524588	0.07142501421817006	0.19975593656611002	0.99975	2.5e-4
Arachnids	Habitat specialisation	Change in occupancy	0.003264594358984978	-0.0048570042280625695	0.011957522983748192	0.78075	0.21925
Arachnids	Habitat specialisation	Relative distribution change	0.10712419055226241	-9.573428224733178e-5	0.2122402820039391	0.9744999999999999	0.025500000000000002
Dragonflies and damselflies	Human association	Change in occupancy	0.011757304736689435	-0.012603752065974005	0.03500241743232898	0.83325	0.16675
Dragonflies and damselflies	Human association	Relative distribution change	0.27857116628348344	0.0239676429576357	0.5531582399741086	0.984	0.016
Dragonflies and damselflies	Interaction between human association and habitat specialisation	Change in occupancy	-0.00261346872812884	-0.01565752518314704	0.008717953245361782	0.25675000000000003	0.74325
Dragonflies and damselflies	Interaction between human association and habitat specialisation	Relative distribution change	0.13502672343477712	0.02471799405954221	0.23461684698863508	0.987	0.013
Dragonflies and damselflies	Habitat specialisation	Change in occupancy	-0.012353280519447271	-0.034944043850468585	0.00527152001291199	0.0955	0.9045000000000001
Dragonflies and damselflies	Habitat specialisation	Relative distribution change	-0.16039485366833603	-0.42541899480805345	0.06184464081537437	0.07675	0.92325
Grasshoppers and allies	Human association	Change in occupancy	0.02039844772585884	-0.013068248700459965	0.056195661208619054	0.8935	0.1065
Grasshoppers and allies	Human association	Relative distribution change	0.2787860115895382	-0.06607137052649525	0.6523045884720879	0.9445	0.0555
Grasshoppers and allies	Interaction between human association and habitat specialisation	Change in occupancy	-0.001819111817143165	-0.016136856813898363	0.01608240091855225	0.33275	0.66725
Grasshoppers and allies	Interaction between human association and habitat specialisation	Relative distribution change	0.13735772605982888	0.013425951250912378	0.27191033473636145	0.97925	0.02075
Grasshoppers and allies	Habitat specialisation	Change in occupancy	0.00226575894296352	-0.030025285164392852	0.033250038348031516	0.57375	0.42625
Grasshoppers and allies	Habitat specialisation	Relative distribution change	-0.09143163824068275	-0.4769828788640218	0.28510737302098316	0.28150000000000003	0.7184999999999999
Shieldbugs and allies	Human association	Change in occupancy	0.03483087285624995	0.004087011544290764	0.07887583118750069	0.9864999999999999	0.0135
Shieldbugs and allies	Human association	Relative distribution change	0.2938530630218567	-0.03803137368809321	0.6451800314444722	0.9595	0.0405
Shieldbugs and allies	Interaction between human association and habitat specialisation	Change in occupancy	-0.0017292694736510462	-0.015340593043669911	0.0217757536870117	0.3705	0.6295
Shieldbugs and allies	Interaction between human association and habitat specialisation	Relative distribution change	0.13354407963520679	-0.008552412481176669	0.24494656907067705	0.96875	0.03125
Shieldbugs and allies	Habitat specialisation	Change in occupancy	-0.017230389622518178	-0.06265793019010396	0.009084137356882403	0.12325	0.87675
Shieldbugs and allies	Habitat specialisation	Relative distribution change	-0.2157616928210334	-0.680300217521175	0.09719806841998807	0.09225	0.9077500000000001
Ground beetles	Human association	Change in occupancy	-0.0011801995935918203	-0.026196758705530485	0.01948414645340461	0.45899999999999996	0.541
Ground beetles	Human association	Relative distribution change	0.056540512845069876	-0.18967339701061084	0.2806813055203795	0.67325	0.32675
Ground beetles	Interaction between human association and habitat specialisation	Change in occupancy	-0.0034788815364313027	-0.023305620562591202	0.006799885814475635	0.193	0.8069999999999999
Ground beetles	Interaction between human association and habitat specialisation	Relative distribution change	0.12178286182590925	-0.06007733197208304	0.2004751512019722	0.9337500000000001	0.06625
Ground beetles	Habitat specialisation	Change in occupancy	0.005815049835718683	-0.01477314611789301	0.03214917496708564	0.7164999999999999	0.28350000000000003
Ground beetles	Habitat specialisation	Relative distribution change	0.08165944859657845	-0.17752230395919674	0.40632991653394307	0.7224999999999999	0.27749999999999997
Ladybirds	Human association	Change in occupancy	0.033143143434307465	0.001947408287796201	0.0775965841113639	0.98075	0.01925
Ladybirds	Human association	Relative distribution change	0.20524115615037428	-0.17519205495368878	0.5441632223104444	0.87975	0.12025
Ladybirds	Interaction between human association and habitat specialisation	Change in occupancy	-0.004509572442280731	-0.03438371790879298	0.006179721806569788	0.16775	0.8322499999999999
Ladybirds	Interaction between human association and habitat specialisation	Relative distribution change	0.1399781147400737	0.032724078717641616	0.2919983172685836	0.98925	0.01075
Ladybirds	Habitat specialisation	Change in occupancy	-0.008136485590905728	-0.03678608709666379	0.019548868958021978	0.263	0.737
Ladybirds	Habitat specialisation	Relative distribution change	-0.13247336401388365	-0.49703138295546706	0.18303991813902742	0.19875	0.80125
Wasps	Human association	Change in occupancy	0.020708239551466938	1.9587330718515456e-4	0.041959373596989556	0.9764999999999999	0.0235
Wasps	Human association	Relative distribution change	0.195949581800105	-0.030895502233084182	0.41967409116560644	0.953	0.047
Wasps	Interaction between human association and habitat specialisation	Change in occupancy	6.137072419485744e-4	-0.007655780776608202	0.025914588471731944	0.54625	0.45375
Wasps	Interaction between human association and habitat specialisation	Relative distribution change	0.13894171529822205	0.04309817595284726	0.2540461257062896	0.9915	0.0085
Wasps	Habitat specialisation	Change in occupancy	0.01054122047729766	-0.008443057203544536	0.0300680244584012	0.88075	0.11925
Wasps	Habitat specialisation	Relative distribution change	-0.02673729678050336	-0.2651351804877818	0.22826896819220605	0.414	0.586
Ants	Human association	Change in occupancy	0.009424099615769902	-0.04519248343992355	0.05153235352050628	0.67425	0.32575
Ants	Human association	Relative distribution change	0.24737291732391137	-0.17912361205623062	0.6717493589321022	0.8785000000000001	0.1215
Ants	Interaction between human association and habitat specialisation	Change in occupancy	-0.0021846444767595202	-0.020066584419555875	0.02029234852803644	0.3275	0.6725
Ants	Interaction between human association and habitat specialisation	Relative distribution change	0.13439977701200348	-0.01648894217566474	0.25823770689078923	0.9664999999999999	0.0335
Ants	Habitat specialisation	Change in occupancy	-0.011942407809796092	-0.05114737221310111	0.01599206293612008	0.19025	0.80975
Ants	Habitat specialisation	Relative distribution change	-0.06273531289607837	-0.4378567151006732	0.3247982370560591	0.349	0.651
Bees	Human association	Change in occupancy	0.008113574352363942	-0.010575287014451068	0.024847860749654994	0.804	0.196
Bees	Human association	Relative distribution change	0.07505092599660051	-0.14643927889194774	0.25934857479438256	0.75625	0.24375000000000002
Bees	Interaction between human association and habitat specialisation	Change in occupancy	-3.8717339122192637e-4	-0.007993270753159093	0.014173107434143975	0.46675	0.53325
Bees	Interaction between human association and habitat specialisation	Relative distribution change	0.12237683818123099	-0.04731862586009797	0.19170340209900355	0.94375	0.056249999999999994
Bees	Habitat specialisation	Change in occupancy	0.007414034344711082	-0.007202260157424787	0.022718202425766713	0.8445	0.1555
Bees	Habitat specialisation	Relative distribution change	-0.020866341942491276	-0.22021223069980497	0.18615131527936407	0.42674999999999996	0.57325
Soldierflies and allies	Human association	Change in occupancy	0.019206203702605097	-0.02619886984941808	0.06776257347472553	0.8365	0.1635
Soldierflies and allies	Human association	Relative distribution change	0.27759394240450413	-0.20211840200514938	0.7706810421774862	0.88875	0.11125
Soldierflies and allies	Interaction between human association and habitat specialisation	Change in occupancy	-0.002007378566088607	-0.018492428023142514	0.01767133158682106	0.32575	0.67425
Soldierflies and allies	Interaction between human association and habitat specialisation	Relative distribution change	0.1351300889992977	-0.02141331230049628	0.26886592248211044	0.9642499999999999	0.035750000000000004
Soldierflies and allies	Habitat specialisation	Change in occupancy	-0.0025588067088999225	-0.029701582388012696	0.021111994163067416	0.423	0.577
Soldierflies and allies	Habitat specialisation	Relative distribution change	-0.3005297646751889	-0.6027281558634797	-0.0601119581054928	0.00575	0.99425
Hoverflies	Human association	Change in occupancy	0.03415224817208296	0.021508613153047546	0.04750712081228489	1	0
Hoverflies	Human association	Relative distribution change	0.496314997613962	0.34043588240642686	0.659195119451786	1	0
Hoverflies	Interaction between human association and habitat specialisation	Change in occupancy	-3.313680486699556e-4	-0.0076411814732146085	0.011506935974617775	0.46775	0.53225
Hoverflies	Interaction between human association and habitat specialisation	Relative distribution change	0.14749845515557586	0.06676134025740144	0.27052980084579786	0.99925	7.5e-4
Hoverflies	Habitat specialisation	Change in occupancy	0.0046100384807945365	-0.007639812850127206	0.016558723718020005	0.7685	0.2315
Hoverflies	Habitat specialisation	Relative distribution change	-0.09715516577384377	-0.25403887360329613	0.04758320843288367	0.09925	0.90075
Moths	Human association	Change in occupancy	0.015942654283862857	0.010190384687274776	0.021545155924560938	1	0
Moths	Human association	Relative distribution change	0.19292871180421955	0.12301594753071937	0.2620794504872644	1	0
Moths	Interaction between human association and habitat specialisation	Change in occupancy	-0.0031625716485164847	-0.008164571061132315	0.0010310235846034358	0.08374999999999999	0.91625
Moths	Interaction between human association and habitat specialisation	Relative distribution change	0.13720521310213565	0.08703733769908109	0.18961958733117337	1	0
Moths	Habitat specialisation	Change in occupancy	-0.0010827605176861367	-0.006131977008196315	0.003834683256397886	0.338	0.662
Moths	Habitat specialisation	Relative distribution change	-0.14696542785343725	-0.21064981695727744	-0.08500177496795323	0	1
Butterflies	Human association	Change in occupancy	0.021500872083561575	0.005648899628346371	0.03858660784607871	0.996	0.004
Butterflies	Human association	Relative distribution change	0.29371775668287076	0.11743304523963138	0.4799068845780772	0.999	0.001
Butterflies	Interaction between human association and habitat specialisation	Change in occupancy	-0.003262272583682755	-0.012916606733607724	0.0033829669585640505	0.15	0.85
Butterflies	Interaction between human association and habitat specialisation	Relative distribution change	0.1339696081472279	0.044328046974308616	0.2086431922012035	0.99625	0.00375
Butterflies	Habitat specialisation	Change in occupancy	-0.0039377580988565735	-0.01646238271603764	0.0075292442783457285	0.24675	0.75325
Butterflies	Habitat specialisation	Relative distribution change	-0.10720886047588216	-0.26716069839527806	0.045210322184596634	0.086	0.914
