## Supplementary Tables 5-52 for "Development of the invertebrate faunas of anthropogenic habitats": supp_table_7_50_thresh_ssi_vs_human_asc.csv

metric	condition	median	q05	q95	prob_positive	prob_negative
Habitat specialisation	All taxonomic groups	0.12778957538844712	-0.026596384789485596	0.26188472878543473	0.95675	0.04325
Habitat specialisation	Non-marine molluscs	0.020772384420883482	-0.18703384675585344	0.22235309528846564	0.5762499999999999	0.42374999999999996
Habitat specialisation	Arachnids	0.28033988951907046	0.18876363676581434	0.37114964245326854	1	0
Habitat specialisation	Dragonflies and damselflies	0.3434497191422542	0.11692496580262188	0.5969346229225316	0.99875	0.00125
Habitat specialisation	Grasshoppers and allies	0.059473785966541515	-0.3945369300058045	0.4017722041479547	0.62	0.38
Habitat specialisation	Shieldbugs and allies	0.14004577186902584	-0.19774691390684987	0.4320843616415409	0.82675	0.17325000000000002
Habitat specialisation	Ground beetles	-0.18456641539514476	-0.5310860128915563	0.10508850013343975	0.1255	0.8745
Habitat specialisation	Ladybirds	0.1174598987937265	-0.21855116986019035	0.42588511834206594	0.77775	0.22225
Habitat specialisation	Wasps	0.05434946858965846	-0.18347113319396108	0.27097142492190046	0.673	0.327
Habitat specialisation	Ants	0.20999810871984964	-0.1383795237830659	0.6094997632295567	0.8935	0.1065
Habitat specialisation	Bees	0.08773603522715676	-0.09394192454992362	0.26081629540926693	0.83775	0.16225
Habitat specialisation	Soldierflies and allies	0.08805012646921086	-0.21978398154164042	0.36349802081018917	0.72225	0.27775
Habitat specialisation	Hoverflies	0.03215387547761934	-0.12493439164525119	0.17062860412764586	0.65275	0.34725
Habitat specialisation	Moths	0.23385238196356053	0.17068849094956567	0.2937856729272876	1	0
Habitat specialisation	Butterflies	0.3004080736093081	0.14668905549707928	0.4555924071582158	1	0
