## Supplementary Tables 5-52 for "Development of the invertebrate faunas of anthropogenic habitats": supp_table_8_50_thresh_range_change.csv

condition	metric	range	median	q05	q95	prob_positive	prob_negative
All taxonomic groups	Human association	Change in occupancy	0.019224913985498922	0.003127194641193009	0.03473558841967032	0.986	0.014
All taxonomic groups	Human association	Relative distribution change	0.24561429083077874	0.1099625482383498	0.3773525975964778	0.99925	7.5e-4
All taxonomic groups	Interaction between human association and habitat specialisation	Change in occupancy	-0.0024973496225004924	-0.008390152651940284	0.0032258052859269115	0.16225	0.83775
All taxonomic groups	Interaction between human association and habitat specialisation	Relative distribution change	0.1324228753739587	0.07380133019385296	0.18512035599782858	0.9995	5e-4
All taxonomic groups	Habitat specialisation	Change in occupancy	2.2400502546542225e-4	-0.015578287762902054	0.012330186748235413	0.5145	0.4855
All taxonomic groups	Habitat specialisation	Relative distribution change	-0.078749299718591	-0.2278717837940335	0.05069505782894483	0.10625	0.89375
Non-marine molluscs	Human association	Change in occupancy	0.03624367765617656	0.018118675157475995	0.054471325828410015	1	0
Non-marine molluscs	Human association	Relative distribution change	0.46143183419584066	0.25858025178777705	0.6688212106488138	1	0
Non-marine molluscs	Interaction between human association and habitat specialisation	Change in occupancy	-0.0015494176935820522	-0.011482836394833303	0.011313181587589854	0.3655	0.6345000000000001
Non-marine molluscs	Interaction between human association and habitat specialisation	Relative distribution change	0.14052097145463155	0.05843848974693556	0.24588975720121434	0.99675	0.0032500000000000003
Non-marine molluscs	Habitat specialisation	Change in occupancy	0.03054446733829138	0.008434518728728108	0.05145337140849639	0.99725	0.00275
Non-marine molluscs	Habitat specialisation	Relative distribution change	-0.03758452529836197	-0.2501414922962981	0.18365045022935483	0.368	0.632
Arachnids	Human association	Change in occupancy	0.006691388056649578	-9.195729784468291e-4	0.01404832264639076	0.9592499999999999	0.040749999999999995
Arachnids	Human association	Relative distribution change	0.1166495766384705	0.02731253365919937	0.21322504588919539	0.99475	0.00525
Arachnids	Interaction between human association and habitat specialisation	Change in occupancy	-0.001614744273611419	-0.006170045223410248	0.004135716189129729	0.26575000000000004	0.73425
Arachnids	Interaction between human association and habitat specialisation	Relative distribution change	0.13275872291713867	0.0755229207968494	0.19180916336492357	1	0
Arachnids	Habitat specialisation	Change in occupancy	0.0041389725888588795	-0.0031934620677163965	0.011652801076134468	0.8565	0.1435
Arachnids	Habitat specialisation	Relative distribution change	0.13294920469489407	0.03340123526628899	0.2336409653513509	0.99525	0.00475
Dragonflies and damselflies	Human association	Change in occupancy	0.011422617671210685	-0.012622180508499756	0.035354013364044444	0.8312499999999999	0.16875
Dragonflies and damselflies	Human association	Relative distribution change	0.2840887337107068	0.02623042853760374	0.5531484405783309	0.9835	0.0165
Dragonflies and damselflies	Interaction between human association and habitat specialisation	Change in occupancy	-0.0029541783715240646	-0.0153396122432351	0.0064541393693749415	0.201	0.799
Dragonflies and damselflies	Interaction between human association and habitat specialisation	Relative distribution change	0.13399813385207404	0.037195560971695005	0.22754126007283954	0.992	0.008
Dragonflies and damselflies	Habitat specialisation	Change in occupancy	-0.013998508688534656	-0.037036472441467835	0.004882917871321792	0.07325	0.92675
Dragonflies and damselflies	Habitat specialisation	Relative distribution change	-0.16265916282697396	-0.4525488752250778	0.07437730885059424	0.09675	0.90325
Grasshoppers and allies	Human association	Change in occupancy	0.020628796789636375	-0.01501428578335354	0.05699508069823211	0.88725	0.11275
Grasshoppers and allies	Human association	Relative distribution change	0.28717041895897355	-0.04991197475990628	0.6594693140891649	0.9522499999999999	0.04775
Grasshoppers and allies	Interaction between human association and habitat specialisation	Change in occupancy	-0.0023484292656711266	-0.014388864440369579	0.011513650760358337	0.27749999999999997	0.7224999999999999
Grasshoppers and allies	Interaction between human association and habitat specialisation	Relative distribution change	0.13437630258852634	0.02187878929778769	0.24479327924894037	0.984	0.016
Grasshoppers and allies	Habitat specialisation	Change in occupancy	0.0020670111278006153	-0.029524517705176438	0.03666227117393484	0.56275	0.43725
Grasshoppers and allies	Habitat specialisation	Relative distribution change	-0.08917109824352126	-0.499258420652079	0.2873289830090564	0.306	0.694
Shieldbugs and allies	Human association	Change in occupancy	0.03948952900373966	0.00836035054557835	0.08283261177845558	0.995	0.005
Shieldbugs and allies	Human association	Relative distribution change	0.30010218103211445	-0.010604589152167521	0.6178936508628177	0.972	0.028
Shieldbugs and allies	Interaction between human association and habitat specialisation	Change in occupancy	-0.0026263823257905825	-0.01630430567745369	0.016915155900902035	0.28475	0.7152499999999999
Shieldbugs and allies	Interaction between human association and habitat specialisation	Relative distribution change	0.13161711764213357	0.001580123080284357	0.2275929090935238	0.976	0.024
Shieldbugs and allies	Habitat specialisation	Change in occupancy	-0.02173697898326951	-0.07070296544012579	0.007986556577309682	0.0885	0.9115
Shieldbugs and allies	Habitat specialisation	Relative distribution change	-0.242872324343788	-0.7256972786618058	0.06885187289584656	0.06775	0.93225
Ground beetles	Human association	Change in occupancy	-0.003953412163183456	-0.027579211197741007	0.017183783865241387	0.363	0.637
Ground beetles	Human association	Relative distribution change	0.06865986921664441	-0.18711985713374263	0.2936035490495304	0.717	0.28300000000000003
Ground beetles	Interaction between human association and habitat specialisation	Change in occupancy	-0.0031957585165677945	-0.019102449106553232	0.005574508225831019	0.1855	0.8145
Ground beetles	Interaction between human association and habitat specialisation	Relative distribution change	0.12375550886114334	-0.017390114431966645	0.1989709654902698	0.9662499999999999	0.03375
Ground beetles	Habitat specialisation	Change in occupancy	0.007082466512503997	-0.012464005679468189	0.03125067608722385	0.764	0.236
Ground beetles	Habitat specialisation	Relative distribution change	0.08557364207900738	-0.18290389785530464	0.38859220982510156	0.73125	0.26875000000000004
Ladybirds	Human association	Change in occupancy	0.036528117813467306	0.0035840430937897827	0.08016277646517468	0.98525	0.01475
Ladybirds	Human association	Relative distribution change	0.22219313940853663	-0.14546039846945796	0.5505266960122315	0.89	0.11
Ladybirds	Interaction between human association and habitat specialisation	Change in occupancy	-0.004273433357536842	-0.027210761625403923	0.004376562922103813	0.1375	0.8625
Ladybirds	Interaction between human association and habitat specialisation	Relative distribution change	0.13711655203987977	0.042930292734015704	0.2634373123451228	0.99125	0.008749999999999999
Ladybirds	Habitat specialisation	Change in occupancy	-0.01239914189035175	-0.04438194533847524	0.013616281664986511	0.16925	0.83075
Ladybirds	Habitat specialisation	Relative distribution change	-0.15058231790472737	-0.5615354486907489	0.16853519363005814	0.1765	0.8235
Wasps	Human association	Change in occupancy	0.020223849300659232	6.347287689327086e-5	0.04035241581747649	0.97375	0.02625
Wasps	Human association	Relative distribution change	0.2131832412533976	-0.003134114433673274	0.4277146452702466	0.9704999999999999	0.0295
Wasps	Interaction between human association and habitat specialisation	Change in occupancy	-7.961642968537135e-4	-0.008408489830833431	0.0161299104646697	0.43474999999999997	0.56525
Wasps	Interaction between human association and habitat specialisation	Relative distribution change	0.13579745708511654	0.03762589841002542	0.23798851221780645	0.99125	0.00875
Wasps	Habitat specialisation	Change in occupancy	0.015040558113851	-0.0030579996325696517	0.03406505663627367	0.9504999999999999	0.0495
Wasps	Habitat specialisation	Relative distribution change	0.012317275475877446	-0.21464936992989642	0.2763818101946036	0.5397500000000001	0.46025
Ants	Human association	Change in occupancy	0.00805780192917827	-0.048659342014346504	0.05142041174728006	0.65	0.35
Ants	Human association	Relative distribution change	0.2556815021931106	-0.15782901739015076	0.6934818033458305	0.90575	0.09425
Ants	Interaction between human association and habitat specialisation	Change in occupancy	-0.002576747767875625	-0.017214879586493245	0.013534637839264577	0.26575	0.73425
Ants	Interaction between human association and habitat specialisation	Relative distribution change	0.13186647668056567	0.01142439147512088	0.23052627134884196	0.9815	0.0185
Ants	Habitat specialisation	Change in occupancy	-0.01341345903664351	-0.05822335619981508	0.016210420413767076	0.18425	0.81575
Ants	Habitat specialisation	Relative distribution change	-0.07003133067451273	-0.4693435256223055	0.34331106729228067	0.344	0.656
Bees	Human association	Change in occupancy	0.0075573687679541925	-0.007789359303551631	0.022639081268482145	0.83	0.17
Bees	Human association	Relative distribution change	0.09975487818103816	-0.08112385425834683	0.26882114061104784	0.8634999999999999	0.1365
Bees	Interaction between human association and habitat specialisation	Change in occupancy	-0.0010696423610398538	-0.007634774092685151	0.010571913834837623	0.3895	0.6105
Bees	Interaction between human association and habitat specialisation	Relative distribution change	0.12709640383301618	0.009075018429456594	0.19439953791425896	0.98025	0.01975
Bees	Habitat specialisation	Change in occupancy	0.008861834904693998	-0.005775037321235763	0.023384645545068968	0.883	0.11699999999999999
Bees	Habitat specialisation	Relative distribution change	0.005170151744131353	-0.18750288959935138	0.19546259388397985	0.51975	0.48025
Soldierflies and allies	Human association	Change in occupancy	0.019685525135865627	-0.024943778077178517	0.06787052477120327	0.8272499999999999	0.17275000000000001
Soldierflies and allies	Human association	Relative distribution change	0.30755991021291934	-0.1527606018716121	0.7680394715712388	0.9195	0.08049999999999999
Soldierflies and allies	Interaction between human association and habitat specialisation	Change in occupancy	-0.002529495505147487	-0.015385827967610398	0.011692310958218667	0.25675000000000003	0.74325
Soldierflies and allies	Interaction between human association and habitat specialisation	Relative distribution change	0.13388871480359973	-0.003004041905136783	0.25061509532860965	0.97325	0.02675
Soldierflies and allies	Habitat specialisation	Change in occupancy	-0.002370369388996615	-0.03211945462003885	0.024605671948249176	0.4315	0.5685
Soldierflies and allies	Habitat specialisation	Relative distribution change	-0.31830852523499853	-0.6610305670516229	-0.056846991073728606	0.00675	0.99325
Hoverflies	Human association	Change in occupancy	0.03255441244631011	0.020579059819259404	0.044446899676603785	1	0
Hoverflies	Human association	Relative distribution change	0.48128368616958855	0.3382199975253166	0.630201980365032	1	0
Hoverflies	Interaction between human association and habitat specialisation	Change in occupancy	-0.0019279206945172099	-0.009105669183808075	0.006553203973133781	0.28225	0.71775
Hoverflies	Interaction between human association and habitat specialisation	Relative distribution change	0.13622373207421357	0.05886369731104009	0.22018658700657723	0.998	0.002
Hoverflies	Habitat specialisation	Change in occupancy	0.0050758213833260474	-0.006847851436334981	0.01574978691480228	0.8095	0.1905
Hoverflies	Habitat specialisation	Relative distribution change	-0.1119799444189521	-0.2613879310784798	0.04308178162642809	0.077	0.923
Moths	Human association	Change in occupancy	0.015403520485282079	0.009950460407406783	0.020798090007167352	1	0
Moths	Human association	Relative distribution change	0.21620139925234283	0.1501160018952785	0.28106967365472074	1	0
Moths	Interaction between human association and habitat specialisation	Change in occupancy	-0.0033969045070586295	-0.008633441009354705	8.505715596525505e-4	0.06025	0.93975
Moths	Interaction between human association and habitat specialisation	Relative distribution change	0.1355931049541343	0.0862207125042808	0.1867720374359911	1	0
Moths	Habitat specialisation	Change in occupancy	-0.0015010307180303314	-0.00658566489727798	0.003588890019381511	0.28575	0.7142499999999999
Moths	Habitat specialisation	Relative distribution change	-0.17128293432996178	-0.22941528237327538	-0.11202758321430736	0	1
Butterflies	Human association	Change in occupancy	0.021701447148720552	0.006028482651878145	0.038543765527966296	0.99675	0.0032500000000000003
Butterflies	Human association	Relative distribution change	0.30123126618150325	0.11932225723034987	0.48644608375082937	0.99925	7.5e-4
Butterflies	Interaction between human association and habitat specialisation	Change in occupancy	-0.0033924505694624472	-0.01279882176004649	0.0028050976736893494	0.115	0.885
Butterflies	Interaction between human association and habitat specialisation	Relative distribution change	0.1325086117197793	0.05151827846620423	0.2066482060618901	0.9975	0.0025
Butterflies	Habitat specialisation	Change in occupancy	-0.005097202743220011	-0.01846470225256744	0.007310292795976744	0.21825	0.7817500000000001
Butterflies	Habitat specialisation	Relative distribution change	-0.11517643995181506	-0.2899932278994617	0.05817534619259012	0.0915	0.9085000000000001
