## Supplementary Tables 5-52 for "Development of the invertebrate faunas of anthropogenic habitats": supp_table_9_200_thresh_ssi_vs_human_asc.csv

metric	condition	median	q05	q95	prob_positive	prob_negative
Habitat specialisation	All taxonomic groups	0.20248187194003558	0.040634117923693557	0.32807337757250626	0.9895	0.010499999999999999
Habitat specialisation	Non-marine molluscs	0.1422473333977688	-0.10454157641847915	0.3263662896839521	0.88075	0.11925
Habitat specialisation	Arachnids	0.3050419243989084	0.18080436679534143	0.43932317369006996	1	0
Habitat specialisation	Dragonflies and damselflies	0.32376375652548556	0.15145823246069223	0.5792665666299947	0.9995	5e-4
Habitat specialisation	Grasshoppers and allies	0.17916517958050104	-0.19263926612109686	0.5139605085549783	0.863	0.137
Habitat specialisation	Shieldbugs and allies	0.21817495176561694	-0.04794252891681818	0.5071412297282138	0.95175	0.04825
Habitat specialisation	Ground beetles	0.07256408852404891	-0.3960562106974278	0.30987454151428	0.65125	0.34875
Habitat specialisation	Ladybirds	0.19950071989378979	-0.09909018964047112	0.5027534719867066	0.917	0.083
Habitat specialisation	Wasps	0.20778955460641002	-0.06582141890057062	0.6035520124644224	0.941	0.059
Habitat specialisation	Ants	0.24004343840158715	-0.05663430147828457	0.6142552328226211	0.95175	0.04825
Habitat specialisation	Bees	0.15147891931744678	-0.07570234028306526	0.3118168276878251	0.9065000000000001	0.0935
Habitat specialisation	Hoverflies	0.08207604584728832	-0.11045242634500645	0.24679664803201184	0.794	0.206
Habitat specialisation	Moths	0.22449771372890465	0.14704508850050205	0.30044762176524203	1	0
Habitat specialisation	Butterflies	0.264854712797609	0.12855543972794564	0.4017550650219701	1	0
