## Supplementary Tables 5-52 for "Development of the invertebrate faunas of anthropogenic habitats": supp_table_10_200_thresh_range_change.csv

condition	metric	range	median	q05	q95	prob_positive	prob_negative
All taxonomic groups	Human association	Change in occupancy	0.02114073437009886	0.007047620194651787	0.03561092302942833	0.9944999999999999	0.0055
All taxonomic groups	Human association	Relative distribution change	0.2098011157545963	0.049845594852151155	0.35947017658410296	0.99225	0.00775
All taxonomic groups	Interaction between human association and habitat specialisation	Change in occupancy	-0.00124501933376672	-0.009467063211732664	0.009324434448518944	0.36324999999999996	0.63675
All taxonomic groups	Interaction between human association and habitat specialisation	Relative distribution change	0.13593123551384503	0.031154433503411925	0.21829833296047724	0.992	0.008
All taxonomic groups	Habitat specialisation	Change in occupancy	0.004329338054668538	-0.01436372526692506	0.02582436677328888	0.689	0.311
All taxonomic groups	Habitat specialisation	Relative distribution change	-0.030252905421175563	-0.1648161818574992	0.10565564581956524	0.314	0.686
Non-marine molluscs	Human association	Change in occupancy	0.039056714363302755	0.016426466200469714	0.06404958047751531	0.99975	2.5e-4
Non-marine molluscs	Human association	Relative distribution change	0.4498319898390772	0.2195615733396357	0.6896092006336065	1	0
Non-marine molluscs	Interaction between human association and habitat specialisation	Change in occupancy	-6.989549782325155e-4	-0.017641230492072054	0.017705032311592764	0.45475	0.54525
Non-marine molluscs	Interaction between human association and habitat specialisation	Relative distribution change	0.20242351638211706	0.08046930841871136	0.4363124274406306	0.998	0.002
Non-marine molluscs	Habitat specialisation	Change in occupancy	0.05089086783168537	0.020564863784925093	0.07957516393250552	1	0
Non-marine molluscs	Habitat specialisation	Relative distribution change	0.1364030956516268	-0.08977369071962846	0.42188921421719183	0.862	0.138
Arachnids	Human association	Change in occupancy	0.011978254010031605	0.0018789744914271822	0.02199738284974025	0.98825	0.01175
Arachnids	Human association	Relative distribution change	0.13891351517456363	0.02639096258654431	0.24743841606701952	0.9935	0.006500000000000001
Arachnids	Interaction between human association and habitat specialisation	Change in occupancy	-1.768014582636247e-5	-0.006935303166710428	0.010597310812530973	0.49824999999999997	0.50175
Arachnids	Interaction between human association and habitat specialisation	Relative distribution change	0.1358937289190048	0.0395368656778384	0.22590004795521337	0.9975	0.0025
Arachnids	Habitat specialisation	Change in occupancy	0.0021129910809447546	-0.009623763902821023	0.01444655802209244	0.63875	0.36124999999999996
Arachnids	Habitat specialisation	Relative distribution change	0.07147832919190251	-0.05710231213008507	0.2053095765136133	0.84325	0.15675
Dragonflies and damselflies	Human association	Change in occupancy	0.014819958246082156	-0.012365905108228525	0.037529518739695	0.8765000000000001	0.1235
Dragonflies and damselflies	Human association	Relative distribution change	0.13572240035161118	-0.18480618813364968	0.4098186924539977	0.8125	0.1875
Dragonflies and damselflies	Interaction between human association and habitat specialisation	Change in occupancy	-0.0020728620069021264	-0.017297572105058032	0.010599662429241836	0.3375	0.6625000000000001
Dragonflies and damselflies	Interaction between human association and habitat specialisation	Relative distribution change	0.10221930326328095	-0.12183829157996623	0.20760793780803383	0.846	0.154
Dragonflies and damselflies	Habitat specialisation	Change in occupancy	-0.01398196101715931	-0.037840078116179815	0.009045387350443582	0.1115	0.8885000000000001
Dragonflies and damselflies	Habitat specialisation	Relative distribution change	-0.07534017595550069	-0.32147046576896854	0.14567107098089743	0.24625	0.75375
Grasshoppers and allies	Human association	Change in occupancy	0.021866936824591364	-0.01780912661589374	0.06371812810170482	0.904	0.096
Grasshoppers and allies	Human association	Relative distribution change	0.1845886281548161	-0.3156282959635357	0.6265941659285299	0.79875	0.20124999999999998
Grasshoppers and allies	Interaction between human association and habitat specialisation	Change in occupancy	-0.0013020427893332804	-0.021884728860348496	0.02137221639196724	0.40325	0.59675
Grasshoppers and allies	Interaction between human association and habitat specialisation	Relative distribution change	0.13619019505617455	-0.1376508416279882	0.37220971462066127	0.8955	0.1045
Grasshoppers and allies	Habitat specialisation	Change in occupancy	0.0076573592305247355	-0.04318807859928629	0.06078099903062281	0.6365000000000001	0.3635
Grasshoppers and allies	Habitat specialisation	Relative distribution change	-0.030596710399847404	-0.3844995994714222	0.37960751303889184	0.429	0.571
Shieldbugs and allies	Human association	Change in occupancy	0.027622666832764008	-1.6490421283708444e-4	0.0717979999399358	0.97375	0.02625
Shieldbugs and allies	Human association	Relative distribution change	0.2665867141311414	-0.08333644085692735	0.6481925115809315	0.93825	0.06175
Shieldbugs and allies	Interaction between human association and habitat specialisation	Change in occupancy	-2.71605595690364e-6	-0.015127108996420023	0.03218914337340689	0.49824999999999997	0.50175
Shieldbugs and allies	Interaction between human association and habitat specialisation	Relative distribution change	0.13500076422914337	-0.11920036420565827	0.31864024862996454	0.9035	0.0965
Shieldbugs and allies	Habitat specialisation	Change in occupancy	-0.02536289162535738	-0.0794447034786872	0.01458425615734515	0.11025	0.88975
Shieldbugs and allies	Habitat specialisation	Relative distribution change	-0.13761985393990214	-0.6042335766710051	0.134766444222274	0.15875	0.8412499999999999
Ground beetles	Human association	Change in occupancy	0.012125365446160413	-0.02296684829511254	0.036540069895056725	0.771	0.229
Ground beetles	Human association	Relative distribution change	0.051997813505961415	-0.2481494188844813	0.3304230974046132	0.64125	0.35875
Ground beetles	Interaction between human association and habitat specialisation	Change in occupancy	-0.0033782480804174435	-0.03189864070220557	0.0095637671636727	0.25125	0.74875
Ground beetles	Interaction between human association and habitat specialisation	Relative distribution change	0.10148718431854975	-0.17488524711286946	0.2261502627780269	0.8135	0.1865
Ground beetles	Habitat specialisation	Change in occupancy	0.01786601666524664	-0.01642479240824837	0.06835265013091285	0.8334999999999999	0.16649999999999998
Ground beetles	Habitat specialisation	Relative distribution change	0.025984291245685066	-0.25510551983081914	0.4113074582258083	0.5842499999999999	0.41575
Ladybirds	Human association	Change in occupancy	0.02804092365965987	-2.821712010622462e-4	0.07155369348541817	0.974	0.026
Ladybirds	Human association	Relative distribution change	0.1959079729168746	-0.19947952929425217	0.5681057754555897	0.85225	0.14775
Ladybirds	Interaction between human association and habitat specialisation	Change in occupancy	-0.003869925094649352	-0.03908850155875156	0.009691420046994973	0.24675	0.75325
Ladybirds	Interaction between human association and habitat specialisation	Relative distribution change	0.15782790434898553	-0.02205746694322212	0.46567419803236537	0.96375	0.03625
Ladybirds	Habitat specialisation	Change in occupancy	-0.002448658118382044	-0.04121516190357485	0.04209406815271324	0.4435	0.5565
Ladybirds	Habitat specialisation	Relative distribution change	-0.06715734921918355	-0.4376779439504035	0.24149112919783172	0.3115	0.6885
Wasps	Human association	Change in occupancy	0.016925811041276637	-0.012552085064858314	0.041665409704776606	0.8895	0.1105
Wasps	Human association	Relative distribution change	0.21416202609438234	-0.08084488054066218	0.49510793288434424	0.9317500000000001	0.06825
Wasps	Interaction between human association and habitat specialisation	Change in occupancy	4.995745545799046e-4	-0.011242166678029526	0.03974186065068526	0.541	0.459
Wasps	Interaction between human association and habitat specialisation	Relative distribution change	0.1515437581333427	-0.015885864830092127	0.42860834240454143	0.9662499999999999	0.03375
Wasps	Habitat specialisation	Change in occupancy	0.018080969182411623	-0.01251620838669159	0.0700526222287495	0.8665	0.1335
Wasps	Habitat specialisation	Relative distribution change	-0.01516860368998222	-0.31647393385396994	0.32988028656020746	0.45	0.55
Ants	Human association	Change in occupancy	0.013251206489834483	-0.03884114924272433	0.048760923553457985	0.763	0.237
Ants	Human association	Relative distribution change	0.22645253264803755	-0.21840210326029896	0.6756962603995484	0.8654999999999999	0.1345
Ants	Interaction between human association and habitat specialisation	Change in occupancy	-0.0012188841341682943	-0.021361069763376365	0.030870946385066197	0.42325	0.57675
Ants	Interaction between human association and habitat specialisation	Relative distribution change	0.1371745530285867	-0.14367671375313384	0.3561675227308314	0.8995	0.1005
Ants	Habitat specialisation	Change in occupancy	-0.01553262194349521	-0.0693598866005968	0.030213438232437027	0.23075	0.76925
Ants	Habitat specialisation	Relative distribution change	-0.022962181699832825	-0.38180552546511326	0.3512382913627149	0.439	0.5609999999999999
Bees	Human association	Change in occupancy	0.01414009036916808	-0.006211076479162919	0.03136885803439647	0.91125	0.08875
Bees	Human association	Relative distribution change	0.05834494610608337	-0.1830485345260099	0.2715395108978537	0.68575	0.31425000000000003
Bees	Interaction between human association and habitat specialisation	Change in occupancy	6.62892061286167e-4	-0.008468171288234629	0.019589599125381472	0.55425	0.44575
Bees	Interaction between human association and habitat specialisation	Relative distribution change	0.10158450197817767	-0.12938325613958251	0.2151089075888969	0.8365	0.1635
Bees	Habitat specialisation	Change in occupancy	0.011490520533976851	-0.009280602886932391	0.03294183985549184	0.878	0.122
Bees	Habitat specialisation	Relative distribution change	0.013229155252235312	-0.18655442861197696	0.23720586629984666	0.554	0.446
Hoverflies	Human association	Change in occupancy	0.034661097773634186	0.02008826148912278	0.04934664973758509	1	0
Hoverflies	Human association	Relative distribution change	0.5188336891229236	0.35191526084126734	0.6857395159561316	1	0
Hoverflies	Interaction between human association and habitat specialisation	Change in occupancy	-2.2728266788257755e-5	-0.008702944388215126	0.012752096659195761	0.49975	0.50025
Hoverflies	Interaction between human association and habitat specialisation	Relative distribution change	0.19095758075013294	0.08604637517648908	0.35114930185571447	0.999	0.001
Hoverflies	Habitat specialisation	Change in occupancy	0.005619365402052998	-0.009872259160831615	0.020715220096115754	0.765	0.235
Hoverflies	Habitat specialisation	Relative distribution change	-0.05129955531151936	-0.2091911766700614	0.10045661201437046	0.2585	0.7415
Moths	Human association	Change in occupancy	0.01942899401595513	0.01130339613868479	0.02776728797311898	1	0
Moths	Human association	Relative distribution change	0.1969819860622425	0.10676251434387476	0.28641235259770986	1	0
Moths	Interaction between human association and habitat specialisation	Change in occupancy	-0.002924066858991345	-0.009823077018460245	0.0027019548829931646	0.156	0.844
Moths	Interaction between human association and habitat specialisation	Relative distribution change	0.1426011362976409	0.07596288890514605	0.20987294590010752	1	0
Moths	Habitat specialisation	Change in occupancy	-7.727871416107594e-5	-0.006966274001878884	0.007018768033630511	0.49424999999999997	0.50575
Moths	Habitat specialisation	Relative distribution change	-0.1507491524825698	-0.22889327933246337	-0.0718158246930731	5e-4	0.9995
Butterflies	Human association	Change in occupancy	0.02230103308000745	0.007614837052676946	0.03923425071215869	0.99925	7.5e-4
Butterflies	Human association	Relative distribution change	0.276626415915963	0.09763472514223168	0.4540847014225913	0.997	0.003
Butterflies	Interaction between human association and habitat specialisation	Change in occupancy	-0.0029428649523212183	-0.01299786832590797	0.004949912470435899	0.224	0.776
Butterflies	Interaction between human association and habitat specialisation	Relative distribution change	0.1292952626055898	0.007033826045715814	0.22405004689361757	0.9804999999999999	0.0195
Butterflies	Habitat specialisation	Change in occupancy	-0.003299042245660924	-0.016801236993233278	0.009427973146890896	0.30674999999999997	0.6932499999999999
Butterflies	Habitat specialisation	Relative distribution change	-0.0993301680557524	-0.24542875972961525	0.033293780740476585	0.07675	0.92325
