## Supplementary Tables 5-52 for "Development of the invertebrate faunas of anthropogenic habitats": supp_table_11_high_records_ssi_vs_human_asc.csv

metric	condition	median	q05	q95	prob_positive	prob_negative
Habitat specialisation	All taxonomic groups	0.25969357080501954	-0.6981436201050408	1.0893928936329678	0.82975	0.17025
Habitat specialisation	Moths	0.389457840488613	0.28506144700071345	0.49424554800315884	1	0
Habitat specialisation	Butterflies	0.11697310131460219	-0.07530004019815585	0.32124326003959236	0.8795	0.1205
