## Supplementary Tables 5-52 for "Development of the invertebrate faunas of anthropogenic habitats": supp_table_12_high_records_range_change.csv

condition	metric	range	median	q05	q95	prob_positive	prob_negative
All taxonomic groups	Human association	Change in occupancy	0.022369876594554625	-0.1711340103504041	0.2380256355338358	0.7645	0.2355
All taxonomic groups	Human association	Relative distribution change	0.15906491946069334	-0.22189578183304912	0.4050160731691247	0.85625	0.14375
All taxonomic groups	Interaction between human association and habitat specialisation	Change in occupancy	-0.0022460195540020393	-0.1846942054407111	0.18970934982090998	0.439	0.561
All taxonomic groups	Interaction between human association and habitat specialisation	Relative distribution change	0.09881491117563526	-0.25700623920516313	0.30721528876689697	0.78025	0.21975
All taxonomic groups	Habitat specialisation	Change in occupancy	-0.00364033972294177	-0.2123368983864402	0.17587576741208136	0.42625	0.57375
All taxonomic groups	Habitat specialisation	Relative distribution change	-0.16355776385080056	-0.38127454575416625	0.23017814652921295	0.15225	0.84775
Moths	Human association	Change in occupancy	0.021710510463338342	0.011178368272814846	0.03238044244110599	1	0
Moths	Human association	Relative distribution change	0.1617020375805511	0.06417932470494501	0.2595545630517526	0.999	0.001
Moths	Interaction between human association and habitat specialisation	Change in occupancy	-5.686810748172825e-4	-0.01060077714605996	0.009590621255364324	0.462	0.538
Moths	Interaction between human association and habitat specialisation	Relative distribution change	0.15128099074806925	0.061619390304869195	0.24430863876801234	0.9995	5e-4
Moths	Habitat specialisation	Change in occupancy	-0.0016741017513884524	-0.011939044224514138	0.00854664165043095	0.378	0.622
Moths	Habitat specialisation	Relative distribution change	-0.21513819542150847	-0.31463761391141387	-0.12029772468293579	0	1
Butterflies	Human association	Change in occupancy	0.02359523126499364	0.0018710313921773117	0.04530020937768228	0.98425	0.01575
Butterflies	Human association	Relative distribution change	0.2513869702698146	0.0928512524337476	0.4598536121670769	0.998	0.002
Butterflies	Interaction between human association and habitat specialisation	Change in occupancy	-0.005745987506236772	-0.02163077011022305	0.008254940954529656	0.2125	0.7875000000000001
Butterflies	Interaction between human association and habitat specialisation	Relative distribution change	0.0825421589335494	-0.05617105833927699	0.20852437499974869	0.88425	0.11574999999999999
Butterflies	Habitat specialisation	Change in occupancy	-0.004959672859170083	-0.024576656449006855	0.012823914504687468	0.28200000000000003	0.718
Butterflies	Habitat specialisation	Relative distribution change	-0.16314486202546208	-0.3076457705331955	0.011681128211606818	0.035250000000000004	0.96475
