## Supplementary Tables 5-52 for "Development of the invertebrate faunas of anthropogenic habitats": supp_table_13_agg_lc_ssi_vs_human_asc.csv

metric	condition	median	q05	q95	prob_positive	prob_negative
Habitat specialisation	All taxonomic groups	0.06234977674442986	-0.04904534480253499	0.1545291209375097	0.869	0.131
Habitat specialisation	Non-marine molluscs	0.18052504652120777	0.04278535743065967	0.33874267221208576	0.9915	0.0085
Habitat specialisation	Arachnids	0.2643582915360473	0.1769933028211534	0.3534402210994366	1	0
Habitat specialisation	Dragonflies and damselflies	0.11941317364775093	-0.07101870203267996	0.3208069487371223	0.8905000000000001	0.1095
Habitat specialisation	Grasshoppers and allies	0.05405553394674037	-0.2280845553125018	0.32037064851261743	0.65925	0.34075
Habitat specialisation	Shieldbugs and allies	0.07722673791377913	-0.15482908770195147	0.3141234265768234	0.74975	0.25025000000000003
Habitat specialisation	Ground beetles	0.01845953653272565	-0.2294010847445489	0.2457901332787204	0.565	0.435
Habitat specialisation	Ladybirds	0.003730466038086489	-0.24525408868699006	0.21262377041075303	0.5175000000000001	0.4825
Habitat specialisation	Wasps	0.020900382667526494	-0.18512717558989236	0.21637824036567577	0.58175	0.41825
Habitat specialisation	Ants	0.019800456506600977	-0.2739898640369087	0.2533577061142763	0.5565	0.4435
Habitat specialisation	Bees	0.08050769242836359	-0.07837226728423546	0.2386882524639248	0.85	0.15
Habitat specialisation	Soldierflies and allies	0.04766754702608738	-0.14903455530416743	0.233315337213524	0.68925	0.31074999999999997
Habitat specialisation	Hoverflies	-0.0979373520659291	-0.2655789671945354	0.04820554760469699	0.0935	0.9065000000000001
Habitat specialisation	Moths	0.11062277945257852	0.05125742370050665	0.16800169324328335	0.99975	2.5e-4
Habitat specialisation	Butterflies	-0.04015811219915481	-0.16922942636880423	0.08911254853491019	0.2745	0.7255
