## Supplementary Tables 5-52 for "Development of the invertebrate faunas of anthropogenic habitats": supp_table_14_agg_lc_range_change.csv

condition	metric	range	median	q05	q95	prob_positive	prob_negative
All taxonomic groups	Human association	Change in occupancy	0.022687263833629165	0.00972962567108333	0.03680591944405237	0.999	0.001
All taxonomic groups	Human association	Relative distribution change	0.3090149060300038	0.20938453659443318	0.40538374283574147	1	0
All taxonomic groups	Interaction between human association and habitat specialisation	Change in occupancy	-0.005175796088133255	-0.011176522505743322	-7.614407809793763e-4	0.01225	0.98775
All taxonomic groups	Interaction between human association and habitat specialisation	Relative distribution change	0.08148493561492029	0.02463063218629203	0.14000730939259554	0.99475	0.0052499999999999995
All taxonomic groups	Habitat specialisation	Change in occupancy	7.784133524186358e-4	-0.009791843532699481	0.008239919045623729	0.576	0.424
All taxonomic groups	Habitat specialisation	Relative distribution change	-0.03849503554429521	-0.13911320570143526	0.048313969122098226	0.1875	0.8125
Non-marine molluscs	Human association	Change in occupancy	0.03775772864905243	0.02389379734265671	0.05165738430093291	1	0
Non-marine molluscs	Human association	Relative distribution change	0.4324050146160071	0.28583912976577264	0.598589718378066	1	0
Non-marine molluscs	Interaction between human association and habitat specialisation	Change in occupancy	-0.005121645419975201	-0.013976028212535074	0.0020815873017282337	0.06775	0.93225
Non-marine molluscs	Interaction between human association and habitat specialisation	Relative distribution change	0.08706362455237561	0.009599340904675584	0.1875754515947715	0.9844999999999999	0.0155
Non-marine molluscs	Habitat specialisation	Change in occupancy	0.01559367515607455	0.002390174231984967	0.030577403085963482	0.99275	0.0072499999999999995
Non-marine molluscs	Habitat specialisation	Relative distribution change	-0.007136852715768948	-0.14493200024102373	0.1450238055017283	0.4555	0.5445
Arachnids	Human association	Change in occupancy	0.00559223956153713	-0.004128418138690686	0.014929197180244443	0.875	0.125
Arachnids	Human association	Relative distribution change	0.17570208385816227	0.054602512414610165	0.29531359699318416	0.9975	0.0025
Arachnids	Interaction between human association and habitat specialisation	Change in occupancy	-0.003872023179932276	-0.008193945724763292	0.0010904821437823524	0.0595	0.9405
Arachnids	Interaction between human association and habitat specialisation	Relative distribution change	0.07675463743127227	0.01683398313916724	0.1344356363282831	0.99025	0.00975
Arachnids	Habitat specialisation	Change in occupancy	0.005339124656576242	-0.0015023213039678652	0.013082476068512771	0.941	0.059
Arachnids	Habitat specialisation	Relative distribution change	0.0810870848921572	-0.020733047046888404	0.18938950869055562	0.93225	0.06775
Dragonflies and damselflies	Human association	Change in occupancy	0.0022132855655932994	-0.0198031929541349	0.024390125975632664	0.5805	0.4195
Dragonflies and damselflies	Human association	Relative distribution change	0.2754515287908128	0.06569932432665983	0.47235353745754743	0.99025	0.00975
Dragonflies and damselflies	Interaction between human association and habitat specialisation	Change in occupancy	-0.004499474856905055	-0.013660451773272995	0.004668992968595816	0.11525	0.88475
Dragonflies and damselflies	Interaction between human association and habitat specialisation	Relative distribution change	0.08199507866705247	-0.00799456501449718	0.17768793279253497	0.9664999999999999	0.0335
Dragonflies and damselflies	Habitat specialisation	Change in occupancy	-0.006926683138892053	-0.025118587517551524	0.00625129882283543	0.18275	0.81725
Dragonflies and damselflies	Habitat specialisation	Relative distribution change	-0.004978548327355129	-0.1687959989087216	0.1834386997350826	0.473	0.527
Grasshoppers and allies	Human association	Change in occupancy	0.01885348966573191	-0.013785397973560463	0.05168670108303354	0.8765000000000001	0.1235
Grasshoppers and allies	Human association	Relative distribution change	0.3096171402916064	0.07285519864032053	0.5646254562372701	0.9904999999999999	0.0095
Grasshoppers and allies	Interaction between human association and habitat specialisation	Change in occupancy	-0.005061085207749036	-0.016740527137843797	0.004674971444950777	0.086	0.914
Grasshoppers and allies	Interaction between human association and habitat specialisation	Relative distribution change	0.08188479114707924	-0.02370619942628869	0.18908032734577085	0.9555	0.0445
Grasshoppers and allies	Habitat specialisation	Change in occupancy	-0.0053051405520128546	-0.03442694148979225	0.011189346862745145	0.28974999999999995	0.7102499999999999
Grasshoppers and allies	Habitat specialisation	Relative distribution change	-0.06166821888519969	-0.3320535492248767	0.14447464088472678	0.25425	0.74575
Shieldbugs and allies	Human association	Change in occupancy	0.0410685851152721	0.014752014634240342	0.0699923434529264	0.99825	0.00175
Shieldbugs and allies	Human association	Relative distribution change	0.3640177460953655	0.14810717145477523	0.6020324399511028	0.99925	7.5e-4
Shieldbugs and allies	Interaction between human association and habitat specialisation	Change in occupancy	-0.005318147894988208	-0.01582576973302854	0.003501914519840222	0.07300000000000001	0.927
Shieldbugs and allies	Interaction between human association and habitat specialisation	Relative distribution change	0.08320352056005348	-0.022281195302082748	0.19608241324834358	0.9562499999999999	0.043750000000000004
Shieldbugs and allies	Habitat specialisation	Change in occupancy	-9.767754892950134e-4	-0.022528966080377952	0.016408149854990083	0.45725	0.5427500000000001
Shieldbugs and allies	Habitat specialisation	Relative distribution change	-0.08366754201361129	-0.3948460145592188	0.11228044301105797	0.18975	0.81025
Ground beetles	Human association	Change in occupancy	-0.003728029917357095	-0.018839790482259738	0.010693944539076024	0.31775	0.68225
Ground beetles	Human association	Relative distribution change	0.22076164193671988	0.034884105133539595	0.3741776508023375	0.98925	0.01075
Ground beetles	Interaction between human association and habitat specialisation	Change in occupancy	-0.004125980460815347	-0.011990974794290392	0.00494306736887182	0.11925	0.88075
Ground beetles	Interaction between human association and habitat specialisation	Relative distribution change	0.07596238793871957	-0.053390359198922314	0.16055323637825186	0.92725	0.07275
Ground beetles	Habitat specialisation	Change in occupancy	8.326929044857916e-4	-0.015896037216547136	0.01579290070722379	0.55025	0.44975
Ground beetles	Habitat specialisation	Relative distribution change	0.004745375505098263	-0.18565129013050555	0.2341544193191722	0.51975	0.48025
Ladybirds	Human association	Change in occupancy	0.05104457511186445	0.0297304523622959	0.07311375861530726	1	0
Ladybirds	Human association	Relative distribution change	0.32526592769736284	0.0836821847769468	0.5743594846308442	0.993	0.007
Ladybirds	Interaction between human association and habitat specialisation	Change in occupancy	-0.006698261743224439	-0.023129260655909405	3.136884776461026e-4	0.03075	0.96925
Ladybirds	Interaction between human association and habitat specialisation	Relative distribution change	0.0893994163777225	0.008666972962088751	0.24127627088827372	0.98175	0.01825
Ladybirds	Habitat specialisation	Change in occupancy	-0.004687235450534934	-0.027832933051653307	0.01097543346216495	0.3065	0.6935
Ladybirds	Habitat specialisation	Relative distribution change	-0.09989058681903477	-0.357579695366803	0.0709525051060054	0.12725	0.87275
Wasps	Human association	Change in occupancy	0.030954140664115073	0.010851349317431622	0.05225373322218682	0.9984999999999999	0.0015
Wasps	Human association	Relative distribution change	0.345745426113596	0.1533966092356379	0.5513336525987849	0.99975	2.5e-4
Wasps	Interaction between human association and habitat specialisation	Change in occupancy	-0.004587591663676916	-0.01204668460077691	0.005871492621657276	0.1095	0.8905000000000001
Wasps	Interaction between human association and habitat specialisation	Relative distribution change	0.0831295257148378	-0.006456845760434076	0.18151663615290872	0.9675	0.0325
Wasps	Habitat specialisation	Change in occupancy	0.008401212773248509	-0.0043564101066602585	0.023992339770361176	0.9075	0.0925
Wasps	Habitat specialisation	Relative distribution change	-0.045320838040526376	-0.23126334748727143	0.12210241500286934	0.287	0.713
Ants	Human association	Change in occupancy	0.02087409296803598	-0.011103465111965827	0.053005431480440325	0.9005000000000001	0.0995
Ants	Human association	Relative distribution change	0.3199764121949362	0.06330663542491828	0.575264592379578	0.98975	0.01025
Ants	Interaction between human association and habitat specialisation	Change in occupancy	-0.00620343075498221	-0.027517503606317717	0.001369604717433516	0.04425	0.95575
Ants	Interaction between human association and habitat specialisation	Relative distribution change	0.0752883050805438	-0.06969897167296496	0.1564024660117873	0.91625	0.08375
Ants	Habitat specialisation	Change in occupancy	-0.012672399441805081	-0.04299645164586345	0.006270616908600356	0.1375	0.8625
Ants	Habitat specialisation	Relative distribution change	-0.029745867809385977	-0.25537100102563703	0.18601261414235865	0.37424999999999997	0.62575
Bees	Human association	Change in occupancy	0.035791464896344986	0.021109672401997452	0.051094805953124656	1	0
Bees	Human association	Relative distribution change	0.3122325075260143	0.15492694893149916	0.4773042446375412	1	0
Bees	Interaction between human association and habitat specialisation	Change in occupancy	-0.005497265544194432	-0.014869028315328181	9.819030985845532e-4	0.042749999999999996	0.9572499999999999
Bees	Interaction between human association and habitat specialisation	Relative distribution change	0.08503517019592266	0.005809871883278427	0.19252299991378347	0.98125	0.01875
Bees	Habitat specialisation	Change in occupancy	4.8772975489589114e-4	-0.01323829581695595	0.01167948888816309	0.53325	0.46675
Bees	Habitat specialisation	Relative distribution change	-0.09030962421724226	-0.27656629719200393	0.05329599045134785	0.11	0.89
Soldierflies and allies	Human association	Change in occupancy	0.022365373371979566	0.001955769969718962	0.043267073889329793	0.98375	0.01625
Soldierflies and allies	Human association	Relative distribution change	0.3568347714191009	0.1671585435435114	0.5701972204598215	1	0
Soldierflies and allies	Interaction between human association and habitat specialisation	Change in occupancy	-0.004971468666393015	-0.013460716519753469	0.002434814318832673	0.069	0.931
Soldierflies and allies	Interaction between human association and habitat specialisation	Relative distribution change	0.08270132990846142	-0.011185195061461786	0.17793458143432864	0.96675	0.03325
Soldierflies and allies	Habitat specialisation	Change in occupancy	4.8327290645842696e-4	-0.016615989982024605	0.012607945129813516	0.5275000000000001	0.4725
Soldierflies and allies	Habitat specialisation	Relative distribution change	-0.0911192669876216	-0.30618084883145164	0.06314988127383148	0.13625	0.86375
Hoverflies	Human association	Change in occupancy	0.03335188255600597	0.022284272426703482	0.045539263528481234	1	0
Hoverflies	Human association	Relative distribution change	0.45603333290935233	0.3217147302007834	0.6005426047223068	1	0
Hoverflies	Interaction between human association and habitat specialisation	Change in occupancy	-0.005301831218040414	-0.013045098794355022	0.0010383512134599416	0.04425	0.95575
Hoverflies	Interaction between human association and habitat specialisation	Relative distribution change	0.08815058202281671	0.010074697977477464	0.19470871760756692	0.9844999999999999	0.0155
Hoverflies	Habitat specialisation	Change in occupancy	0.009731196508152028	-2.0050388051753192e-5	0.021014508694061917	0.973	0.027
Hoverflies	Habitat specialisation	Relative distribution change	-0.03008383374986597	-0.17295861548142075	0.11312408559870171	0.34199999999999997	0.658
Moths	Human association	Change in occupancy	0.004221906119502795	-0.001410844954060698	0.009815631657061953	0.9345	0.0655
Moths	Human association	Relative distribution change	0.18748366998544294	0.11828860326726867	0.25592054740175674	1	0
Moths	Interaction between human association and habitat specialisation	Change in occupancy	-0.0043051284028713796	-0.00825782751642633	-2.1078995506985384e-4	0.01975	0.98025
Moths	Interaction between human association and habitat specialisation	Relative distribution change	0.07965347320341923	0.026142546303251506	0.13435995688428087	0.99825	0.00175
Moths	Habitat specialisation	Change in occupancy	0.0015801043840681683	-0.0034868943329829133	0.006099357078412594	0.738	0.262
Moths	Habitat specialisation	Relative distribution change	-0.09099013343471528	-0.1518308706637449	-0.029835616521397504	0.0022500000000000003	0.99775
Butterflies	Human association	Change in occupancy	0.020851784209410557	0.006801299848606109	0.03574019231205403	0.9984999999999999	0.0015
Butterflies	Human association	Relative distribution change	0.36127980431982654	0.20055856537894584	0.536557811917391	1	0
Butterflies	Interaction between human association and habitat specialisation	Change in occupancy	-0.0052572023697787405	-0.012500689127939162	1.1388877793191492e-5	0.025500000000000002	0.9744999999999999
Butterflies	Interaction between human association and habitat specialisation	Relative distribution change	0.07830253177646232	-0.004332388328473755	0.15092056289329897	0.96925	0.03075
Butterflies	Habitat specialisation	Change in occupancy	0.0012677241256761752	-0.00893535530333181	0.010546085176847146	0.604	0.396
Butterflies	Habitat specialisation	Relative distribution change	0.01359650671528044	-0.10582144334426671	0.14095667052307215	0.589	0.41100000000000003
