## Supplementary Tables 5-52 for "Development of the invertebrate faunas of anthropogenic habitats": supp_table_15_exp1_ssi_vs_human_asc.csv

metric	condition	median	q05	q95	prob_positive	prob_negative
Habitat specialisation	All taxonomic groups	0.03320617805435308	-0.10540710935043306	0.1387068839740488	0.71	0.29000000000000004
Habitat specialisation	Non-marine molluscs	-0.04494645262554375	-0.2447032031962701	0.11758230599047985	0.31025	0.68975
Habitat specialisation	Arachnids	0.20899016144323646	0.10851769069888256	0.30667671125909945	1	0
Habitat specialisation	Dragonflies and damselflies	0.18646682118142713	0.00217410238637512	0.40616456690872904	0.977	0.023
Habitat specialisation	Grasshoppers and allies	-0.008401309922528218	-0.4005187635880595	0.24468915274608596	0.47650000000000003	0.5235000000000001
Habitat specialisation	Shieldbugs and allies	0.053188708148720884	-0.21420623109818332	0.28909244191807576	0.6719999999999999	0.328
Habitat specialisation	Ground beetles	-0.18088809965389702	-0.5496572568756706	0.05217229630482382	0.07625	0.9237500000000001
Habitat specialisation	Ladybirds	0.031966034298236974	-0.23241613685870313	0.28185631284889634	0.622	0.378
Habitat specialisation	Wasps	-0.08575750761721397	-0.3454195878167975	0.10529884728088847	0.21000000000000002	0.79
Habitat specialisation	Ants	0.1532613426243844	-0.12653009895584402	0.5049063533133019	0.87375	0.12625
Habitat specialisation	Bees	-0.004047007777240509	-0.19534048762839282	0.14892531491562436	0.4835	0.5165
Habitat specialisation	Soldierflies and allies	0.03811016331745289	-0.2550253362322776	0.29576962275106067	0.614	0.386
Habitat specialisation	Hoverflies	-0.02179474114833637	-0.17040666742475835	0.10512369101132425	0.37975000000000003	0.62025
Habitat specialisation	Moths	0.018253563597667208	-0.040430645359371714	0.07723566335180033	0.735	0.265
Habitat specialisation	Butterflies	0.1387995537086542	0.002276602593143312	0.27409437055770447	0.97525	0.02475
