## Supplementary Tables 5-52 for "Development of the invertebrate faunas of anthropogenic habitats": supp_table_16_exp1_range_change.csv

condition	metric	range	median	q05	q95	prob_positive	prob_negative
All taxonomic groups	Human association	Change in occupancy	0.017884121337621798	-0.001930176773868852	0.039400733897588316	0.9612499999999999	0.03875
All taxonomic groups	Human association	Relative distribution change	0.17737644225825927	0.03899241927341561	0.3101441666141783	0.99275	0.00725
All taxonomic groups	Interaction between human association and habitat specialisation	Change in occupancy	0.0015105652907189916	-0.0076673363563808375	0.013739759423888057	0.635	0.365
All taxonomic groups	Interaction between human association and habitat specialisation	Relative distribution change	0.1339147136595291	0.06873577569885814	0.2086712093955271	0.99775	0.0022500000000000003
All taxonomic groups	Habitat specialisation	Change in occupancy	0.0038036198310264662	-0.00973878242050197	0.0160049018012914	0.736	0.264
All taxonomic groups	Habitat specialisation	Relative distribution change	-0.03022342360340166	-0.176347753804758	0.1041158555139398	0.3235	0.6765
Non-marine molluscs	Human association	Change in occupancy	0.03335621454618839	0.011365060846700324	0.05712651951775788	0.99925	7.5e-4
Non-marine molluscs	Human association	Relative distribution change	0.3462154792078294	0.11202537304068674	0.6149400338762128	0.99875	0.00125
Non-marine molluscs	Interaction between human association and habitat specialisation	Change in occupancy	0.011667590411079547	-0.0037539190355737662	0.035705005592073555	0.89525	0.10475000000000001
Non-marine molluscs	Interaction between human association and habitat specialisation	Relative distribution change	0.152459665496678	0.06035188528514382	0.35645084150579504	0.998	0.002
Non-marine molluscs	Habitat specialisation	Change in occupancy	0.03303415634054019	0.009754360920861394	0.0550033671190603	0.9995	5e-4
Non-marine molluscs	Habitat specialisation	Relative distribution change	0.11951166101081752	-0.09258733555143883	0.3637394403599909	0.85525	0.14475
Arachnids	Human association	Change in occupancy	-0.006164231584463014	-0.015816457609018057	0.003269291784364312	0.1015	0.8985000000000001
Arachnids	Human association	Relative distribution change	-0.014968720795463245	-0.12192653967940845	0.09213118974511664	0.3885	0.6114999999999999
Arachnids	Interaction between human association and habitat specialisation	Change in occupancy	0.001399763685799796	-0.0054706763919559484	0.00890868156973311	0.654	0.346
Arachnids	Interaction between human association and habitat specialisation	Relative distribution change	0.11554960382255448	0.025398614112196044	0.18627856720747776	0.992	0.008
Arachnids	Habitat specialisation	Change in occupancy	0.007929436017779918	-7.413005138006658e-4	0.01740291414584457	0.966	0.034
Arachnids	Habitat specialisation	Relative distribution change	0.2048691231958377	0.08588042189997305	0.31932096669189325	0.99975	2.5e-4
Dragonflies and damselflies	Human association	Change in occupancy	0.014964381628758096	-0.012743887446329009	0.04398291580589409	0.8594999999999999	0.14049999999999999
Dragonflies and damselflies	Human association	Relative distribution change	0.25281163965547027	0.016195463750829323	0.5154186805472313	0.982	0.018
Dragonflies and damselflies	Interaction between human association and habitat specialisation	Change in occupancy	-0.0021449140425437484	-0.021352435076654883	0.014706121074248488	0.3815	0.6185
Dragonflies and damselflies	Interaction between human association and habitat specialisation	Relative distribution change	0.13402218973389127	0.024541486585555987	0.255307495484432	0.98625	0.01375
Dragonflies and damselflies	Habitat specialisation	Change in occupancy	-0.011383765751453619	-0.03671122932622875	0.008766497474066201	0.159	0.841
Dragonflies and damselflies	Habitat specialisation	Relative distribution change	-0.0945975379666107	-0.35474692178302314	0.13007917596155577	0.21475	0.78525
Grasshoppers and allies	Human association	Change in occupancy	0.015596937407963002	-0.01796199112193277	0.04857278002524699	0.8174999999999999	0.1825
Grasshoppers and allies	Human association	Relative distribution change	0.20322197610178294	-0.07700186812719553	0.48870020107195344	0.927	0.073
Grasshoppers and allies	Interaction between human association and habitat specialisation	Change in occupancy	0.0017086218689977546	-0.021649598345902996	0.0311728580911817	0.59525	0.40475
Grasshoppers and allies	Interaction between human association and habitat specialisation	Relative distribution change	0.13646419859368358	0.017363462729423566	0.3144441018040883	0.9824999999999999	0.017499999999999998
Grasshoppers and allies	Habitat specialisation	Change in occupancy	0.0058864133923808735	-0.0267965409523918	0.03711048785195849	0.6635	0.3365
Grasshoppers and allies	Habitat specialisation	Relative distribution change	-0.03807129954547879	-0.45656359546505787	0.3577064946436262	0.4125	0.5874999999999999
Shieldbugs and allies	Human association	Change in occupancy	0.04221475077711935	0.0026426007839291075	0.08958170259502679	0.9815	0.0185
Shieldbugs and allies	Human association	Relative distribution change	0.20063155026485652	-0.12321424891171927	0.5190146672050917	0.905	0.095
Shieldbugs and allies	Interaction between human association and habitat specialisation	Change in occupancy	-7.164452887021093e-4	-0.024564244128486387	0.029656494058557643	0.46725	0.5327500000000001
Shieldbugs and allies	Interaction between human association and habitat specialisation	Relative distribution change	0.13338567955387798	-0.00711531320876538	0.27693606211818533	0.9704999999999999	0.029500000000000002
Shieldbugs and allies	Habitat specialisation	Change in occupancy	-0.012166020104374486	-0.054290521237043976	0.01584615483171521	0.21425	0.78575
Shieldbugs and allies	Habitat specialisation	Relative distribution change	-0.1882244510802888	-0.6713361708737643	0.13870343775568228	0.135	0.865
Ground beetles	Human association	Change in occupancy	-0.009329979327949229	-0.03948368174912652	0.018416882432980952	0.26425	0.73575
Ground beetles	Human association	Relative distribution change	0.02136684464319351	-0.2816814983504563	0.2620448325533248	0.565	0.435
Ground beetles	Interaction between human association and habitat specialisation	Change in occupancy	-5.3862419683937756e-5	-0.02136975807810823	0.020949083230576083	0.497	0.503
Ground beetles	Interaction between human association and habitat specialisation	Relative distribution change	0.11821252387004098	-0.05915032368460384	0.2304768793063272	0.93475	0.06525
Ground beetles	Habitat specialisation	Change in occupancy	0.006862172010184011	-0.015077700337147469	0.03276276796280099	0.7395	0.2605
Ground beetles	Habitat specialisation	Relative distribution change	0.11475153085693218	-0.16651536106587517	0.4312359136215863	0.7945	0.2055
Ladybirds	Human association	Change in occupancy	0.058197309145683766	0.008922490100059284	0.11102735610483777	0.991	0.009000000000000001
Ladybirds	Human association	Relative distribution change	0.12065941515101483	-0.2537572210726345	0.4534124265968247	0.756	0.244
Ladybirds	Interaction between human association and habitat specialisation	Change in occupancy	-0.009592036171692183	-0.04768274512073004	0.011044582518283233	0.201	0.799
Ladybirds	Interaction between human association and habitat specialisation	Relative distribution change	0.14267921217072782	0.030378891693630488	0.3404896666328057	0.98675	0.01325
Ladybirds	Habitat specialisation	Change in occupancy	-0.010437570715778456	-0.045718886808804454	0.0208247742056559	0.2615	0.7384999999999999
Ladybirds	Habitat specialisation	Relative distribution change	-0.0748396751563877	-0.4682021437913194	0.2695082547136688	0.31975	0.68025
Wasps	Human association	Change in occupancy	0.007305021665573189	-0.015634636281297954	0.030019443688313587	0.733	0.267
Wasps	Human association	Relative distribution change	0.02161080341450471	-0.22069567254348965	0.22714383764457186	0.5642499999999999	0.43574999999999997
Wasps	Interaction between human association and habitat specialisation	Change in occupancy	0.012016353598009464	-0.0029979598773036994	0.0513665463196368	0.90425	0.09575
Wasps	Interaction between human association and habitat specialisation	Relative distribution change	0.13423498377790813	0.018693142260276713	0.304525562932642	0.9824999999999999	0.0175
Wasps	Habitat specialisation	Change in occupancy	0.016583859493180288	-0.003769923604777205	0.041601768146093385	0.9465	0.0535
Wasps	Habitat specialisation	Relative distribution change	0.040250270497730035	-0.20715345049043027	0.2913404019397051	0.62225	0.37775000000000003
Ants	Human association	Change in occupancy	-0.010498331254580658	-0.08285275737596132	0.04217918850759504	0.3435	0.6565000000000001
Ants	Human association	Relative distribution change	0.1800240736416146	-0.2066782167908535	0.5863890947444587	0.8465	0.1535
Ants	Interaction between human association and habitat specialisation	Change in occupancy	0.0021603872901871666	-0.022825218948216982	0.046003730951250224	0.5974999999999999	0.4025
Ants	Interaction between human association and habitat specialisation	Relative distribution change	0.13245090179190783	-0.017918967613443727	0.2780228529258336	0.9672499999999999	0.03275
Ants	Habitat specialisation	Change in occupancy	-0.002154549931117653	-0.04345696136942194	0.03585885521495667	0.445	0.555
Ants	Habitat specialisation	Relative distribution change	-0.012892892690633016	-0.42921582869122765	0.41921686837582106	0.4665	0.5335000000000001
Bees	Human association	Change in occupancy	0.02526611812079816	0.007551598690004499	0.044565746417722533	0.99875	0.00125
Bees	Human association	Relative distribution change	0.17054237547539797	-0.0199253182534906	0.35653425118972853	0.9604999999999999	0.0395
Bees	Interaction between human association and habitat specialisation	Change in occupancy	0.004540601700455955	-0.007653164329335852	0.02557756073041101	0.78025	0.21975
Bees	Interaction between human association and habitat specialisation	Relative distribution change	0.13207908006072452	0.02297009562470705	0.2565531518651762	0.9855	0.0145
Bees	Habitat specialisation	Change in occupancy	0.00980931134172247	-0.005979238569159409	0.027528395710042553	0.89425	0.10575
Bees	Habitat specialisation	Relative distribution change	-0.0031799845319828188	-0.20761678176328208	0.1967817526898059	0.4855	0.5145
Soldierflies and allies	Human association	Change in occupancy	0.017796649439915952	-0.047431609668757514	0.08723747532107683	0.75275	0.24725
Soldierflies and allies	Human association	Relative distribution change	0.25012422746288976	-0.18898403197435465	0.6716228464945456	0.88375	0.11624999999999999
Soldierflies and allies	Interaction between human association and habitat specialisation	Change in occupancy	9.177136638097403e-4	-0.026901510007793082	0.03222895249151097	0.5507500000000001	0.44925000000000004
Soldierflies and allies	Interaction between human association and habitat specialisation	Relative distribution change	0.13702904442775787	-0.020151301126073922	0.30747746287772126	0.965	0.035
Soldierflies and allies	Habitat specialisation	Change in occupancy	2.779415857679688e-4	-0.02828042562258102	0.024857077555612592	0.508	0.492
Soldierflies and allies	Habitat specialisation	Relative distribution change	-0.2687965369338857	-0.5620221419964795	-0.021265308969094517	0.016	0.984
Hoverflies	Human association	Change in occupancy	0.03428031457337141	0.016906154052809645	0.050990374566310954	1	0
Hoverflies	Human association	Relative distribution change	0.34339781763232846	0.173579067066495	0.5458082603996218	1	0
Hoverflies	Interaction between human association and habitat specialisation	Change in occupancy	0.003197047137379812	-0.010536438438911557	0.018109857617435433	0.6935	0.3065
Hoverflies	Interaction between human association and habitat specialisation	Relative distribution change	0.1368889927558023	0.03383624708342699	0.250847868354438	0.99075	0.00925
Hoverflies	Habitat specialisation	Change in occupancy	0.006963775220371893	-0.006062166065804623	0.019257838093804547	0.85875	0.14125
Hoverflies	Habitat specialisation	Relative distribution change	-0.08192362550926363	-0.23892620566494216	0.07093624101961211	0.147	0.853
Moths	Human association	Change in occupancy	0.008573178347399908	0.002694144258937377	0.013873363607368643	0.99925	7.5e-4
Moths	Human association	Relative distribution change	0.17483321653000355	0.10564895844282064	0.24075834439345575	1	0
Moths	Interaction between human association and habitat specialisation	Change in occupancy	3.778285724091344e-4	-0.004741592227156404	0.005378967207789756	0.55425	0.44575
Moths	Interaction between human association and habitat specialisation	Relative distribution change	0.1325955729630993	0.07782649664580352	0.18714293397845919	1	0
Moths	Habitat specialisation	Change in occupancy	0.002125373771563706	-0.0028272731331449403	0.007013796271151266	0.812	0.188
Moths	Habitat specialisation	Relative distribution change	-0.08488678286982375	-0.14498408198728951	-0.024893020334280785	0.002	0.998
Butterflies	Human association	Change in occupancy	0.02068071325584096	0.005778783076840256	0.03586086523189421	0.9975	0.0025
Butterflies	Human association	Relative distribution change	0.3281113270521568	0.17004302798603185	0.5060746399412832	1	0
Butterflies	Interaction between human association and habitat specialisation	Change in occupancy	-0.004442830033277311	-0.014807738038091108	0.003371742177796367	0.17025	0.82975
Butterflies	Interaction between human association and habitat specialisation	Relative distribution change	0.1348957202501197	0.054354578906909354	0.2188432106213722	0.99775	0.0022500000000000003
Butterflies	Habitat specialisation	Change in occupancy	-2.869354633692626e-4	-0.011999505964839926	0.010624988216638941	0.4805	0.5195000000000001
Butterflies	Habitat specialisation	Relative distribution change	-0.10058863367657593	-0.2555605197949119	0.044819568528938425	0.09425	0.90575
