## Supplementary Tables 5-52 for "Development of the invertebrate faunas of anthropogenic habitats": supp_table_17_exp2_ssi_vs_human_asc.csv

metric	condition	median	q05	q95	prob_positive	prob_negative
Habitat specialisation	All taxonomic groups	0.1184523656537426	-0.054812865946995845	0.2611777990510357	0.9237500000000001	0.07625
Habitat specialisation	Non-marine molluscs	0.010727479088916298	-0.21175427571921027	0.2215589624059779	0.54125	0.45875
Habitat specialisation	Arachnids	0.28079302097574677	0.1735214286304811	0.38098183968012667	1	0
Habitat specialisation	Dragonflies and damselflies	0.347972901516516	0.12178618009751244	0.6117033251431226	0.99875	0.00125
Habitat specialisation	Grasshoppers and allies	0.04361108613106867	-0.4780299733449641	0.41920902755014433	0.58475	0.41525
Habitat specialisation	Shieldbugs and allies	0.1693918295668458	-0.1741806598759061	0.5348852720275729	0.84	0.16
Habitat specialisation	Ground beetles	-0.20644370608119508	-0.5871326653456568	0.10949923862177978	0.115	0.885
Habitat specialisation	Ladybirds	0.11037538018718937	-0.2741427630831141	0.4799018240778745	0.73575	0.26425
Habitat specialisation	Wasps	-0.021163892187705032	-0.31432058157560105	0.2387565476641511	0.441	0.5589999999999999
Habitat specialisation	Ants	0.19941282328513907	-0.2189927796911517	0.6366123677004845	0.8514999999999999	0.14850000000000002
Habitat specialisation	Bees	0.04472338454148425	-0.16601286821636138	0.23953391095302937	0.66425	0.33575
Habitat specialisation	Soldierflies and allies	0.060366809253076775	-0.21366438771030855	0.3167364929250803	0.664	0.336
Habitat specialisation	Hoverflies	0.024639113458787935	-0.14851869911300347	0.18502430197466685	0.61025	0.38975000000000004
Habitat specialisation	Moths	0.26866963336374033	0.20880225833758537	0.3302074630475037	1	0
Habitat specialisation	Butterflies	0.28125724570557054	0.12654726159977434	0.43954560546821386	0.99975	2.5e-4
