## Supplementary Tables 5-52 for "Development of the invertebrate faunas of anthropogenic habitats": supp_table_18_exp2_range_change.csv

condition	metric	range	median	q05	q95	prob_positive	prob_negative
All taxonomic groups	Human association	Change in occupancy	0.019940665444127557	0.0065098517604650725	0.03662512788611661	0.99425	0.00575
All taxonomic groups	Human association	Relative distribution change	0.22721684137824932	0.08173994050595856	0.37064348310559114	0.9975	0.0025
All taxonomic groups	Interaction between human association and habitat specialisation	Change in occupancy	-0.001923798949017359	-0.008744849457665365	0.005450275515695666	0.2595	0.7404999999999999
All taxonomic groups	Interaction between human association and habitat specialisation	Relative distribution change	0.12476183871446263	0.04891117206251476	0.18313125612982617	0.9975	0.0025
All taxonomic groups	Habitat specialisation	Change in occupancy	-2.3626034729668638e-4	-0.013473277384535905	0.011076403068250737	0.4865	0.5135000000000001
All taxonomic groups	Habitat specialisation	Relative distribution change	-0.07216407721224047	-0.2082209409531881	0.05868470840675971	0.12225	0.87775
Non-marine molluscs	Human association	Change in occupancy	0.02550970665593312	0.00961930736944585	0.04233958093972799	0.99975	2.5e-4
Non-marine molluscs	Human association	Relative distribution change	0.3826180024103111	0.20582091852820478	0.5726931831018928	1	0
Non-marine molluscs	Interaction between human association and habitat specialisation	Change in occupancy	0.0019246242622326958	-0.0074587547871383785	0.015908469943178356	0.624	0.376
Non-marine molluscs	Interaction between human association and habitat specialisation	Relative distribution change	0.13626971805309515	0.041903956186085334	0.24961086361171808	0.994	0.006
Non-marine molluscs	Habitat specialisation	Change in occupancy	0.029243305646595077	0.008091677447371375	0.05080469208434258	0.99725	0.00275
Non-marine molluscs	Habitat specialisation	Relative distribution change	0.039058201976461246	-0.1595678757211869	0.2589648491026064	0.6485000000000001	0.3515
Arachnids	Human association	Change in occupancy	0.006855619080674736	-0.0015288631288351404	0.015027875806026894	0.9502499999999999	0.04975
Arachnids	Human association	Relative distribution change	0.099428765118877993	0.0013389940669422309	0.19653920769089755	0.9784999999999999	0.021500000000000002
Arachnids	Interaction between human association and habitat specialisation	Change in occupancy	-5.77243527973603e-4	-0.005957182930239422	0.005618050438459097	0.42425	0.57575
Arachnids	Interaction between human association and habitat specialisation	Relative distribution change	0.1303138790990148	0.06517395429142665	0.19555500423323685	1	0
Arachnids	Habitat specialisation	Change in occupancy	0.004180537644002919	-0.003839595034974258	0.012578087314005903	0.8414999999999999	0.1585
Arachnids	Habitat specialisation	Relative distribution change	0.1091255813210781	-0.005653753715294168	0.2231231408296841	0.97025	0.02975
Dragonflies and damselflies	Human association	Change in occupancy	0.012657252749526789	-0.011309407243689487	0.03559740078671923	0.857	0.14300000000000002
Dragonflies and damselflies	Human association	Relative distribution change	0.24524447567982194	-0.00839731715245522	0.5064644426359417	0.9715	0.0285
Dragonflies and damselflies	Interaction between human association and habitat specialisation	Change in occupancy	-0.0033227972950464497	-0.015687299084432848	0.007200036464464875	0.227	0.773
Dragonflies and damselflies	Interaction between human association and habitat specialisation	Relative distribution change	0.12210154808077159	-0.01592505381988199	0.2091251216351036	0.9652499999999999	0.03475
Dragonflies and damselflies	Habitat specialisation	Change in occupancy	-0.012714134169137017	-0.03417272252254487	0.005748582007011829	0.09025	0.9097500000000001
Dragonflies and damselflies	Habitat specialisation	Relative distribution change	-0.15458371741005977	-0.4246769467481868	0.07135990023430797	0.09475	0.90525
Grasshoppers and allies	Human association	Change in occupancy	0.02095440287845958	-0.01250228627745984	0.057854491936105	0.9125000000000001	0.0875
Grasshoppers and allies	Human association	Relative distribution change	0.26866149458816346	-0.08777069461098612	0.6694905878649198	0.93975	0.06025
Grasshoppers and allies	Interaction between human association and habitat specialisation	Change in occupancy	-0.0018319906779419833	-0.017358213895701566	0.016323015570425065	0.36775	0.63225
Grasshoppers and allies	Interaction between human association and habitat specialisation	Relative distribution change	0.13067709051249898	-0.007210801341137539	0.2810296372294474	0.9724999999999999	0.0275
Grasshoppers and allies	Habitat specialisation	Change in occupancy	0.0016390722609117994	-0.029314767875322008	0.034107767714765466	0.5505	0.4495
Grasshoppers and allies	Habitat specialisation	Relative distribution change	-0.08513570196008909	-0.4807343923260524	0.2876334076768129	0.301	0.699
Shieldbugs and allies	Human association	Change in occupancy	0.03669682167801534	0.006023739266189083	0.08177944688423217	0.9915	0.0085
Shieldbugs and allies	Human association	Relative distribution change	0.30536878181073007	-0.04168551958834391	0.6737992495955604	0.9582499999999999	0.04175
Shieldbugs and allies	Interaction between human association and habitat specialisation	Change in occupancy	-0.0024672410055887376	-0.018090459585472445	0.01947627505785464	0.349	0.651
Shieldbugs and allies	Interaction between human association and habitat specialisation	Relative distribution change	0.12614669346671728	-0.04326901578551355	0.2640643492221806	0.9492499999999999	0.050749999999999997
Shieldbugs and allies	Habitat specialisation	Change in occupancy	-0.019509933834264893	-0.06337194601937715	0.008891559061341666	0.11225	0.88775
Shieldbugs and allies	Habitat specialisation	Relative distribution change	-0.2284208243510496	-0.7198483231813328	0.08432764379226464	0.081	0.919
Ground beetles	Human association	Change in occupancy	2.3451141313874193e-5	-0.02410666625081182	0.01967609915569178	0.501	0.499
Ground beetles	Human association	Relative distribution change	0.053725349118428	-0.19601701435550756	0.2752183664956332	0.6777500000000001	0.32225000000000004
Ground beetles	Interaction between human association and habitat specialisation	Change in occupancy	-0.003924973502620328	-0.022598796577728508	0.006694028680909936	0.1955	0.8045
Ground beetles	Interaction between human association and habitat specialisation	Relative distribution change	0.11004891262551617	-0.08577817736216933	0.19683617135006665	0.90825	0.09175
Ground beetles	Habitat specialisation	Change in occupancy	0.007058142831026398	-0.014002174691351493	0.0338763056965565	0.7455	0.2545
Ground beetles	Habitat specialisation	Relative distribution change	0.1060235012529487	-0.18224536856262233	0.4568456837874727	0.759	0.241
Ladybirds	Human association	Change in occupancy	0.030516332181255844	0.0022762363321419555	0.06838891654398424	0.98125	0.01875
Ladybirds	Human association	Relative distribution change	0.21626641529210372	-0.11589084934260124	0.5426718125301659	0.906	0.094
Ladybirds	Interaction between human association and habitat specialisation	Change in occupancy	-0.005088670051590991	-0.030407955330956825	0.007447522441962664	0.17325000000000002	0.82675
Ladybirds	Interaction between human association and habitat specialisation	Relative distribution change	0.13282975259683197	0.02000273185929615	0.31660670690839937	0.98425	0.01575
Ladybirds	Habitat specialisation	Change in occupancy	-0.009691145636212118	-0.038474758610537736	0.0186369968216651	0.2205	0.7795000000000001
Ladybirds	Habitat specialisation	Relative distribution change	-0.12855135471416865	-0.5088453248011691	0.19140882573419138	0.20325	0.7967500000000001
Wasps	Human association	Change in occupancy	0.02289814465085812	0.0030709152668399794	0.044006366323738	0.98825	0.01175
Wasps	Human association	Relative distribution change	0.22200267609322527	-2.084859993413586e-4	0.43914831730775966	0.9744999999999999	0.025500000000000002
Wasps	Interaction between human association and habitat specialisation	Change in occupancy	0.0018822530495229556	-0.006927492214800401	0.02537868053408576	0.6114999999999999	0.3885
Wasps	Interaction between human association and habitat specialisation	Relative distribution change	0.1294017635097166	0.0143153297580345	0.2579283499218369	0.982	0.018
Wasps	Habitat specialisation	Change in occupancy	0.011740218085468112	-0.00745745326912471	0.032129770160423794	0.89	0.11
Wasps	Habitat specialisation	Relative distribution change	-0.015467422254818796	-0.24415550543426467	0.2405776654993639	0.44525	0.5547500000000001
Ants	Human association	Change in occupancy	0.01802248476495838	-0.025800226589149003	0.06630450393032894	0.833	0.16699999999999998
Ants	Human association	Relative distribution change	0.23194292610254374	-0.19741055904534385	0.6523709784142885	0.892	0.108
Ants	Interaction between human association and habitat specialisation	Change in occupancy	-0.0034832080836470483	-0.025985666602131693	0.015552309048414148	0.26	0.74
Ants	Interaction between human association and habitat specialisation	Relative distribution change	0.12642241255560213	-0.04501976079686396	0.24668108299965022	0.95275	0.04725
Ants	Habitat specialisation	Change in occupancy	-0.01468374580282563	-0.05788486836637289	0.013263429531533897	0.16175	0.8382499999999999
Ants	Habitat specialisation	Relative distribution change	-0.05969431694006226	-0.4579489726833156	0.3622398468335941	0.3575	0.6425000000000001
Bees	Human association	Change in occupancy	0.008126541786175945	-0.010190482892732913	0.024359292059925996	0.80825	0.19175
Bees	Human association	Relative distribution change	0.06568631061189875	-0.15041781091379003	0.25405358573515396	0.7364999999999999	0.2635
Bees	Interaction between human association and habitat specialisation	Change in occupancy	2.075857761364061e-4	-0.00872400619628285	0.013691253887216637	0.51975	0.48024999999999995
Bees	Interaction between human association and habitat specialisation	Relative distribution change	0.1086374003448427	-0.09671908847710257	0.18121547936867466	0.902	0.098
Bees	Habitat specialisation	Change in occupancy	0.008451200304392253	-0.007473672932854054	0.0236729129526403	0.8654999999999999	0.1345
Bees	Habitat specialisation	Relative distribution change	-0.014517682934128731	-0.22754402821133338	0.18449625440854447	0.441	0.5589999999999999
Soldierflies and allies	Human association	Change in occupancy	0.0206339818679733	-0.019418027733512085	0.061101164813922595	0.8795	0.1205
Soldierflies and allies	Human association	Relative distribution change	0.28506607013781293	-0.1727626019743106	0.750318417314615	0.90725	0.09275
Soldierflies and allies	Interaction between human association and habitat specialisation	Change in occupancy	-0.002130620443170754	-0.019389571777715456	0.01767074782335549	0.33775	0.66225
Soldierflies and allies	Interaction between human association and habitat specialisation	Relative distribution change	0.12652719952274794	-0.05297183293076469	0.27162348735427266	0.951	0.049
Soldierflies and allies	Habitat specialisation	Change in occupancy	-0.0030390031132291363	-0.029768437513083626	0.022891236518834387	0.405	0.595
Soldierflies and allies	Habitat specialisation	Relative distribution change	-0.29992360474778157	-0.5955728499328021	-0.05076257197301749	0.00775	0.99225
Hoverflies	Human association	Change in occupancy	0.031943160895213	0.019183942626828057	0.04450258623063631	1	0
Hoverflies	Human association	Relative distribution change	0.454734452804028	0.30953744615966916	0.6120680394187193	1	0
Hoverflies	Interaction between human association and habitat specialisation	Change in occupancy	4.7945290143348274e-5	-0.007538586204168577	0.011262428587431175	0.5005000000000001	0.4995
Hoverflies	Interaction between human association and habitat specialisation	Relative distribution change	0.1383736687734349	0.05169064470455252	0.25379839870882215	0.9964999999999999	0.0035
Hoverflies	Habitat specialisation	Change in occupancy	0.004183831697308177	-0.008567954196061848	0.015606765849383437	0.7475	0.2525
Hoverflies	Habitat specialisation	Relative distribution change	-0.09788365187017006	-0.260505715418832	0.05767953728065289	0.1075	0.8925000000000001
Moths	Human association	Change in occupancy	0.0210211109497823	0.015473114990543976	0.02663136357943877	1	0
Moths	Human association	Relative distribution change	0.22332302641253116	0.15859753461590578	0.28995123589035	1	0
Moths	Interaction between human association and habitat specialisation	Change in occupancy	-0.004222510074952948	-0.009220133769352528	3.4837846350206864e-4	0.03475	0.9652499999999999
Moths	Interaction between human association and habitat specialisation	Relative distribution change	0.13283313917066983	0.08548415826714204	0.18317995672417567	1	0
Moths	Habitat specialisation	Change in occupancy	-0.00274987249264153	-0.008072590812835205	0.0022897988889653297	0.1485	0.8514999999999999
Moths	Habitat specialisation	Relative distribution change	-0.1519576773039867	-0.21417062527499195	-0.08963379887947315	0	1
Butterflies	Human association	Change in occupancy	0.023272118656183068	0.007744399722054655	0.040331032599020926	0.998	0.002
Butterflies	Human association	Relative distribution change	0.29059715113468043	0.10875424432540734	0.4668160932774135	0.9984999999999999	0.0015
Butterflies	Interaction between human association and habitat specialisation	Change in occupancy	-0.0037886113960359374	-0.013969687414620194	0.004016078453206912	0.15275	0.84725
Butterflies	Interaction between human association and habitat specialisation	Relative distribution change	0.12427283797135538	0.01856639305381657	0.20817607092496068	0.98725	0.01275
Butterflies	Habitat specialisation	Change in occupancy	-0.0052212863773362875	-0.01789412728833787	0.007061211231140053	0.19275	0.80725
Butterflies	Habitat specialisation	Relative distribution change	-0.09794668279988046	-0.2549000810175045	0.05299820583692686	0.10175000000000001	0.89825
