## Supplementary Tables 5-52 for "Development of the invertebrate faunas of anthropogenic habitats": supp_table_19_exp3_ssi_vs_human_asc.csv

metric	condition	median	q05	q95	prob_positive	prob_negative
Habitat specialisation	All taxonomic groups	0.15797214129168824	0.031694889981040114	0.25557355141234817	0.99	0.01
Habitat specialisation	Non-marine molluscs	0.15040166946145905	-0.027949576227556915	0.3209186164806467	0.958	0.041999999999999996
Habitat specialisation	Arachnids	0.3402422105201881	0.22746877624753983	0.45135195339091055	1	0
Habitat specialisation	Dragonflies and damselflies	0.19167655539111506	0.0015933089575511207	0.3692696385436482	0.97325	0.026750000000000003
Habitat specialisation	Grasshoppers and allies	0.12138846725813954	-0.2245819695609801	0.3465166702643324	0.80025	0.19974999999999998
Habitat specialisation	Shieldbugs and allies	0.13792861670721782	-0.17211484596558196	0.3441393504763314	0.84675	0.15325
Habitat specialisation	Ground beetles	0.035078804708517014	-0.3265498433259515	0.22918312546241057	0.59825	0.40175
Habitat specialisation	Ladybirds	0.1216258161850057	-0.1660367219862331	0.34224124383977744	0.8322499999999999	0.16775
Habitat specialisation	Wasps	0.12756353782421465	-0.10286155183347741	0.31334757472998037	0.88025	0.11975
Habitat specialisation	Ants	0.2240794149687431	-0.02969275297183212	0.529212846403375	0.9644999999999999	0.0355
Habitat specialisation	Bees	0.15934902498218148	-0.029041908140817196	0.3122691373107208	0.9544999999999999	0.0455
Habitat specialisation	Soldierflies and allies	0.1752855032810563	-0.054471707832035386	0.38986746498626595	0.942	0.057999999999999996
Habitat specialisation	Hoverflies	0.09670452781953992	-0.06914221707524185	0.23066463999541753	0.876	0.124
Habitat specialisation	Moths	0.16769455891891688	0.10746233098058121	0.22549740359138382	1	0
Habitat specialisation	Butterflies	0.18614535193355353	0.03974128649050631	0.3157448440845864	0.99325	0.00675
