## Supplementary Tables 5-52 for "Development of the invertebrate faunas of anthropogenic habitats": supp_table_20_exp3_range_change.csv

condition	metric	range	median	q05	q95	prob_positive	prob_negative
All taxonomic groups	Human association	Change in occupancy	0.01828146354677994	0.002731747666677534	0.03837700898126037	0.98625	0.01375
All taxonomic groups	Human association	Relative distribution change	0.24091122862981085	0.09894726462365683	0.3697686791699409	0.99875	0.00125
All taxonomic groups	Interaction between human association and habitat specialisation	Change in occupancy	-0.0048045461910879335	-0.011835305298749049	0.0010632971583979746	0.046	0.954
All taxonomic groups	Interaction between human association and habitat specialisation	Relative distribution change	0.07691115228617865	-0.0030404475248615274	0.14785441059867038	0.972	0.028
All taxonomic groups	Habitat specialisation	Change in occupancy	0.002803250102614617	-0.008680707933647886	0.010812563357401998	0.7424999999999999	0.2575
All taxonomic groups	Habitat specialisation	Relative distribution change	-0.09087732399645526	-0.2314774430702734	0.025869298170229666	0.0675	0.9325
Non-marine molluscs	Human association	Change in occupancy	0.04638223828689261	0.0249141329748544	0.06873888965698258	1	0
Non-marine molluscs	Human association	Relative distribution change	0.4342932041694042	0.23263198713509795	0.6769472264231038	1	0
Non-marine molluscs	Interaction between human association and habitat specialisation	Change in occupancy	-0.0060267097411334115	-0.022818700408159923	0.003097273844990536	0.08224999999999999	0.9177500000000001
Non-marine molluscs	Interaction between human association and habitat specialisation	Relative distribution change	0.0926268234912239	-0.023183851890925745	0.23917162432448372	0.954	0.046
Non-marine molluscs	Habitat specialisation	Change in occupancy	0.018978005208962822	0.0014119471470953962	0.04272484632876284	0.9864999999999999	0.0135
Non-marine molluscs	Habitat specialisation	Relative distribution change	-0.026517529354583236	-0.22352382838408685	0.19100512359755062	0.40125	0.59875
Arachnids	Human association	Change in occupancy	6.367161124322481e-4	-0.00711201210759844	0.008199118342422748	0.56375	0.43625
Arachnids	Human association	Relative distribution change	0.0541867555447884	-0.036655616149668634	0.14556416290931468	0.8805000000000001	0.1195
Arachnids	Interaction between human association and habitat specialisation	Change in occupancy	-0.003089838955011394	-0.008276620387986404	0.003337469882785809	0.1595	0.8405
Arachnids	Interaction between human association and habitat specialisation	Relative distribution change	0.07741671976174483	0.00742328041756657	0.14593548688671276	0.98225	0.01775
Arachnids	Habitat specialisation	Change in occupancy	0.005130273287137282	-0.002664619996279533	0.013745639164461223	0.906	0.094
Arachnids	Habitat specialisation	Relative distribution change	0.1268017185078285	0.00835638285533552	0.24359326227756165	0.982	0.018000000000000002
Dragonflies and damselflies	Human association	Change in occupancy	0.009769822573543679	-0.014553500272399423	0.035559710678420856	0.7847500000000001	0.21525
Dragonflies and damselflies	Human association	Relative distribution change	0.2651631898294397	-0.01129120887863017	0.5135313288176838	0.96925	0.03075
Dragonflies and damselflies	Interaction between human association and habitat specialisation	Change in occupancy	-0.004255158902683537	-0.01487761222223724	0.006510828120121363	0.15225	0.84775
Dragonflies and damselflies	Interaction between human association and habitat specialisation	Relative distribution change	0.08738753959321298	-0.029717994620160483	0.2611108013681994	0.9502499999999999	0.04975
Dragonflies and damselflies	Habitat specialisation	Change in occupancy	-0.004752504521105301	-0.02563829284118036	0.007893678450151995	0.28675	0.7132499999999999
Dragonflies and damselflies	Habitat specialisation	Relative distribution change	-0.13305597413156955	-0.3729533802978005	0.08262076887276898	0.11574999999999999	0.88425
Grasshoppers and allies	Human association	Change in occupancy	0.01634403387034663	-0.02939044547109145	0.056961817280520625	0.7915000000000001	0.20850000000000002
Grasshoppers and allies	Human association	Relative distribution change	0.2847457931747298	-0.047603642696885565	0.6480221277566158	0.9562499999999999	0.04375
Grasshoppers and allies	Interaction between human association and habitat specialisation	Change in occupancy	-0.004466869351699591	-0.01745450776116675	0.009433335380987836	0.16125	0.83875
Grasshoppers and allies	Interaction between human association and habitat specialisation	Relative distribution change	0.08059974171526271	-0.09726509545579046	0.28085017639367477	0.89225	0.10775
Grasshoppers and allies	Habitat specialisation	Change in occupancy	0.0036367724128762405	-0.02317380522853214	0.02692171197771761	0.6677500000000001	0.33225
Grasshoppers and allies	Habitat specialisation	Relative distribution change	-0.10547504897796814	-0.5039981020034638	0.2716898191523408	0.24825	0.75175
Shieldbugs and allies	Human association	Change in occupancy	0.03923712845778994	0.0024432961811287923	0.08758061573721972	0.98225	0.017750000000000002
Shieldbugs and allies	Human association	Relative distribution change	0.32201348717993444	0.045345743806935075	0.6341534934472017	0.9875	0.0125
Shieldbugs and allies	Interaction between human association and habitat specialisation	Change in occupancy	-0.005418358434982019	-0.024966311921086382	0.0074168793696155035	0.125	0.875
Shieldbugs and allies	Interaction between human association and habitat specialisation	Relative distribution change	0.0694710787527123	-0.21671719342810913	0.19826424742400006	0.8222499999999999	0.17775
Shieldbugs and allies	Habitat specialisation	Change in occupancy	-0.003591831259318994	-0.039704695528275886	0.01643928837137548	0.385	0.615
Shieldbugs and allies	Habitat specialisation	Relative distribution change	-0.23414191161669043	-0.6963556996375387	0.05990044327694037	0.0645	0.9355
Ground beetles	Human association	Change in occupancy	-0.002180633474386113	-0.026039948679537912	0.019179313867474596	0.4275	0.5725
Ground beetles	Human association	Relative distribution change	0.07207051077668303	-0.1714891790436071	0.28475254805303313	0.7275	0.2725
Ground beetles	Interaction between human association and habitat specialisation	Change in occupancy	-0.004979288332472414	-0.019508261992536354	0.004226721772362723	0.10325000000000001	0.89675
Ground beetles	Interaction between human association and habitat specialisation	Relative distribution change	0.060465338288593386	-0.19998439638351223	0.1696451102449963	0.789	0.211
Ground beetles	Habitat specialisation	Change in occupancy	0.0046756245786225255	-0.010971521550949846	0.026780528252924523	0.76375	0.23625000000000002
Ground beetles	Habitat specialisation	Relative distribution change	0.059708321429351195	-0.20819343173692278	0.3829213049215945	0.6705	0.3295
Ladybirds	Human association	Change in occupancy	0.03823136425907689	-0.0020185908086685616	0.09462686043097966	0.96675	0.03325
Ladybirds	Human association	Relative distribution change	0.2519644488940193	-0.11995570063309943	0.6033320264367956	0.9147500000000001	0.08524999999999999
Ladybirds	Interaction between human association and habitat specialisation	Change in occupancy	-0.00632861074865352	-0.03143257199598937	0.0038655571930198617	0.0735	0.9265000000000001
Ladybirds	Interaction between human association and habitat specialisation	Relative distribution change	0.08472533940253903	-0.06936518691538973	0.3131515399552307	0.9077500000000001	0.09225
Ladybirds	Habitat specialisation	Change in occupancy	3.089201997225523e-4	-0.024814318106186214	0.02373914461195419	0.513	0.487
Ladybirds	Habitat specialisation	Relative distribution change	-0.15152580270052005	-0.543751583072615	0.1600060593841108	0.1665	0.8335
Wasps	Human association	Change in occupancy	0.018357311533510955	-0.0034964385595943133	0.03957711953254509	0.9532499999999999	0.04675
Wasps	Human association	Relative distribution change	0.17776788556493583	-0.04552420072987447	0.39540885157043343	0.9345	0.0655
Wasps	Interaction between human association and habitat specialisation	Change in occupancy	-0.0036211567874806228	-0.012515128672228393	0.013056757417151229	0.22325	0.77675
Wasps	Interaction between human association and habitat specialisation	Relative distribution change	0.08517682903520257	-0.03850631876117665	0.2807885211078542	0.944	0.056
Wasps	Habitat specialisation	Change in occupancy	0.007158281829508258	-0.00860237512483966	0.025455639493444978	0.85575	0.14425
Wasps	Habitat specialisation	Relative distribution change	-0.02847481582521562	-0.2678200839964074	0.22397632790798513	0.4095	0.5905
Ants	Human association	Change in occupancy	-0.006906060888768587	-0.057861947396545224	0.0326270880706057	0.375	0.625
Ants	Human association	Relative distribution change	0.24858042372672032	-0.11726227880335868	0.6180064211648262	0.9137500000000001	0.08625
Ants	Interaction between human association and habitat specialisation	Change in occupancy	-0.0035893568556436346	-0.01600890935708676	0.014236087824365704	0.24575	0.75425
Ants	Interaction between human association and habitat specialisation	Relative distribution change	0.07808865146125057	-0.11148790784763196	0.2474026172093361	0.8855	0.1145
Ants	Habitat specialisation	Change in occupancy	-0.0024695553715517763	-0.038666371739616075	0.017693586539726577	0.40875	0.5912499999999999
Ants	Habitat specialisation	Relative distribution change	-0.09256860521379684	-0.5127668263391844	0.3010528219953341	0.298	0.702
Bees	Human association	Change in occupancy	0.024156830354771678	0.0064539951299045824	0.04313560150782683	0.99625	0.00375
Bees	Human association	Relative distribution change	0.21329690626115233	0.009715246816163455	0.4023981983966947	0.97925	0.02075
Bees	Interaction between human association and habitat specialisation	Change in occupancy	-0.0042669225637591264	-0.013162736426116541	0.006659127623608242	0.14625	0.85375
Bees	Interaction between human association and habitat specialisation	Relative distribution change	0.07288161925486242	-0.08773699449937292	0.19421558386730003	0.8805000000000001	0.1195
Bees	Habitat specialisation	Change in occupancy	0.003919576033314485	-0.010223148242845845	0.017090335757485538	0.76125	0.23875000000000002
Bees	Habitat specialisation	Relative distribution change	-0.07482615257630769	-0.26998130945831417	0.12205050484872844	0.216	0.784
Soldierflies and allies	Human association	Change in occupancy	0.017042089749581057	-0.03691835935425687	0.07177823548450807	0.76625	0.23374999999999999
Soldierflies and allies	Human association	Relative distribution change	0.26310926161094295	-0.24548068973072884	0.7236630577116603	0.87075	0.12925
Soldierflies and allies	Interaction between human association and habitat specialisation	Change in occupancy	-0.004872375865742097	-0.021026985653870935	0.00691321140780264	0.1305	0.8694999999999999
Soldierflies and allies	Interaction between human association and habitat specialisation	Relative distribution change	0.05242197852385691	-0.2770178450625592	0.16751787016884606	0.71075	0.28925
Soldierflies and allies	Habitat specialisation	Change in occupancy	0.001536495953172578	-0.024017610296149742	0.019616057158520765	0.5754999999999999	0.4245
Soldierflies and allies	Habitat specialisation	Relative distribution change	-0.3382594495798515	-0.691832960747523	-0.03953938066163249	0.012249999999999999	0.98775
Hoverflies	Human association	Change in occupancy	0.02668638429064845	0.014699518004932351	0.03853150199632541	1	0
Hoverflies	Human association	Relative distribution change	0.42099447706213333	0.2721172718656931	0.5827568391791859	1	0
Hoverflies	Interaction between human association and habitat specialisation	Change in occupancy	-0.004413995623756736	-0.012850585517227208	0.003872980774099458	0.10525	0.89475
Hoverflies	Interaction between human association and habitat specialisation	Relative distribution change	0.1029787121334782	0.016584400025822076	0.2569919672886228	0.9884999999999999	0.0115
Hoverflies	Habitat specialisation	Change in occupancy	0.00448154632948809	-0.007276077018012597	0.0150043425973732	0.8055000000000001	0.1945
Hoverflies	Habitat specialisation	Relative distribution change	-0.12505928548324535	-0.281279515485669	0.025791333049382133	0.0535	0.9464999999999999
Moths	Human association	Change in occupancy	0.011083876996576515	0.005284582459780288	0.01692768116387905	0.99975	2.5e-4
Moths	Human association	Relative distribution change	0.24795667498591084	0.18016538500882368	0.31629516670788976	1	0
Moths	Interaction between human association and habitat specialisation	Change in occupancy	-0.004742356367207524	-0.009418913027942268	-1.4912542898853375e-4	0.021249999999999998	0.97875
Moths	Interaction between human association and habitat specialisation	Relative distribution change	0.07113370337011644	0.012925548376138449	0.12616094585775034	0.98975	0.01025
Moths	Habitat specialisation	Change in occupancy	0.002101191389733674	-0.003088654309291713	0.007075603989154297	0.797	0.203
Moths	Habitat specialisation	Relative distribution change	-0.1370905876395439	-0.19885840102344948	-0.0725425589969953	0	1
Butterflies	Human association	Change in occupancy	0.02048760276511132	0.003215904724206845	0.039657134390608514	0.98875	0.01125
Butterflies	Human association	Relative distribution change	0.24643327016928274	0.05168181085144167	0.4480054298269066	0.991	0.009
Butterflies	Interaction between human association and habitat specialisation	Change in occupancy	-0.005561569398589865	-0.015476449318825447	0.001068139387299841	0.04425	0.95575
Butterflies	Interaction between human association and habitat specialisation	Relative distribution change	0.08639023780161978	6.321507431029079e-4	0.20601171726000783	0.976	0.024
Butterflies	Habitat specialisation	Change in occupancy	0.001287643065194729	-0.010385116017713808	0.010792504212674671	0.6094999999999999	0.3905
Butterflies	Habitat specialisation	Relative distribution change	-0.09050293737891331	-0.2397077856792144	0.06536827008346409	0.1205	0.8795
