## Supplementary Tables 5-52 for "Development of the invertebrate faunas of anthropogenic habitats": supp_table_21_exp4_ssi_vs_human_asc.csv

metric	condition	median	q05	q95	prob_positive	prob_negative
Habitat specialisation	All taxonomic groups	0.1559983576216457	-0.039544452210502005	0.3385635211115424	0.9445	0.0555
Habitat specialisation	Non-marine molluscs	-0.022371813762949947	-0.2548956254897738	0.20627714102125902	0.42425	0.57575
Habitat specialisation	Arachnids	0.2323944530694578	0.12663365571392032	0.3382129963800611	1	0
Habitat specialisation	Dragonflies and damselflies	0.567990467285346	0.2820586142218555	0.867576929346934	1	0
Habitat specialisation	Grasshoppers and allies	0.04549245962229431	-0.5671771557270323	0.5408437635776604	0.5722499999999999	0.42774999999999996
Habitat specialisation	Shieldbugs and allies	0.4293753933148148	0.04681133431802253	0.9059290052307937	0.98625	0.01375
Habitat specialisation	Ground beetles	-0.15412231118233047	-0.5368308463911851	0.17932147115885283	0.205	0.795
Habitat specialisation	Ladybirds	0.13068140469075407	-0.348149261248191	0.5831620517012239	0.72625	0.27375
Habitat specialisation	Wasps	0.061397356034046495	-0.24952569533530383	0.3337215207793781	0.656	0.344
Habitat specialisation	Ants	0.15810606781546271	-0.3714955154792707	0.6956256211452272	0.7335	0.2665
Habitat specialisation	Bees	0.06685926110991836	-0.15709440686315795	0.2854539361321237	0.72125	0.27875
Habitat specialisation	Soldierflies and allies	-0.07282373970363654	-0.3910134057882285	0.21522093451251617	0.33575	0.66425
Habitat specialisation	Hoverflies	0.04387700570033036	-0.12073436386344302	0.2155379215118381	0.7055	0.2945
Habitat specialisation	Moths	0.3264579915052117	0.2654533337822164	0.38534030776930783	1	0
Habitat specialisation	Butterflies	0.3430621861497274	0.18191452390337087	0.504344356218983	1	0
