## Supplementary Tables 5-52 for "Development of the invertebrate faunas of anthropogenic habitats": supp_table_22_exp4_range_change.csv

condition	metric	range	median	q05	q95	prob_positive	prob_negative
All taxonomic groups	Human association	Change in occupancy	0.01621439525794951	0.004466227864730495	0.0288693155476328	0.99475	0.0052499999999999995
All taxonomic groups	Human association	Relative distribution change	0.17579411863168973	0.046466060190840125	0.29462579196233124	0.995	0.005
All taxonomic groups	Interaction between human association and habitat specialisation	Change in occupancy	-1.0372635370821513e-4	-0.005363627779034082	0.005275872017674438	0.47625	0.52375
All taxonomic groups	Interaction between human association and habitat specialisation	Relative distribution change	0.1223574792577638	0.02030261699418475	0.19032205279936099	0.98925	0.01075
All taxonomic groups	Habitat specialisation	Change in occupancy	9.716010034165795e-4	-0.013108287630753003	0.012781727468252709	0.572	0.428
All taxonomic groups	Habitat specialisation	Relative distribution change	-0.05638757793675815	-0.17419707031907944	0.04603850007021039	0.13574999999999998	0.86425
Non-marine molluscs	Human association	Change in occupancy	0.026397528210876212	0.009398885574608202	0.04377814604004899	0.99875	0.00125
Non-marine molluscs	Human association	Relative distribution change	0.3676411082738858	0.18746362085448076	0.5715658446710421	1	0
Non-marine molluscs	Interaction between human association and habitat specialisation	Change in occupancy	0.0018612811614893041	-0.005372649015993212	0.01489449073530873	0.68075	0.31925000000000003
Non-marine molluscs	Interaction between human association and habitat specialisation	Relative distribution change	0.1417027897391314	0.01877655707208277	0.2779604996273949	0.98625	0.01375
Non-marine molluscs	Habitat specialisation	Change in occupancy	0.031713786847104075	0.009353221304627436	0.05381809697108369	0.99925	7.5e-4
Non-marine molluscs	Habitat specialisation	Relative distribution change	0.05203601316592072	-0.1120598443101335	0.2647010205169623	0.706	0.294
Arachnids	Human association	Change in occupancy	0.014555746749898284	0.005940027027984181	0.022946207048677076	0.9995	5e-4
Arachnids	Human association	Relative distribution change	0.1854043167804177	0.08158988253881488	0.2938854245317489	0.999	0.001
Arachnids	Interaction between human association and habitat specialisation	Change in occupancy	-3.0525212492468875e-4	-0.004934700055936521	0.004450221098551995	0.447	0.553
Arachnids	Interaction between human association and habitat specialisation	Relative distribution change	0.12751078854971035	0.05519611676725987	0.19354772380144314	0.9995	5e-4
Arachnids	Habitat specialisation	Change in occupancy	0.0026261942460332434	-0.005556638334530708	0.011187862421902058	0.73775	0.26225
Arachnids	Habitat specialisation	Relative distribution change	0.056508842785660415	-0.052264105854031226	0.17220476445253496	0.8414999999999999	0.1585
Dragonflies and damselflies	Human association	Change in occupancy	0.004633119397227546	-0.017586365157626963	0.022577573643572598	0.6655	0.3345
Dragonflies and damselflies	Human association	Relative distribution change	0.03738283054694615	-0.22142948196957699	0.25638775489414084	0.63125	0.36875
Dragonflies and damselflies	Interaction between human association and habitat specialisation	Change in occupancy	-0.0011244879416904606	-0.011313044525695159	0.0068440763555495275	0.36124999999999996	0.63875
Dragonflies and damselflies	Interaction between human association and habitat specialisation	Relative distribution change	0.07846791485093384	-0.09098462869846671	0.18734661663234853	0.819	0.181
Dragonflies and damselflies	Habitat specialisation	Change in occupancy	-0.009000963409743785	-0.03052015432270062	0.009586170994471777	0.15475	0.84525
Dragonflies and damselflies	Habitat specialisation	Relative distribution change	-0.10141087993045397	-0.3452291267656973	0.09885798922923661	0.139	0.861
Grasshoppers and allies	Human association	Change in occupancy	0.018145987126349815	-0.018034186908930022	0.05386282081272416	0.8815	0.1185
Grasshoppers and allies	Human association	Relative distribution change	0.19882503445243613	-0.18973415421716605	0.6307125632525197	0.8554999999999999	0.1445
Grasshoppers and allies	Interaction between human association and habitat specialisation	Change in occupancy	1.1626739064983112e-4	-0.010525447404095355	0.013044395748917692	0.51125	0.48875
Grasshoppers and allies	Interaction between human association and habitat specialisation	Relative distribution change	0.13058394657051925	-0.09438197009727564	0.3411676940025906	0.9135	0.0865
Grasshoppers and allies	Habitat specialisation	Change in occupancy	0.003183726744409774	-0.0308193613648393	0.03592161345384384	0.5925	0.4075
Grasshoppers and allies	Habitat specialisation	Relative distribution change	-0.06091640388369658	-0.4047281640479029	0.23113699273860627	0.2965	0.7035
Shieldbugs and allies	Human association	Change in occupancy	0.02267913666394453	-0.002838926829571776	0.06318032421179268	0.956	0.044
Shieldbugs and allies	Human association	Relative distribution change	0.14487383256742165	-0.2347639496207289	0.49737920117314177	0.8075	0.1925
Shieldbugs and allies	Interaction between human association and habitat specialisation	Change in occupancy	2.944833532389648e-4	-0.009007800384669695	0.018521043253497876	0.527	0.473
Shieldbugs and allies	Interaction between human association and habitat specialisation	Relative distribution change	0.12927927777697673	-0.0883672596498955	0.3346261344108191	0.9105000000000001	0.0895
Shieldbugs and allies	Habitat specialisation	Change in occupancy	-0.017490289512643746	-0.07141361525541115	0.008960581985964083	0.124	0.876
Shieldbugs and allies	Habitat specialisation	Relative distribution change	-0.145006691001637	-0.564899338473968	0.07427355439456024	0.0955	0.9045000000000001
Ground beetles	Human association	Change in occupancy	9.82948379651793e-5	-0.024308058192004937	0.019812704306318034	0.501	0.499
Ground beetles	Human association	Relative distribution change	0.06094150297868387	-0.20473956342098104	0.28934245403644004	0.688	0.312
Ground beetles	Interaction between human association and habitat specialisation	Change in occupancy	-0.0018657272699402015	-0.0180623849387071	0.005513846161092594	0.29225	0.70775
Ground beetles	Interaction between human association and habitat specialisation	Relative distribution change	0.0966760731775822	-0.1435648615351443	0.22092033872139039	0.81975	0.18025
Ground beetles	Habitat specialisation	Change in occupancy	0.00731952416903327	-0.013589789124254351	0.034591021244437005	0.75625	0.24375
Ground beetles	Habitat specialisation	Relative distribution change	0.006457126730344998	-0.2064760193581106	0.2980103237423682	0.51825	0.48175
Ladybirds	Human association	Change in occupancy	0.017173902071951363	-0.008726256848593298	0.04600739340965059	0.9165000000000001	0.0835
Ladybirds	Human association	Relative distribution change	0.15144906835878588	-0.16433156012606792	0.45643886379930043	0.835	0.165
Ladybirds	Interaction between human association and habitat specialisation	Change in occupancy	-0.0013745589243729008	-0.01786368637665307	0.007322487213691746	0.35724999999999996	0.64275
Ladybirds	Interaction between human association and habitat specialisation	Relative distribution change	0.14817215441141743	-0.023396539103454347	0.3684097920827125	0.96075	0.03925
Ladybirds	Habitat specialisation	Change in occupancy	-0.0066365599708741365	-0.03339863738175046	0.021001154281962486	0.28875	0.7112499999999999
Ladybirds	Habitat specialisation	Relative distribution change	-0.09429120271556093	-0.42949014382178174	0.152110364386386	0.193	0.807
Wasps	Human association	Change in occupancy	0.020371292174105264	0.003083553284593768	0.03972167899448592	0.988	0.012
Wasps	Human association	Relative distribution change	0.23818633350170712	0.035501986844511044	0.4661072434729527	0.987	0.013
Wasps	Interaction between human association and habitat specialisation	Change in occupancy	0.0012352043234181939	-0.005840143607260957	0.014988521618225841	0.63675	0.36324999999999996
Wasps	Interaction between human association and habitat specialisation	Relative distribution change	0.12664678771973678	-0.03874265621358612	0.2778520992619111	0.94025	0.05975
Wasps	Habitat specialisation	Change in occupancy	0.010652083961513747	-0.008902678414694552	0.03040777619475692	0.87925	0.12075
Wasps	Habitat specialisation	Relative distribution change	-0.03542089016665645	-0.22665902165004131	0.1861108339969369	0.36024999999999996	0.63975
Ants	Human association	Change in occupancy	0.013298494056836384	-0.022782974391289762	0.05303656887715893	0.80675	0.19325
Ants	Human association	Relative distribution change	0.17859631475110632	-0.24903084064936237	0.6012736325395973	0.8362499999999999	0.16375
Ants	Interaction between human association and habitat specialisation	Change in occupancy	-8.871519163405361e-4	-0.016275734942237937	0.011104183010788079	0.40325	0.59675
Ants	Interaction between human association and habitat specialisation	Relative distribution change	0.12190174285563841	-0.1316785281931611	0.31159803702845396	0.89	0.11
Ants	Habitat specialisation	Change in occupancy	-0.012540955394426996	-0.05252637043439755	0.015191802899713197	0.18775	0.81225
Ants	Habitat specialisation	Relative distribution change	-0.04975797742953005	-0.3613121387229608	0.25140890091944723	0.34625	0.65375
Bees	Human association	Change in occupancy	0.006955474551185536	-0.00841440364028354	0.020423658054433726	0.81725	0.18275
Bees	Human association	Relative distribution change	0.07226588452970205	-0.10968678245111738	0.23553674499959176	0.785	0.215
Bees	Interaction between human association and habitat specialisation	Change in occupancy	4.154130565544893e-4	-0.006900083488148883	0.01005663117335339	0.55175	0.44825000000000004
Bees	Interaction between human association and habitat specialisation	Relative distribution change	0.062307103116968104	-0.12909936062550953	0.173709789442131	0.74325	0.25675000000000003
Bees	Habitat specialisation	Change in occupancy	0.008570135437710676	-0.008074938582030101	0.02502480813899391	0.852	0.148
Bees	Habitat specialisation	Relative distribution change	-0.0377927889899581	-0.25045598673583547	0.15538436373232806	0.33775	0.66225
Soldierflies and allies	Human association	Change in occupancy	0.016698150720281118	-0.015773404710536593	0.05094449420017858	0.874	0.126
Soldierflies and allies	Human association	Relative distribution change	0.20481720469916154	-0.17927384721779832	0.6499038550762327	0.87525	0.12475
Soldierflies and allies	Interaction between human association and habitat specialisation	Change in occupancy	-4.021409032375917e-5	-0.010721172453172171	0.011283756287893205	0.4935	0.5065000000000001
Soldierflies and allies	Interaction between human association and habitat specialisation	Relative distribution change	0.15505430634286238	0.0069497403096156875	0.3579776681766296	0.977	0.023
Soldierflies and allies	Habitat specialisation	Change in occupancy	-2.740468006160675e-4	-0.02825887707170344	0.02576352078783772	0.49125	0.50875
Soldierflies and allies	Habitat specialisation	Relative distribution change	-0.12399692112025314	-0.4227289982327798	0.08133443902808384	0.11225	0.88775
Hoverflies	Human association	Change in occupancy	0.0329215396539831	0.01866489759513902	0.04871664333060999	1	0
Hoverflies	Human association	Relative distribution change	0.38443199359711416	0.2165461714685689	0.5583705324301101	1	0
Hoverflies	Interaction between human association and habitat specialisation	Change in occupancy	0.0016777888373414812	-0.004662541293065879	0.013546889163312058	0.6885	0.3115
Hoverflies	Interaction between human association and habitat specialisation	Relative distribution change	0.13147211968234498	-0.003900682863370511	0.25301619372389955	0.97	0.03
Hoverflies	Habitat specialisation	Change in occupancy	0.003309293260758347	-0.010140641646631914	0.015626537874222562	0.6935	0.3065
Hoverflies	Habitat specialisation	Relative distribution change	-0.05577373636129184	-0.2145129365782185	0.09112506217762303	0.2215	0.7785
Moths	Human association	Change in occupancy	0.014623632574168668	0.008996080812488625	0.020339816182509365	1	0
Moths	Human association	Relative distribution change	0.10304121442222433	0.03186823062047641	0.1721119270405179	0.99725	0.00275
Moths	Interaction between human association and habitat specialisation	Change in occupancy	-8.729746909887969e-4	-0.0052459281299403	0.003056660804304335	0.3345	0.6655
Moths	Interaction between human association and habitat specialisation	Relative distribution change	0.1729244121484948	0.11571641766542873	0.23389269769052662	1	0
Moths	Habitat specialisation	Change in occupancy	-0.0021902650091827408	-0.007405166879103697	0.002938742854383191	0.19775	0.80225
Moths	Habitat specialisation	Relative distribution change	-0.12920533935468606	-0.19334197380952758	-0.06526112500703098	0	1
Butterflies	Human association	Change in occupancy	0.016549548197988324	0.0021393506064110975	0.032857225303798546	0.9864999999999999	0.0135
Butterflies	Human association	Relative distribution change	0.23526727615997134	0.051402654563463566	0.42385524477374353	0.99325	0.00675
Butterflies	Interaction between human association and habitat specialisation	Change in occupancy	-9.332652849367036e-4	-0.00877437121196381	0.005290030763105415	0.367	0.633
Butterflies	Interaction between human association and habitat specialisation	Relative distribution change	0.12271992376542334	0.0052266463390536365	0.2261032475592217	0.9795	0.0205
Butterflies	Habitat specialisation	Change in occupancy	-0.0034409896966924977	-0.016475500145910333	0.008610117634887463	0.29675	0.7032499999999999
Butterflies	Habitat specialisation	Relative distribution change	-0.054896418899472776	-0.19893412598168236	0.07769190270545231	0.201	0.799
