## Supplementary Tables 5-52 for "Development of the invertebrate faunas of anthropogenic habitats": supp_table_23_exp5_ssi_vs_human_asc.csv

metric	condition	median	q05	q95	prob_positive	prob_negative
Habitat specialisation	All taxonomic groups	0.1116970608519623	-0.0018175465120077042	0.2119240902303851	0.97325	0.026750000000000003
Habitat specialisation	Non-marine molluscs	0.10499728072432661	-0.04509274899777822	0.26588143337077585	0.91125	0.08875
Habitat specialisation	Arachnids	0.3326075504023145	0.23047088496365165	0.42874909593981925	1	0
Habitat specialisation	Dragonflies and damselflies	0.1212059333398571	-0.08545439389165328	0.2854660222699267	0.89475	0.10525
Habitat specialisation	Grasshoppers and allies	0.10077088123835551	-0.187490036957702	0.34260119404037714	0.791	0.209
Habitat specialisation	Shieldbugs and allies	0.1216780090180867	-0.12031425556632905	0.33738773380329123	0.854	0.146
Habitat specialisation	Ground beetles	7.855661033291089e-4	-0.27510185791066333	0.18519285403112182	0.50375	0.49624999999999997
Habitat specialisation	Ladybirds	0.11411203322944614	-0.12308831955365514	0.34845938636316726	0.85475	0.14525
Habitat specialisation	Wasps	0.03341132474454713	-0.17250111886351455	0.21138221742895083	0.63475	0.36524999999999996
Habitat specialisation	Ants	0.255689419341833	-0.011122264268963239	0.5661888202626058	0.9695	0.0305
Habitat specialisation	Bees	0.1362892298540772	-0.01729555440375433	0.2914690216791554	0.95675	0.04325
Habitat specialisation	Soldierflies and allies	0.13630216757699926	-0.10632416381087453	0.3951788784424397	0.871	0.129
Habitat specialisation	Hoverflies	0.0823686132157721	-0.04588915121971185	0.20417954921474388	0.89425	0.10575
Habitat specialisation	Moths	-0.01601430160849511	-0.06946822074347825	0.036318595346190884	0.28325	0.71675
Habitat specialisation	Butterflies	0.060425318489611635	-0.08140636118611429	0.18912649836608092	0.79425	0.20575
