## Supplementary Tables 5-52 for "Development of the invertebrate faunas of anthropogenic habitats": supp_table_24_exp5_range_change.csv

condition	metric	range	median	q05	q95	prob_positive	prob_negative
All taxonomic groups	Human association	Change in occupancy	0.022064645530121437	-2.3313810511057956e-4	0.04784671995143113	0.97425	0.025750000000000002
All taxonomic groups	Human association	Relative distribution change	0.2156492253345057	0.04436960781732015	0.3782772572367117	0.99025	0.00975
All taxonomic groups	Interaction between human association and habitat specialisation	Change in occupancy	-0.0023270457507097823	-0.01430034083701835	0.011437082854898802	0.315	0.685
All taxonomic groups	Interaction between human association and habitat specialisation	Relative distribution change	0.11071352792138381	0.030991815559836735	0.19645040555276105	0.994	0.006
All taxonomic groups	Habitat specialisation	Change in occupancy	0.003244433418370605	-0.008673829204802537	0.011619623157566381	0.757	0.243
All taxonomic groups	Habitat specialisation	Relative distribution change	-0.0599391978982526	-0.21129039222448653	0.08028498148901753	0.19025	0.80975
Non-marine molluscs	Human association	Change in occupancy	0.062195650795927385	0.037060438978727614	0.0868882162085512	1	0
Non-marine molluscs	Human association	Relative distribution change	0.5018362495873631	0.24531322327085214	0.7917940865700533	1	0
Non-marine molluscs	Interaction between human association and habitat specialisation	Change in occupancy	-0.015799169977220036	-0.04140628417688074	0.0028819786969886243	0.0655	0.9345
Non-marine molluscs	Interaction between human association and habitat specialisation	Relative distribution change	0.11750548590512874	-0.025467764614881646	0.2783096972535806	0.9552499999999999	0.04475
Non-marine molluscs	Habitat specialisation	Change in occupancy	0.016684403932166424	0.0010215381813799239	0.040608470273815644	0.98375	0.01625
Non-marine molluscs	Habitat specialisation	Relative distribution change	0.018494525837298766	-0.1887595436144503	0.24360340209367515	0.57275	0.42725
Arachnids	Human association	Change in occupancy	-0.006178436106308938	-0.015256209915322647	0.0032679137934306293	0.10250000000000001	0.8975
Arachnids	Human association	Relative distribution change	0.005498705415760799	-0.09501996699392305	0.10421183316231475	0.53825	0.46175
Arachnids	Interaction between human association and habitat specialisation	Change in occupancy	0.0016154894090704116	-0.0057718540598265585	0.009376629967448893	0.665	0.335
Arachnids	Interaction between human association and habitat specialisation	Relative distribution change	0.1088881055752222	0.028342692726539234	0.19240885217489972	0.99525	0.00475
Arachnids	Habitat specialisation	Change in occupancy	0.007012140338625335	-8.719579868971544e-4	0.01713929057919605	0.96	0.04
Arachnids	Habitat specialisation	Relative distribution change	0.19743915999660885	0.07713606558614783	0.31024509373079107	0.99925	7.5e-4
Dragonflies and damselflies	Human association	Change in occupancy	0.016684323163567615	-0.014208831777653655	0.0504406072780696	0.853	0.14700000000000002
Dragonflies and damselflies	Human association	Relative distribution change	0.19870127939574458	-0.0922717182444505	0.484781160469437	0.90575	0.09425
Dragonflies and damselflies	Interaction between human association and habitat specialisation	Change in occupancy	7.691359800819077e-4	-0.016330798276336406	0.019900876095318328	0.545	0.455
Dragonflies and damselflies	Interaction between human association and habitat specialisation	Relative distribution change	0.11170160313803854	-0.021072412317645887	0.2702484574887727	0.962	0.038
Dragonflies and damselflies	Habitat specialisation	Change in occupancy	-0.003071572989061657	-0.025111621740267907	0.00966382491621353	0.35425	0.64575
Dragonflies and damselflies	Habitat specialisation	Relative distribution change	-0.07604418503630048	-0.31998445034602174	0.16334186005475504	0.2675	0.7324999999999999
Grasshoppers and allies	Human association	Change in occupancy	0.012274978142348889	-0.0362491732438192	0.057745276519454596	0.6962499999999999	0.30374999999999996
Grasshoppers and allies	Human association	Relative distribution change	0.2906968854170667	-0.06602706783701257	0.6872217054464388	0.94625	0.05375
Grasshoppers and allies	Interaction between human association and habitat specialisation	Change in occupancy	9.307097245270677e-4	-0.024403651067608705	0.03904888063281148	0.5345	0.4655
Grasshoppers and allies	Interaction between human association and habitat specialisation	Relative distribution change	0.11418244513911965	-0.04286010381502021	0.3350001715455627	0.94775	0.05225
Grasshoppers and allies	Habitat specialisation	Change in occupancy	0.003974216180895522	-0.022173030175561097	0.02709252900152931	0.6915	0.3085
Grasshoppers and allies	Habitat specialisation	Relative distribution change	-0.09373767563290544	-0.5526030534970636	0.3162104069918073	0.307	0.693
Shieldbugs and allies	Human association	Change in occupancy	0.052884374736059295	0.00576409390346405	0.1083896814668253	0.987	0.013
Shieldbugs and allies	Human association	Relative distribution change	0.2566686312904632	-0.10644214260571375	0.6009293004274093	0.9125000000000001	0.0875
Shieldbugs and allies	Interaction between human association and habitat specialisation	Change in occupancy	-0.004525337913497008	-0.04062002191860973	0.03055384286213978	0.337	0.663
Shieldbugs and allies	Interaction between human association and habitat specialisation	Relative distribution change	0.10611194510708238	-0.11209978707654764	0.29897188036734057	0.912	0.088
Shieldbugs and allies	Habitat specialisation	Change in occupancy	-0.0044910830490436475	-0.04462929131919754	0.01371727080875805	0.356	0.644
Shieldbugs and allies	Habitat specialisation	Relative distribution change	-0.22467616789831746	-0.7190170458323368	0.1167227185889285	0.1085	0.8915
Ground beetles	Human association	Change in occupancy	-0.002879648039160388	-0.030410065369933063	0.023925323970759	0.41	0.59
Ground beetles	Human association	Relative distribution change	0.017096546095014757	-0.28698397486616056	0.296516551048083	0.5497500000000001	0.45025000000000004
Ground beetles	Interaction between human association and habitat specialisation	Change in occupancy	-0.003854253261182857	-0.02920008703923168	0.013471892544141797	0.31575	0.68425
Ground beetles	Interaction between human association and habitat specialisation	Relative distribution change	0.09142751170426876	-0.17877437174851157	0.21816549211444006	0.84825	0.15175
Ground beetles	Habitat specialisation	Change in occupancy	0.005132451760281774	-0.010346089199433138	0.02858239163836208	0.79175	0.20825
Ground beetles	Habitat specialisation	Relative distribution change	0.11818921545308969	-0.20017294831860932	0.47394582562822973	0.77175	0.22825
Ladybirds	Human association	Change in occupancy	0.07625401464236016	0.019162047978445014	0.142461090500342	0.99525	0.00475
Ladybirds	Human association	Relative distribution change	0.15135416306962424	-0.3495570816440145	0.5697397093015096	0.74025	0.25975000000000004
Ladybirds	Interaction between human association and habitat specialisation	Change in occupancy	-0.02076763202018797	-0.06459545180329529	0.005805860445260337	0.08474999999999999	0.91525
Ladybirds	Interaction between human association and habitat specialisation	Relative distribution change	0.12090057757521541	-0.028603517674736414	0.39169163108535876	0.9572499999999999	0.042749999999999996
Ladybirds	Habitat specialisation	Change in occupancy	-0.002645165777012945	-0.039779262096529266	0.019939518653844725	0.42475	0.57525
Ladybirds	Habitat specialisation	Relative distribution change	-0.09744168536721029	-0.5525279471922291	0.2733033194099847	0.295	0.705
Wasps	Human association	Change in occupancy	0.0025057266008890675	-0.02727043776790771	0.03094624402585462	0.5622499999999999	0.43775
Wasps	Human association	Relative distribution change	0.07263482686483695	-0.23556710482687074	0.3339100847872014	0.687	0.313
Wasps	Interaction between human association and habitat specialisation	Change in occupancy	0.011174675546981375	-0.007354752509878732	0.054637793679632035	0.81575	0.18425
Wasps	Interaction between human association and habitat specialisation	Relative distribution change	0.11990319966972093	-0.007949786074500455	0.3550273136034527	0.971	0.029
Wasps	Habitat specialisation	Change in occupancy	0.007194133940439312	-0.007668254663148919	0.027543942123354197	0.85225	0.14775
Wasps	Habitat specialisation	Relative distribution change	0.012391369599620916	-0.23811578663172664	0.278233302954308	0.542	0.45799999999999996
Ants	Human association	Change in occupancy	-0.01572987428308623	-0.07656626277768777	0.034729821568046444	0.26825	0.73175
Ants	Human association	Relative distribution change	0.2284964607958184	-0.1878945981267612	0.6439893005481263	0.87425	0.12575
Ants	Interaction between human association and habitat specialisation	Change in occupancy	0.007178555602719504	-0.01628824545829106	0.04730367359944976	0.7295	0.2705
Ants	Interaction between human association and habitat specialisation	Relative distribution change	0.10833100630963245	-0.08302447834518581	0.2954596373989714	0.9247500000000001	0.07525
Ants	Habitat specialisation	Change in occupancy	0.0014018677173959142	-0.02969588382034822	0.02649461767569665	0.5605	0.4395
Ants	Habitat specialisation	Relative distribution change	-0.059454673451789807	-0.5078490690569908	0.40095687679258873	0.38025	0.61975
Bees	Human association	Change in occupancy	0.03021478201399514	0.012333629677603129	0.049967748740947435	0.99925	7.5e-4
Bees	Human association	Relative distribution change	0.2563548689666396	0.05749783828964522	0.45903727454309345	0.99475	0.00525
Bees	Interaction between human association and habitat specialisation	Change in occupancy	0.0022009070244168876	-0.011941449070544672	0.02703984448140296	0.62025	0.37975000000000003
Bees	Interaction between human association and habitat specialisation	Relative distribution change	0.1196546915282742	0.008832051145267604	0.3019327229666551	0.9795	0.0205
Bees	Habitat specialisation	Change in occupancy	0.004199247918094291	-0.010064290965945945	0.01779462232312448	0.76625	0.23375
Bees	Habitat specialisation	Relative distribution change	-0.06231014026370532	-0.2706328763734211	0.1343977037091711	0.2625	0.7375
Soldierflies and allies	Human association	Change in occupancy	0.020264069216739327	-0.05768440724592411	0.09717550474326941	0.72725	0.27275
Soldierflies and allies	Human association	Relative distribution change	0.26596967194149335	-0.40113344631131	0.825219770791775	0.826	0.174
Soldierflies and allies	Interaction between human association and habitat specialisation	Change in occupancy	-0.0038943616172936743	-0.04191185403593077	0.02589647720488312	0.34624999999999995	0.65375
Soldierflies and allies	Interaction between human association and habitat specialisation	Relative distribution change	0.090718883541444	-0.2302174783598419	0.24252487041128928	0.825	0.175
Soldierflies and allies	Habitat specialisation	Change in occupancy	0.001996078490014242	-0.02686054278435343	0.021394899052112334	0.5854999999999999	0.4145
Soldierflies and allies	Habitat specialisation	Relative distribution change	-0.3589949488041943	-0.6920110077491722	-0.06732791605037437	0.00625	0.99375
Hoverflies	Human association	Change in occupancy	0.030608478208853176	0.015841373524572724	0.04548023499254093	1	0
Hoverflies	Human association	Relative distribution change	0.4750122864909621	0.29267052167240915	0.6658658910408555	1	0
Hoverflies	Interaction between human association and habitat specialisation	Change in occupancy	-0.0028770822605662877	-0.01673235337605081	0.010210753254106735	0.319	0.681
Hoverflies	Interaction between human association and habitat specialisation	Relative distribution change	0.1324468020077631	0.03544427246802144	0.31173057677414845	0.9935	0.006500000000000001
Hoverflies	Habitat specialisation	Change in occupancy	0.004194900802846125	-0.008176037627370666	0.014760065808900111	0.78225	0.21775
Hoverflies	Habitat specialisation	Relative distribution change	-0.13598775337500224	-0.3027000484299256	0.01874573135068411	0.0455	0.9544999999999999
Moths	Human association	Change in occupancy	0.008108232346682214	0.0017967888031472066	0.01455549069757977	0.99525	0.00475
Moths	Human association	Relative distribution change	0.24465756198284572	0.1741094031631405	0.3184407873262153	1	0
Moths	Interaction between human association and habitat specialisation	Change in occupancy	6.179467834227254e-4	-0.005405639774923455	0.006779089789553164	0.577	0.423
Moths	Interaction between human association and habitat specialisation	Relative distribution change	0.0936224046971798	0.02389824165638182	0.15482595987847755	0.994	0.006
Moths	Habitat specialisation	Change in occupancy	0.002556249988046948	-0.002660405952420106	0.007626954481765993	0.8292499999999999	0.17075
Moths	Habitat specialisation	Relative distribution change	-0.10216775948573686	-0.1660878594997511	-0.03754341656713476	0.00125	0.99875
Butterflies	Human association	Change in occupancy	0.025946958179091494	0.007365683863672855	0.045253335053152405	0.99625	0.00375
Butterflies	Human association	Relative distribution change	0.34356028709753383	0.14718148084455515	0.5592561435433082	0.99925	7.5e-4
Butterflies	Interaction between human association and habitat specialisation	Change in occupancy	-0.008671364029742471	-0.02269544070642775	0.0026230926567450304	0.08025	0.9197500000000001
Butterflies	Interaction between human association and habitat specialisation	Relative distribution change	0.12423339420168059	0.03284525267087109	0.2603683077178435	0.99325	0.00675
Butterflies	Habitat specialisation	Change in occupancy	0.002634698976956852	-0.008033389508943639	0.01188379416196116	0.70575	0.29425
Butterflies	Habitat specialisation	Relative distribution change	-0.05093209263589763	-0.19842443856753517	0.09955480501382603	0.25225	0.74775
