## Supplementary Tables 5-52 for "Development of the invertebrate faunas of anthropogenic habitats": supp_table_25_without_non-marine_molluscs_ssi_vs_human_asc.csv

metric	condition	median	q05	q95	prob_positive	prob_negative
Habitat specialisation	All taxonomic groups	0.13706864121779105	-0.035818409751095084	0.3071150569330763	0.949	0.051000000000000004
Habitat specialisation	Arachnids	0.31069803648998545	0.21146399912285177	0.41376600635088895	1	0
Habitat specialisation	Dragonflies and damselflies	0.358166651615504	0.12867079918765284	0.6206536029341844	0.99875	0.00125
Habitat specialisation	Grasshoppers and allies	0.028490320472267086	-0.5389718106412226	0.418300016726349	0.5495	0.4505
Habitat specialisation	Shieldbugs and allies	0.19383814465081667	-0.13494782924757204	0.5564536323257575	0.87925	0.12075
Habitat specialisation	Ground beetles	-0.21404294934567003	-0.617012143445536	0.12194909903592688	0.113	0.887
Habitat specialisation	Ladybirds	0.12613637288627302	-0.24935339515121305	0.4758158698241664	0.76425	0.23575
Habitat specialisation	Wasps	0.032021098240750716	-0.24496780308736496	0.2857925178209503	0.59175	0.40825
Habitat specialisation	Ants	0.22216668030230619	-0.16776265371386895	0.6811764421862916	0.87625	0.12375
Habitat specialisation	Bees	0.0640668714531443	-0.14079364122166102	0.26072723089767286	0.734	0.266
Habitat specialisation	Soldierflies and allies	0.08729283222667591	-0.2241416448254049	0.3621897092970376	0.7115	0.2885
Habitat specialisation	Hoverflies	0.013917635540450645	-0.15549482361860367	0.18077518436983664	0.56425	0.43574999999999997
Habitat specialisation	Moths	0.2559421908221303	0.19693134455159234	0.31410938981394304	1	0
Habitat specialisation	Butterflies	0.2920031721799261	0.13954810906944526	0.45075408240393666	1	0
