## Supplementary Tables 5-52 for "Development of the invertebrate faunas of anthropogenic habitats": supp_table_26_non-marine_molluscs_range_change.csv

condition	metric	range	median	q05	q95	prob_positive	prob_negative
All taxonomic groups	Human association	Change in occupancy	0.01654605573181014	0.00128094428681966	0.032682455641188046	0.98025	0.01975
All taxonomic groups	Human association	Relative distribution change	0.21188994366077313	0.06866659887134474	0.3535382802488185	0.99675	0.0032500000000000003
All taxonomic groups	Interaction between human association and habitat specialisation	Change in occupancy	-0.0020170029273766012	-0.00971592431887501	0.0064071236563520316	0.2465	0.7535000000000001
All taxonomic groups	Interaction between human association and habitat specialisation	Relative distribution change	0.12973095142405683	0.04993405681810068	0.18952603584571281	0.99425	0.00575
All taxonomic groups	Habitat specialisation	Change in occupancy	-0.0010103561060668435	-0.010036149002977984	0.005435967509500305	0.375	0.625
All taxonomic groups	Habitat specialisation	Relative distribution change	-0.09219290737754292	-0.2380856127084528	0.043972081452172934	0.08175	0.91825
Arachnids	Human association	Change in occupancy	0.008253773887671966	-2.145920401894972e-4	0.016228173464872396	0.9724999999999999	0.0275
Arachnids	Human association	Relative distribution change	0.12446208775627665	0.02517312276490304	0.2267974577221827	0.99175	0.00825
Arachnids	Interaction between human association and habitat specialisation	Change in occupancy	-7.900240647747294e-4	-0.006023521041420613	0.005875589300868576	0.399	0.601
Arachnids	Interaction between human association and habitat specialisation	Relative distribution change	0.1336944577164667	0.0682008692626008	0.1949391399206753	0.99975	2.5e-4
Arachnids	Habitat specialisation	Change in occupancy	0.0012834586061919167	-0.004678027047147227	0.009554146709064652	0.6545000000000001	0.3455
Arachnids	Habitat specialisation	Relative distribution change	0.10419994181154227	-0.004881284174176037	0.2157573155100937	0.968	0.032
Dragonflies and damselflies	Human association	Change in occupancy	0.00881707308090811	-0.015404120224454188	0.032165292028373024	0.7715000000000001	0.22849999999999998
Dragonflies and damselflies	Human association	Relative distribution change	0.26844756799755165	0.01957329101915714	0.5354742838483939	0.98025	0.01975
Dragonflies and damselflies	Interaction between human association and habitat specialisation	Change in occupancy	-0.0027015115967188833	-0.01617012758939618	0.010293677333555936	0.26675	0.73325
Dragonflies and damselflies	Interaction between human association and habitat specialisation	Relative distribution change	0.13223249389354455	0.008646439766918295	0.2402645946983917	0.97725	0.02275
Dragonflies and damselflies	Habitat specialisation	Change in occupancy	-0.003079933362706399	-0.024474288649235496	0.005867525453343209	0.25675000000000003	0.74325
Dragonflies and damselflies	Habitat specialisation	Relative distribution change	-0.1648709094312376	-0.43982404167493666	0.06242606092451877	0.0765	0.9235
Grasshoppers and allies	Human association	Change in occupancy	0.017603499448778	-0.015590906018267625	0.05296906215839473	0.871	0.129
Grasshoppers and allies	Human association	Relative distribution change	0.2531329814716975	-0.0864349120845982	0.6097768674098392	0.942	0.057999999999999996
Grasshoppers and allies	Interaction between human association and habitat specialisation	Change in occupancy	-0.0018249291231235672	-0.01808007998340333	0.018339441702110618	0.35275	0.64725
Grasshoppers and allies	Interaction between human association and habitat specialisation	Relative distribution change	0.13490202693214506	0.0015895582017864155	0.2861376722432061	0.974	0.026000000000000002
Grasshoppers and allies	Habitat specialisation	Change in occupancy	-5.208730839216245e-4	-0.01821355888955606	0.015843579377069428	0.457	0.543
Grasshoppers and allies	Habitat specialisation	Relative distribution change	-0.10799284239024319	-0.5137495209861379	0.2858782803524493	0.2625	0.7375
Shieldbugs and allies	Human association	Change in occupancy	0.033025377796283444	0.0035138399436917783	0.07347171259423557	0.984	0.016
Shieldbugs and allies	Human association	Relative distribution change	0.27419778211503776	-0.037480292179140666	0.6303408127564627	0.9604999999999999	0.0395
Shieldbugs and allies	Interaction between human association and habitat specialisation	Change in occupancy	-0.0016688605267498656	-0.0164496591957758	0.022996585122910244	0.374	0.626
Shieldbugs and allies	Interaction between human association and habitat specialisation	Relative distribution change	0.12928545041931383	-0.07256197717913064	0.25325083992092184	0.942	0.058
Shieldbugs and allies	Habitat specialisation	Change in occupancy	-0.003518315895134189	-0.03862756640007201	0.0076364594585420715	0.26525	0.73475
Shieldbugs and allies	Habitat specialisation	Relative distribution change	-0.23730886555707592	-0.731716792027038	0.06753314864853549	0.07	0.93
Ground beetles	Human association	Change in occupancy	-0.0024665423564404158	-0.027249690327943145	0.017885486104069565	0.42125	0.57875
Ground beetles	Human association	Relative distribution change	0.05146973086962982	-0.17046513769324573	0.26245440667965003	0.67025	0.32975
Ground beetles	Interaction between human association and habitat specialisation	Change in occupancy	-0.00420602194028517	-0.025870682352945432	0.005817961592709104	0.17275	0.8272499999999999
Ground beetles	Interaction between human association and habitat specialisation	Relative distribution change	0.11628860741290645	-0.09103630614402036	0.2035397720794655	0.916	0.084
Ground beetles	Habitat specialisation	Change in occupancy	9.386766212058893e-4	-0.010062732803454297	0.019593652610071743	0.58325	0.41675
Ground beetles	Habitat specialisation	Relative distribution change	0.08282121534071007	-0.18526845598659922	0.413085632847839	0.7142499999999999	0.28575
Ladybirds	Human association	Change in occupancy	0.03192503305758151	0.0012493303090817243	0.07559468335170975	0.978	0.022
Ladybirds	Human association	Relative distribution change	0.19722351646604178	-0.16070433217589095	0.5497965993560131	0.875	0.125
Ladybirds	Interaction between human association and habitat specialisation	Change in occupancy	-0.004988630212516143	-0.0390584597013204	0.006480046445445734	0.16225	0.83775
Ladybirds	Interaction between human association and habitat specialisation	Relative distribution change	0.13904409787133065	0.010092479756017632	0.3217731305568575	0.97925	0.020749999999999998
Ladybirds	Habitat specialisation	Change in occupancy	-0.0025436384629113798	-0.025983312747027067	0.011979235928880677	0.3095	0.6905
Ladybirds	Habitat specialisation	Relative distribution change	-0.13922630089046933	-0.5359219026197625	0.18512847775685407	0.18	0.82
Wasps	Human association	Change in occupancy	0.01864991609122672	-0.0011949169987008	0.03959602055583103	0.9672499999999999	0.03275
Wasps	Human association	Relative distribution change	0.18572116036662006	-0.039050441213350065	0.3962165357140415	0.9472499999999999	0.05275
Wasps	Interaction between human association and habitat specialisation	Change in occupancy	0.0013493258261331254	-0.007824290502362802	0.029512029220547832	0.59125	0.40875
Wasps	Interaction between human association and habitat specialisation	Relative distribution change	0.13558552357220094	0.01889873565963406	0.271393537989083	0.98375	0.01625
Wasps	Habitat specialisation	Change in occupancy	0.001752063880785717	-0.008810859331668659	0.018675833684254704	0.6445000000000001	0.3555
Wasps	Habitat specialisation	Relative distribution change	-0.0367757315172737	-0.2702228370652685	0.21968767667634548	0.3735	0.6265000000000001
Ants	Human association	Change in occupancy	0.008852854554841583	-0.046919410384938215	0.05092736856724561	0.6595	0.3405
Ants	Human association	Relative distribution change	0.2196312271184307	-0.1604076692467753	0.6331221040375701	0.8855	0.1145
Ants	Interaction between human association and habitat specialisation	Change in occupancy	-0.002266526985175036	-0.021686883711064926	0.023355770097077223	0.336	0.664
Ants	Interaction between human association and habitat specialisation	Relative distribution change	0.12994306141632012	-0.034622846101927764	0.2585911178376009	0.954	0.046
Ants	Habitat specialisation	Change in occupancy	-0.0022364108757822456	-0.028811293749818535	0.01038903419998518	0.33125	0.6687500000000001
Ants	Habitat specialisation	Relative distribution change	-0.08281077294580265	-0.47049318265389545	0.3205488347285924	0.3145	0.6855
Bees	Human association	Change in occupancy	0.006385800089872606	-0.011128961604570746	0.022740604071787594	0.76175	0.23825
Bees	Human association	Relative distribution change	0.06935945129115707	-0.13732234738193305	0.2535009404609076	0.743	0.257
Bees	Interaction between human association and habitat specialisation	Change in occupancy	-3.931650518177295e-4	-0.009789112321352968	0.014917673370854896	0.46575	0.53425
Bees	Interaction between human association and habitat specialisation	Relative distribution change	0.11850517396346333	-0.06941522349916668	0.19003299622948971	0.9265000000000001	0.07350000000000001
Bees	Habitat specialisation	Change in occupancy	0.0017904553108473698	-0.007045909817173629	0.0168051743652197	0.6567500000000001	0.34325
Bees	Habitat specialisation	Relative distribution change	-0.021366980391895947	-0.22964397392354519	0.1751197538470122	0.41075	0.5892499999999999
Soldierflies and allies	Human association	Change in occupancy	0.01688614147926157	-0.02833475043714771	0.061201474258355926	0.82475	0.17525
Soldierflies and allies	Human association	Relative distribution change	0.27967873013721495	-0.1474350770508768	0.7333156047780598	0.91925	0.08075
Soldierflies and allies	Interaction between human association and habitat specialisation	Change in occupancy	-0.0020726434672132376	-0.020777074791918492	0.018764955796176444	0.33425	0.6657500000000001
Soldierflies and allies	Interaction between human association and habitat specialisation	Relative distribution change	0.1307990348186166	-0.05477092727028708	0.2742971256972408	0.9482499999999999	0.05175
Soldierflies and allies	Habitat specialisation	Change in occupancy	-0.0012148153681485624	-0.019022493277786035	0.011135467781941171	0.40325	0.59675
Soldierflies and allies	Habitat specialisation	Relative distribution change	-0.3170631820254068	-0.6050862097260117	-0.07186024407454504	0.00525	0.99475
Hoverflies	Human association	Change in occupancy	0.03295153921438401	0.01955445015567393	0.0464052614962153	1	0
Hoverflies	Human association	Relative distribution change	0.47292184821460237	0.30983357268187073	0.6407155563812049	1	0
Hoverflies	Interaction between human association and habitat specialisation	Change in occupancy	-1.6906219255453714e-4	-0.00856642634724775	0.012336685196389308	0.482	0.518
Hoverflies	Interaction between human association and habitat specialisation	Relative distribution change	0.14487164136355735	0.05611118102843252	0.2727548509775496	0.99725	0.00275
Hoverflies	Habitat specialisation	Change in occupancy	3.3554772222999305e-4	-0.008523073859062815	0.010976028779608543	0.53625	0.46375
Hoverflies	Habitat specialisation	Relative distribution change	-0.11327881255338715	-0.2689584972838548	0.04220515272056226	0.077	0.923
Moths	Human association	Change in occupancy	0.015833097356129755	0.010187715322362444	0.02148184254332305	1	0
Moths	Human association	Relative distribution change	0.19200145284715509	0.12489434768723501	0.2589901481014291	1	0
Moths	Interaction between human association and habitat specialisation	Change in occupancy	-0.003326366367973165	-0.008409203741609255	9.621356168674773e-4	0.06875	0.93125
Moths	Interaction between human association and habitat specialisation	Relative distribution change	0.13650134646818485	0.08556325173546186	0.18838250572129572	1	0
Moths	Habitat specialisation	Change in occupancy	-8.653712453195262e-4	-0.0055060524976751225	0.0037327785358038297	0.3495	0.6505000000000001
Moths	Habitat specialisation	Relative distribution change	-0.14942806338193823	-0.20811658117145365	-0.08883071628113806	0	1
Butterflies	Human association	Change in occupancy	0.02033375739367729	0.005234080619017199	0.036966049829123854	0.99525	0.00475
Butterflies	Human association	Relative distribution change	0.28180484161963704	0.10078862475151402	0.4583428480705015	0.99925	7.5e-4
Butterflies	Interaction between human association and habitat specialisation	Change in occupancy	-0.003694377808225592	-0.013900579583178748	0.0031889335000566156	0.137	0.863
Butterflies	Interaction between human association and habitat specialisation	Relative distribution change	0.12960465193708665	0.029150863013975233	0.20863825113834142	0.9904999999999999	0.0095
Butterflies	Habitat specialisation	Change in occupancy	-0.0018735813125694608	-0.013473827537730788	0.0057947819966441055	0.3005	0.6995
Butterflies	Habitat specialisation	Relative distribution change	-0.11394513236176596	-0.2642937241526094	0.03900148823369595	0.07	0.93
