## Supplementary Tables 5-52 for "Development of the invertebrate faunas of anthropogenic habitats": supp_table_27_without_arachnida_ssi_vs_human_asc.csv

metric	condition	median	q05	q95	prob_positive	prob_negative
Habitat specialisation	All taxonomic groups	0.11167790507372452	-0.0762338327439684	0.28578271317868953	0.89525	0.10475
Habitat specialisation	Non-marine molluscs	0.04473612917065343	-0.17370503419751457	0.25642344536542017	0.66725	0.33275
Habitat specialisation	Dragonflies and damselflies	0.37246052745855895	0.13660454475844586	0.6333834680168938	0.99925	7.5e-4
Habitat specialisation	Grasshoppers and allies	0.007939186256945159	-0.6037610207013633	0.4111460468031428	0.511	0.489
Habitat specialisation	Shieldbugs and allies	0.1914905340776075	-0.16526692722326802	0.5829444455112288	0.855	0.145
Habitat specialisation	Ground beetles	-0.234988208639495	-0.6192967716684082	0.10017319608153352	0.0965	0.9035
Habitat specialisation	Ladybirds	0.1317210249049304	-0.2508490513340066	0.536027698114716	0.777	0.223
Habitat specialisation	Wasps	0.03032808194585055	-0.25767953246209857	0.29393353140336204	0.592	0.40800000000000003
Habitat specialisation	Ants	0.2121422142586149	-0.19366021117562648	0.69745545273962	0.867	0.133
Habitat specialisation	Bees	0.0657197966081858	-0.14507606577631538	0.26566969465001977	0.74225	0.25775
Habitat specialisation	Soldierflies and allies	0.06948714091000928	-0.249848411442463	0.3511802139167169	0.6839999999999999	0.316
Habitat specialisation	Hoverflies	0.01294423909443116	-0.147575286064992	0.17580261498667552	0.5615	0.4385
Habitat specialisation	Moths	0.2656695049585487	0.20713871172753173	0.3255025705643036	1	0
Habitat specialisation	Butterflies	0.29755009099116625	0.13746828953622328	0.4482573935310449	1	0
