## Supplementary Tables 5-52 for "Development of the invertebrate faunas of anthropogenic habitats": supp_table_28_without_arachnida_range_change.csv

condition	metric	range	median	q05	q95	prob_positive	prob_negative
All taxonomic groups	Human association	Change in occupancy	0.020143662025600848	0.004859459329357433	0.03565146393146526	0.991	0.009
All taxonomic groups	Human association	Relative distribution change	0.2247382070375643	0.06604359998501406	0.37359337475803067	0.99325	0.00675
All taxonomic groups	Interaction between human association and habitat specialisation	Change in occupancy	-0.0025232243438042578	-0.010061136438745311	0.008169962017277821	0.248	0.752
All taxonomic groups	Interaction between human association and habitat specialisation	Relative distribution change	0.11759405992854197	0.022328854125741097	0.18569250556367697	0.98775	0.01225
All taxonomic groups	Habitat specialisation	Change in occupancy	-0.0011240943169913923	-0.01716744684667475	0.01170897915507632	0.4285	0.5715
All taxonomic groups	Habitat specialisation	Relative distribution change	-0.11020779723385304	-0.21685834824683872	0.013902963023469064	0.036500000000000005	0.9635
Non-marine molluscs	Human association	Change in occupancy	0.03433009093439577	0.017452451203590683	0.052715340869632296	1	0
Non-marine molluscs	Human association	Relative distribution change	0.427880866093442	0.24091574278755562	0.623443285984602	1	0
Non-marine molluscs	Interaction between human association and habitat specialisation	Change in occupancy	-0.0013501667151633208	-0.013195615150811529	0.012047381871243126	0.39925	0.60075
Non-marine molluscs	Interaction between human association and habitat specialisation	Relative distribution change	0.1346375626478527	0.023771858896978096	0.25495424687348966	0.9875	0.0125
Non-marine molluscs	Habitat specialisation	Change in occupancy	0.028898283304518713	0.00640748736498945	0.05058356296966474	0.99625	0.00375
Non-marine molluscs	Habitat specialisation	Relative distribution change	-0.02867484611724	-0.17056054892270212	0.2080262658725544	0.40275	0.59725
Dragonflies and damselflies	Human association	Change in occupancy	0.012840677258805866	-0.010945743389188805	0.036220714715256674	0.853	0.14700000000000002
Dragonflies and damselflies	Human association	Relative distribution change	0.2612144321706952	0.0073991595990550415	0.5181223014049533	0.9775	0.0225
Dragonflies and damselflies	Interaction between human association and habitat specialisation	Change in occupancy	-0.0031877182416607916	-0.016209362133297153	0.00961793139957651	0.25125	0.74875
Dragonflies and damselflies	Interaction between human association and habitat specialisation	Relative distribution change	0.12523604931185922	-0.008460738424156703	0.25675176723358717	0.96925	0.03075
Dragonflies and damselflies	Habitat specialisation	Change in occupancy	-0.014115799579821994	-0.037863961418379034	0.004388661310165778	0.06375	0.93625
Dragonflies and damselflies	Habitat specialisation	Relative distribution change	-0.13687462666338213	-0.38045115478728414	0.03275558954898471	0.0495	0.9504999999999999
Grasshoppers and allies	Human association	Change in occupancy	0.020861960665005924	-0.01350619717640206	0.05522638821657478	0.9065000000000001	0.0935
Grasshoppers and allies	Human association	Relative distribution change	0.2727960180236887	-0.0898752288975415	0.6558048779560528	0.93575	0.06425
Grasshoppers and allies	Interaction between human association and habitat specialisation	Change in occupancy	-0.0024100103706462045	-0.02083753274397545	0.022162996219858504	0.33675	0.66325
Grasshoppers and allies	Interaction between human association and habitat specialisation	Relative distribution change	0.12632729548812166	-0.04330717623087801	0.3114941516462731	0.94625	0.05375
Grasshoppers and allies	Habitat specialisation	Change in occupancy	0.0015838507870167256	-0.03295375902902002	0.03721811501759989	0.5465	0.4535
Grasshoppers and allies	Habitat specialisation	Relative distribution change	-0.11306087159894121	-0.42495884172877973	0.20678680047433173	0.16225	0.83775
Shieldbugs and allies	Human association	Change in occupancy	0.033997577047092636	0.004953893005309992	0.074927937435239	0.988	0.012
Shieldbugs and allies	Human association	Relative distribution change	0.25776260178722804	-0.07264539484156121	0.6196637834021285	0.93875	0.06125
Shieldbugs and allies	Interaction between human association and habitat specialisation	Change in occupancy	-0.0014568751415024424	-0.014938439924997778	0.029458505848929534	0.41325	0.58675
Shieldbugs and allies	Interaction between human association and habitat specialisation	Relative distribution change	0.12136203601258372	-0.0983343337747218	0.28564965077601284	0.9075	0.0925
Shieldbugs and allies	Habitat specialisation	Change in occupancy	-0.019525331160507666	-0.06920903596231148	0.009922156689042899	0.11225	0.88775
Shieldbugs and allies	Habitat specialisation	Relative distribution change	-0.15712487863245717	-0.5960853171396612	0.04817497211819695	0.05325	0.94675
Ground beetles	Human association	Change in occupancy	0.0011433672112544412	-0.024114549867941176	0.02125722127573842	0.5377500000000001	0.46225000000000005
Ground beetles	Human association	Relative distribution change	0.034393283073139984	-0.2293997955003564	0.25968686262590296	0.605	0.395
Ground beetles	Interaction between human association and habitat specialisation	Change in occupancy	-0.005373567628196089	-0.028058880511081415	0.006136575926049452	0.13475	0.86525
Ground beetles	Interaction between human association and habitat specialisation	Relative distribution change	0.0815712280338854	-0.16729746106970722	0.1911212251205307	0.7795000000000001	0.2205
Ground beetles	Habitat specialisation	Change in occupancy	0.005414571716286563	-0.01728985785791392	0.03505762668487897	0.66675	0.33325
Ground beetles	Habitat specialisation	Relative distribution change	-0.04642793061339905	-0.2312605037078601	0.3497945069973939	0.38275000000000003	0.61725
Ladybirds	Human association	Change in occupancy	0.030385150326032343	-8.812763753125707e-4	0.07471002217543818	0.97375	0.02625
Ladybirds	Human association	Relative distribution change	0.18989772443103048	-0.1739209640975843	0.5365690403278099	0.856	0.14400000000000002
Ladybirds	Interaction between human association and habitat specialisation	Change in occupancy	-0.005753225705086615	-0.037812757099215694	0.007366708779344452	0.14175	0.85825
Ladybirds	Interaction between human association and habitat specialisation	Relative distribution change	0.13342697920196886	-0.006174096777633715	0.37889974066075804	0.9715	0.0285
Ladybirds	Habitat specialisation	Change in occupancy	-0.00803757735486835	-0.039187979105806986	0.022727640795565933	0.267	0.733
Ladybirds	Habitat specialisation	Relative distribution change	-0.12976852924171395	-0.46576083576947996	0.12246927602648382	0.109	0.891
Wasps	Human association	Change in occupancy	0.020934569549331285	3.59577891824771e-4	0.04081354246828865	0.97575	0.02425
Wasps	Human association	Relative distribution change	0.19119608573050634	-0.023035427203064278	0.40720218361991506	0.95775	0.04225
Wasps	Interaction between human association and habitat specialisation	Change in occupancy	8.425844950849671e-4	-0.008619462570381299	0.030737586190503055	0.549	0.451
Wasps	Interaction between human association and habitat specialisation	Relative distribution change	0.12594224036845375	-0.012548428091532863	0.27996601995954934	0.96675	0.03325
Wasps	Habitat specialisation	Change in occupancy	0.010078152466195062	-0.009425886035451149	0.030722643153491096	0.8425	0.1575
Wasps	Habitat specialisation	Relative distribution change	-0.0856007557020172	-0.24564834588885967	0.182506023886587	0.217	0.783
Ants	Human association	Change in occupancy	0.011244325763473728	-0.045035044006447734	0.05260041602662291	0.7144999999999999	0.2855
Ants	Human association	Relative distribution change	0.24495926223933392	-0.1863837806832412	0.6714765002726982	0.88275	0.11725
Ants	Interaction between human association and habitat specialisation	Change in occupancy	-0.0026891973741468684	-0.022209822599166255	0.029057510347900106	0.33175	0.66825
Ants	Interaction between human association and habitat specialisation	Relative distribution change	0.11938608089049281	-0.09904519362514266	0.2849597418682276	0.91325	0.08675
Ants	Habitat specialisation	Change in occupancy	-0.014539357735014337	-0.056685372331777784	0.017526669798254756	0.173	0.827
Ants	Habitat specialisation	Relative distribution change	-0.10838032666783164	-0.38098267490070226	0.20377679568591014	0.17875000000000002	0.82125
Bees	Human association	Change in occupancy	0.008186985051799616	-0.010185413542683267	0.024980146263633436	0.8065	0.1935
Bees	Human association	Relative distribution change	0.05344565789466861	-0.16974847266608256	0.2484518566044453	0.6915	0.3085
Bees	Interaction between human association and habitat specialisation	Change in occupancy	-7.69858035957204e-4	-0.009647076866044003	0.015947799123351463	0.43975	0.56025
Bees	Interaction between human association and habitat specialisation	Relative distribution change	0.08821135426641262	-0.12156121917895567	0.18253701600442446	0.8185	0.1815
Bees	Habitat specialisation	Change in occupancy	0.006220471618027386	-0.010671929682894602	0.023907924623330017	0.7755000000000001	0.2245
Bees	Habitat specialisation	Relative distribution change	-0.08489836640344975	-0.23987938939371295	0.13778566250151747	0.20425	0.7957500000000001
Soldierflies and allies	Human association	Change in occupancy	0.020399995528883413	-0.023831356808074633	0.06358703956706804	0.8534999999999999	0.1465
Soldierflies and allies	Human association	Relative distribution change	0.22421016767737814	-0.279188555509322	0.6988408328826389	0.841	0.159
Soldierflies and allies	Interaction between human association and habitat specialisation	Change in occupancy	-0.0027535767302956367	-0.0249855495473149	0.020803433798384466	0.323	0.677
Soldierflies and allies	Interaction between human association and habitat specialisation	Relative distribution change	0.12332139904479637	-0.11236948509913658	0.32223643141570335	0.9065000000000001	0.0935
Soldierflies and allies	Habitat specialisation	Change in occupancy	-0.003348195610427103	-0.031626904660221056	0.02169509269692307	0.38875	0.61125
Soldierflies and allies	Habitat specialisation	Relative distribution change	-0.21573450961554835	-0.5387532926438411	-0.054994144617980946	0.0025	0.9975
Hoverflies	Human association	Change in occupancy	0.03217998615069145	0.019504008245045903	0.04534539336191507	1	0
Hoverflies	Human association	Relative distribution change	0.47483302034472935	0.32649563599050546	0.635989965124534	1	0
Hoverflies	Interaction between human association and habitat specialisation	Change in occupancy	-5.50301576349597e-4	-0.008371964817989002	0.011793228315545976	0.45475	0.54525
Hoverflies	Interaction between human association and habitat specialisation	Relative distribution change	0.1451251441649252	0.05134030668625736	0.27380133157868536	0.99775	0.0022500000000000003
Hoverflies	Habitat specialisation	Change in occupancy	0.004147306535523454	-0.009044514989002484	0.016579360640579216	0.745	0.255
Hoverflies	Habitat specialisation	Relative distribution change	-0.09820985184852964	-0.2303929410146959	0.05462801677629504	0.0975	0.9025000000000001
Moths	Human association	Change in occupancy	0.01559491321040849	0.010070721894463659	0.020910189569509054	1	0
Moths	Human association	Relative distribution change	0.18264254272894084	0.11621445693739005	0.24673160469425984	1	0
Moths	Interaction between human association and habitat specialisation	Change in occupancy	-0.0037422683415966294	-0.008568174001081673	8.805180790895713e-4	0.056	0.944
Moths	Interaction between human association and habitat specialisation	Relative distribution change	0.12883052152976512	0.07809041671682343	0.1807580752714214	1	0
Moths	Habitat specialisation	Change in occupancy	-0.0015933270747572016	-0.006867093746344432	0.00362158590270249	0.27325	0.72675
Moths	Habitat specialisation	Relative distribution change	-0.13109182755454626	-0.19055007364687576	-0.07738685867080752	0	1
Butterflies	Human association	Change in occupancy	0.020399018015265332	0.005227232227718149	0.037122433505593654	0.99475	0.00525
Butterflies	Human association	Relative distribution change	0.2754908279354397	0.10171225541670172	0.4491701120397689	0.99875	0.00125
Butterflies	Interaction between human association and habitat specialisation	Change in occupancy	-0.004142149293327039	-0.013363894925852252	0.0036925867080178938	0.13225	0.86775
Butterflies	Interaction between human association and habitat specialisation	Relative distribution change	0.11974335242870382	0.01792256928591445	0.20821400177899865	0.98575	0.01425
Butterflies	Habitat specialisation	Change in occupancy	-0.004511134022462462	-0.01726768894533408	0.007177164376552605	0.2235	0.7765
Butterflies	Habitat specialisation	Relative distribution change	-0.10908765366053805	-0.23603173681018158	0.02437706251072925	0.05225	0.94775
