## Supplementary Tables 5-52 for "Development of the invertebrate faunas of anthropogenic habitats": supp_table_29_without_dragonflies_and_damselflies_ssi_vs_human_asc.csv

metric	condition	median	q05	q95	prob_positive	prob_negative
Habitat specialisation	All taxonomic groups	0.11404618153713073	-0.04756110260966293	0.25581239783046594	0.9155	0.0845
Habitat specialisation	Non-marine molluscs	0.04892115065326679	-0.1678926819844186	0.2513410904199631	0.677	0.323
Habitat specialisation	Arachnids	0.30418319618107525	0.20130362688509792	0.4077040149457034	1	0
Habitat specialisation	Grasshoppers and allies	0.03254438805961915	-0.45938901455254194	0.38235956369880614	0.5722499999999999	0.42774999999999996
Habitat specialisation	Shieldbugs and allies	0.17510605556642436	-0.14251290041028067	0.5088527725111324	0.87275	0.12725
Habitat specialisation	Ground beetles	-0.18006079949241244	-0.5727723209093136	0.12563142451433643	0.1485	0.8514999999999999
Habitat specialisation	Ladybirds	0.12771469970875532	-0.22107701162111001	0.4636881657426362	0.788	0.212
Habitat specialisation	Wasps	0.031400385220210644	-0.22776661918468993	0.28604546889332344	0.59175	0.40825
Habitat specialisation	Ants	0.19934625323302343	-0.1708960496093959	0.6023752381304966	0.876	0.124
Habitat specialisation	Bees	0.07061311620758368	-0.12941865619939374	0.25277045203274645	0.752	0.248
Habitat specialisation	Soldierflies and allies	0.07589184041488997	-0.21583620366144876	0.3350295495237714	0.712	0.288
Habitat specialisation	Hoverflies	0.017991206244093595	-0.14857430546569053	0.1826096208111511	0.5862499999999999	0.41375
Habitat specialisation	Moths	0.25308963289254893	0.1959041323603335	0.3126541651402448	1	0
Habitat specialisation	Butterflies	0.28440633090185236	0.1340819716555332	0.4404215788911318	1	0
