## Supplementary Tables 5-52 for "Development of the invertebrate faunas of anthropogenic habitats": supp_table_30_without_dragonflies_and_damselflies_range_change.csv

condition	metric	range	median	q05	q95	prob_positive	prob_negative
All taxonomic groups	Human association	Change in occupancy	0.019762696325467462	0.0028105892911308972	0.0370974820602672	0.984	0.016
All taxonomic groups	Human association	Relative distribution change	0.22634097709976692	0.06698600419908159	0.37441734475212174	0.995	0.005
All taxonomic groups	Interaction between human association and habitat specialisation	Change in occupancy	-0.001683222057749776	-0.008774307234134754	0.006819671763696918	0.29825	0.70175
All taxonomic groups	Interaction between human association and habitat specialisation	Relative distribution change	0.13318865273442565	0.058053544405684734	0.1913193784863993	0.99525	0.00475
All taxonomic groups	Habitat specialisation	Change in occupancy	0.0021060656657171323	-0.012583773732670748	0.013709692363227438	0.65075	0.34925
All taxonomic groups	Habitat specialisation	Relative distribution change	-0.0671255253028115	-0.20892373655942909	0.06787456554706214	0.1555	0.8445
Non-marine molluscs	Human association	Change in occupancy	0.03608074815761952	0.0182175010759968	0.05568860784489484	1	0
Non-marine molluscs	Human association	Relative distribution change	0.4367347914481545	0.24702437529072663	0.6381942050230038	1	0
Non-marine molluscs	Interaction between human association and habitat specialisation	Change in occupancy	-5.618892882535662e-4	-0.012436402943342839	0.012868265356786465	0.457	0.543
Non-marine molluscs	Interaction between human association and habitat specialisation	Relative distribution change	0.14155116435188986	0.047558233040879215	0.2543643943796143	0.9944999999999999	0.0055
Non-marine molluscs	Habitat specialisation	Change in occupancy	0.026762518680402865	0.0035806643258792033	0.04856944563257222	0.99325	0.00675
Non-marine molluscs	Habitat specialisation	Relative distribution change	0.03324019500955975	-0.16184886804848084	0.24601969804852333	0.62975	0.37024999999999997
Arachnids	Human association	Change in occupancy	0.007672330130452388	-8.048015502815049e-4	0.01619321812196982	0.9622499999999999	0.03775
Arachnids	Human association	Relative distribution change	0.12644279846108467	0.02955317303538632	0.22386836941432553	0.995	0.005
Arachnids	Interaction between human association and habitat specialisation	Change in occupancy	-7.676108693225805e-4	-0.006212181593659697	0.005613667134480169	0.40325	0.59675
Arachnids	Interaction between human association and habitat specialisation	Relative distribution change	0.13412113321118008	0.06973847228473323	0.19691279712674614	1	0
Arachnids	Habitat specialisation	Change in occupancy	0.003516651275507203	-0.004620465145561014	0.012062879336690651	0.79225	0.20775
Arachnids	Habitat specialisation	Relative distribution change	0.11078409983283555	8.130177756570853e-4	0.22195897114263893	0.9755	0.0245
Grasshoppers and allies	Human association	Change in occupancy	0.020442744570823776	-0.01704392970817335	0.057856181995139956	0.88325	0.11675
Grasshoppers and allies	Human association	Relative distribution change	0.2861247312487114	-0.08279765246909129	0.6865608000975051	0.935	0.065
Grasshoppers and allies	Interaction between human association and habitat specialisation	Change in occupancy	-0.001738715524054879	-0.020760856438736285	0.020014005088345697	0.35524999999999995	0.64475
Grasshoppers and allies	Interaction between human association and habitat specialisation	Relative distribution change	0.13777140975505878	0.008304505044572459	0.29522344360489194	0.978	0.022
Grasshoppers and allies	Habitat specialisation	Change in occupancy	0.0034746370504726274	-0.025091943953208573	0.034953179426471054	0.61875	0.38125
Grasshoppers and allies	Habitat specialisation	Relative distribution change	-0.07721032690511678	-0.49316868591565866	0.326358775656412	0.329	0.671
Shieldbugs and allies	Human association	Change in occupancy	0.036211718864081324	0.003897186766850698	0.08210105421300413	0.98675	0.01325
Shieldbugs and allies	Human association	Relative distribution change	0.28512290027104725	-0.05958233103981701	0.6509565754188528	0.94875	0.051250000000000004
Shieldbugs and allies	Interaction between human association and habitat specialisation	Change in occupancy	-0.001409334841795183	-0.016564974402402066	0.026456457727247442	0.394	0.606
Shieldbugs and allies	Interaction between human association and habitat specialisation	Relative distribution change	0.13370464052664413	-0.02810611724451405	0.2494201620420998	0.9604999999999999	0.0395
Shieldbugs and allies	Habitat specialisation	Change in occupancy	-0.013641410764786336	-0.0609389644306724	0.011422494110682666	0.1845	0.8155
Shieldbugs and allies	Habitat specialisation	Relative distribution change	-0.22553248129850745	-0.6900494838673549	0.09059544486564497	0.09425	0.90575
Ground beetles	Human association	Change in occupancy	-0.0012414871100663587	-0.026141552996374454	0.020033725020908846	0.4645	0.5355000000000001
Ground beetles	Human association	Relative distribution change	0.04689257871621232	-0.2052942140949029	0.28116389866873404	0.643	0.357
Ground beetles	Interaction between human association and habitat specialisation	Change in occupancy	-0.003582491778589769	-0.02517447355322734	0.00719004721776036	0.20750000000000002	0.7925
Ground beetles	Interaction between human association and habitat specialisation	Relative distribution change	0.12026555796613667	-0.07896955213090698	0.20457170435746994	0.92	0.08
Ground beetles	Habitat specialisation	Change in occupancy	0.006620915289413812	-0.013548219675671174	0.033180142744067706	0.75325	0.24675
Ground beetles	Habitat specialisation	Relative distribution change	0.08768854797351391	-0.19521161732974512	0.4222253114879524	0.723	0.277
Ladybirds	Human association	Change in occupancy	0.03480956492525762	-1.0694260737910107e-5	0.08092518282897437	0.97325	0.02675
Ladybirds	Human association	Relative distribution change	0.19210675019328782	-0.1997198031425716	0.5719196082483771	0.84825	0.15175
Ladybirds	Interaction between human association and habitat specialisation	Change in occupancy	-0.004965613910846746	-0.03954533495570521	0.00623014686669166	0.17275000000000001	0.8272499999999999
Ladybirds	Interaction between human association and habitat specialisation	Relative distribution change	0.14072278098317045	0.025144249311728626	0.3126478966390339	0.98475	0.01525
Ladybirds	Habitat specialisation	Change in occupancy	-0.005831228628244452	-0.03639910669106745	0.02245851684069945	0.31975	0.68025
Ladybirds	Habitat specialisation	Relative distribution change	-0.1322986100526738	-0.5378537682025237	0.19190682897730682	0.20550000000000002	0.7945
Wasps	Human association	Change in occupancy	0.020897373570395943	1.5082821814004546e-5	0.04221348805347951	0.9735	0.026500000000000003
Wasps	Human association	Relative distribution change	0.19277656362200762	-0.033378129887262895	0.4179103831416483	0.9472499999999999	0.05275
Wasps	Interaction between human association and habitat specialisation	Change in occupancy	0.001245325098717502	-0.0074435038535279685	0.029450456151210877	0.5852499999999999	0.41475
Wasps	Interaction between human association and habitat specialisation	Relative distribution change	0.13752740558657112	0.03104339899501359	0.2582372004453186	0.988	0.012
Wasps	Habitat specialisation	Change in occupancy	0.009901528025781106	-0.008594144622152404	0.03035756144504538	0.868	0.132
Wasps	Habitat specialisation	Relative distribution change	-0.015277058762530014	-0.2439754736089936	0.24512600069891383	0.44775	0.55225
Ants	Human association	Change in occupancy	0.008873701802197882	-0.04783174024850237	0.05414070110882146	0.657	0.34299999999999997
Ants	Human association	Relative distribution change	0.24581037339835352	-0.18502655734569579	0.6902223687294587	0.8785000000000001	0.1215
Ants	Interaction between human association and habitat specialisation	Change in occupancy	-0.0018547850291638635	-0.021436945772293135	0.02606420209674888	0.36124999999999996	0.63875
Ants	Interaction between human association and habitat specialisation	Relative distribution change	0.13330846747457278	-0.02145442689386129	0.2553545836591343	0.963	0.037
Ants	Habitat specialisation	Change in occupancy	-0.008483776987185193	-0.050860897377312815	0.018937954724831636	0.26725	0.73275
Ants	Habitat specialisation	Relative distribution change	-0.05401328202052893	-0.4345021294299367	0.3422982487795417	0.38425	0.61575
Bees	Human association	Change in occupancy	0.00742952124798323	-0.011055410524067699	0.024210382584043972	0.7895	0.21050000000000002
Bees	Human association	Relative distribution change	0.06400060707846521	-0.15132789522278	0.25406982500214054	0.7264999999999999	0.2735
Bees	Interaction between human association and habitat specialisation	Change in occupancy	-4.4768530206182055e-5	-0.00804351830652685	0.016368168375615923	0.49724999999999997	0.50275
Bees	Interaction between human association and habitat specialisation	Relative distribution change	0.12094587280184468	-0.06170844630956664	0.19383650145432343	0.9355	0.0645
Bees	Habitat specialisation	Change in occupancy	0.007042666013023044	-0.008197451466712082	0.022880554957528717	0.828	0.172
Bees	Habitat specialisation	Relative distribution change	-0.012831321075790306	-0.2135653809751009	0.19271307167321716	0.4515	0.5485
Soldierflies and allies	Human association	Change in occupancy	0.01980609037007084	-0.033042773354186816	0.07101172434104913	0.82675	0.17325000000000002
Soldierflies and allies	Human association	Relative distribution change	0.2746566458568403	-0.29455331086211217	0.8055329333229178	0.861	0.139
Soldierflies and allies	Interaction between human association and habitat specialisation	Change in occupancy	-0.001773857236319257	-0.021843674306556208	0.020734344431534473	0.35924999999999996	0.64075
Soldierflies and allies	Interaction between human association and habitat specialisation	Relative distribution change	0.13448879117858725	-0.04937456645110437	0.27742183968948175	0.95675	0.04325
Soldierflies and allies	Habitat specialisation	Change in occupancy	-5.853331472416654e-4	-0.026850310992782535	0.020807904742957677	0.47875	0.52125
Soldierflies and allies	Habitat specialisation	Relative distribution change	-0.30630592324267886	-0.6001295012560437	-0.05661786324159028	0.0075	0.9924999999999999
Hoverflies	Human association	Change in occupancy	0.03408200370712201	0.021210446107883293	0.047554861370854073	1	0
Hoverflies	Human association	Relative distribution change	0.4996534009945085	0.34743865474472535	0.6620661810223597	1	0
Hoverflies	Interaction between human association and habitat specialisation	Change in occupancy	-2.455726818880316e-4	-0.008399845911356845	0.011398108602620787	0.4795	0.5205
Hoverflies	Interaction between human association and habitat specialisation	Relative distribution change	0.14857622541189058	0.06443498636969495	0.28079560435815915	0.99775	0.0022500000000000003
Hoverflies	Habitat specialisation	Change in occupancy	0.004264939741612156	-0.008123610284622622	0.015852529798238254	0.775	0.225
Hoverflies	Habitat specialisation	Relative distribution change	-0.0934374590271558	-0.24237621176327717	0.06106270401493474	0.12175	0.87825
Moths	Human association	Change in occupancy	0.015793358012626657	0.009910529950257058	0.021906209931354663	1	0
Moths	Human association	Relative distribution change	0.19305044111940112	0.12251858612779638	0.26539445518418486	1	0
Moths	Interaction between human association and habitat specialisation	Change in occupancy	-0.003277509532775024	-0.008410838530605168	0.001313716791819323	0.08275	0.91725
Moths	Interaction between human association and habitat specialisation	Relative distribution change	0.13769776016766325	0.08764289976412852	0.18990210475166847	1	0
Moths	Habitat specialisation	Change in occupancy	-0.001055917913613008	-0.006237655119946812	0.004138085885235815	0.34750000000000003	0.6525000000000001
Moths	Habitat specialisation	Relative distribution change	-0.14579720154004436	-0.2073544469055587	-0.08555812824303972	0	1
Butterflies	Human association	Change in occupancy	0.02133679323626253	0.005702207285630043	0.03808245532623404	0.99525	0.00475
Butterflies	Human association	Relative distribution change	0.2984946788422565	0.12227562899152081	0.48226250178321967	0.99925	7.5e-4
Butterflies	Interaction between human association and habitat specialisation	Change in occupancy	-0.003399697149798126	-0.013679297528758147	0.003771872359510438	0.15725	0.84275
Butterflies	Interaction between human association and habitat specialisation	Relative distribution change	0.1325729933944329	0.038413323616437574	0.2118198421988909	0.9935	0.006500000000000001
Butterflies	Habitat specialisation	Change in occupancy	-0.0029620075801983286	-0.015863609586306313	0.007721024009489185	0.2955	0.7045
Butterflies	Habitat specialisation	Relative distribution change	-0.10266531134182326	-0.26577427466685616	0.050295017712315274	0.0915	0.9085000000000001
