## Supplementary Tables 5-52 for "Development of the invertebrate faunas of anthropogenic habitats": supp_table_31_without_grasshoppers_and_allies_ssi_vs_human_asc.csv

metric	condition	median	q05	q95	prob_positive	prob_negative
Habitat specialisation	All taxonomic groups	0.1465965427315819	-0.00881102581791229	0.3001902733473233	0.9695	0.0305
Habitat specialisation	Non-marine molluscs	0.05378549137243794	-0.15424362196569105	0.258652740768089	0.69775	0.30225
Habitat specialisation	Arachnids	0.30903108610815966	0.20359942989674745	0.41236326497693915	1	0
Habitat specialisation	Dragonflies and damselflies	0.3460996496963352	0.129314295819557	0.5955248832691677	0.99925	7.5e-4
Habitat specialisation	Shieldbugs and allies	0.19595826960958546	-0.12249390303295193	0.5338632253431657	0.9	0.1
Habitat specialisation	Ground beetles	-0.17874441867027438	-0.5638248129441319	0.1432945459200549	0.15125	0.84875
Habitat specialisation	Ladybirds	0.1437994193172955	-0.19853235780930373	0.4775174820188606	0.8005	0.1995
Habitat specialisation	Wasps	0.04437896992804216	-0.2228443575731201	0.2852725751047739	0.6285000000000001	0.3715
Habitat specialisation	Ants	0.23041625715055009	-0.13949881253222712	0.635871618025212	0.90625	0.09375
Habitat specialisation	Bees	0.07827542789415087	-0.12346299209605757	0.2643165185677865	0.77725	0.22275
Habitat specialisation	Soldierflies and allies	0.08934024475399546	-0.21624141523763385	0.35971968918306735	0.73125	0.26875000000000004
Habitat specialisation	Hoverflies	0.0270306286512875	-0.142889875963972	0.1885319630739264	0.6255	0.3745
Habitat specialisation	Moths	0.2540213747632403	0.1952479101479776	0.3138432686694768	1	0
Habitat specialisation	Butterflies	0.2910876463448813	0.14338788996930232	0.44408512372184844	1	0
