## Supplementary Tables 5-52 for "Development of the invertebrate faunas of anthropogenic habitats": supp_table_32_without_grasshoppers_and_allies_range_change.csv

condition	metric	range	median	q05	q95	prob_positive	prob_negative
All taxonomic groups	Human association	Change in occupancy	0.01895514469451886	0.0032767945168366507	0.03567510997722448	0.9864999999999999	0.0135
All taxonomic groups	Human association	Relative distribution change	0.22903073376099303	0.08400105742130329	0.3629589075270772	0.998	0.002
All taxonomic groups	Interaction between human association and habitat specialisation	Change in occupancy	-0.00194486061139496	-0.00798130789328319	0.005923728484508131	0.2645	0.7355
All taxonomic groups	Interaction between human association and habitat specialisation	Relative distribution change	0.1322415704487285	0.0638289859607458	0.1891989628980754	0.99825	0.00175
All taxonomic groups	Habitat specialisation	Change in occupancy	4.7815559668865803e-4	-0.013834731240995938	0.013244368732991155	0.534	0.46599999999999997
All taxonomic groups	Habitat specialisation	Relative distribution change	-0.07422947208473787	-0.2172837383182906	0.056331861318130894	0.11975	0.88025
Non-marine molluscs	Human association	Change in occupancy	0.036284656693367896	0.017814995215699313	0.05559529181983621	1	0
Non-marine molluscs	Human association	Relative distribution change	0.4310557068184751	0.24844927092480174	0.6499629509897653	1	0
Non-marine molluscs	Interaction between human association and habitat specialisation	Change in occupancy	-7.206211626371457e-4	-0.011431490464590898	0.012806559313948264	0.44375	0.55625
Non-marine molluscs	Interaction between human association and habitat specialisation	Relative distribution change	0.1439850704558261	0.05244116690885811	0.25196974519295234	0.9955	0.0045000000000000005
Non-marine molluscs	Habitat specialisation	Change in occupancy	0.02790351340686888	0.005650863434007775	0.048622085508003024	0.9955	0.0045
Non-marine molluscs	Habitat specialisation	Relative distribution change	0.026649016901784076	-0.17043314493261955	0.24515865695993055	0.601	0.399
Arachnids	Human association	Change in occupancy	0.007834758968022647	-3.999248405711547e-4	0.015900315713845786	0.96925	0.03075
Arachnids	Human association	Relative distribution change	0.12777604735705173	0.03003761957050662	0.22984852114869447	0.995	0.005
Arachnids	Interaction between human association and habitat specialisation	Change in occupancy	-0.001038537714239361	-0.00593506142918789	0.005625567220791132	0.36775	0.63225
Arachnids	Interaction between human association and habitat specialisation	Relative distribution change	0.13461407216615043	0.06801396130689644	0.19849594157743763	0.99975	2.5e-4
Arachnids	Habitat specialisation	Change in occupancy	0.003097219873244619	-0.004876144675509194	0.01156340813280176	0.776	0.224
Arachnids	Habitat specialisation	Relative distribution change	0.10637883981553947	-0.0032994928304412273	0.21835047918565098	0.972	0.028
Dragonflies and damselflies	Human association	Change in occupancy	0.011325409461935419	-0.012525989921305634	0.03480719715821505	0.8422499999999999	0.15775
Dragonflies and damselflies	Human association	Relative distribution change	0.2826240026457434	0.014894004971044709	0.5526768777638066	0.98	0.02
Dragonflies and damselflies	Interaction between human association and habitat specialisation	Change in occupancy	-0.00271411514550671	-0.015079006549871519	0.00811629054924984	0.248	0.752
Dragonflies and damselflies	Interaction between human association and habitat specialisation	Relative distribution change	0.1357245843411446	0.02542335718375862	0.23951758453974553	0.98725	0.012750000000000001
Dragonflies and damselflies	Habitat specialisation	Change in occupancy	-0.011175137602128033	-0.035560267945347106	0.005563299953278238	0.1105	0.8895
Dragonflies and damselflies	Habitat specialisation	Relative distribution change	-0.15768973583173687	-0.4305537460750983	0.06650396902482654	0.08825	0.9117500000000001
Shieldbugs and allies	Human association	Change in occupancy	0.0352981504816133	0.004630538963981131	0.07927436692983483	0.98625	0.01375
Shieldbugs and allies	Human association	Relative distribution change	0.29534701049502254	-0.037050114325527565	0.6552825051275569	0.9602499999999999	0.03975
Shieldbugs and allies	Interaction between human association and habitat specialisation	Change in occupancy	-0.0017406625410837503	-0.01585723350561409	0.022133131221615306	0.371	0.629
Shieldbugs and allies	Interaction between human association and habitat specialisation	Relative distribution change	0.13438186144784459	-0.021562912368884253	0.25023098731799037	0.965	0.035
Shieldbugs and allies	Habitat specialisation	Change in occupancy	-0.016206456722994936	-0.06554671056058872	0.010755780611813072	0.14725	0.85275
Shieldbugs and allies	Habitat specialisation	Relative distribution change	-0.22265488471375897	-0.6871512718779409	0.07642731808795905	0.07625	0.9237500000000001
Ground beetles	Human association	Change in occupancy	-0.0013601151435803653	-0.02455545633033076	0.020606605730077308	0.45	0.55
Ground beetles	Human association	Relative distribution change	0.05215719496416957	-0.18906701331900477	0.27777281143403587	0.66	0.34
Ground beetles	Interaction between human association and habitat specialisation	Change in occupancy	-0.0034073728431860428	-0.021941036153308998	0.006033915108052854	0.197	0.803
Ground beetles	Interaction between human association and habitat specialisation	Relative distribution change	0.12062908574875	-0.05886561820670736	0.19935212644111033	0.9315	0.0685
Ground beetles	Habitat specialisation	Change in occupancy	0.005795130716199946	-0.013962143008993637	0.033611766463672366	0.72	0.28
Ground beetles	Habitat specialisation	Relative distribution change	0.09017315217250599	-0.1750200586475706	0.4047872935591099	0.7324999999999999	0.2675
Ladybirds	Human association	Change in occupancy	0.03446684783285081	2.779656034547812e-4	0.07881367474469218	0.975	0.025
Ladybirds	Human association	Relative distribution change	0.2068359976218548	-0.18155668675203623	0.5535880642063431	0.869	0.131
Ladybirds	Interaction between human association and habitat specialisation	Change in occupancy	-0.004347159496379424	-0.03368230837499532	0.007203760320072506	0.17099999999999999	0.829
Ladybirds	Interaction between human association and habitat specialisation	Relative distribution change	0.14041804613869688	0.028286190590376008	0.2887872797794836	0.98875	0.01125
Ladybirds	Habitat specialisation	Change in occupancy	-0.007377999545950486	-0.038420218010462394	0.02208642870627478	0.28825	0.71175
Ladybirds	Habitat specialisation	Relative distribution change	-0.13371624501934853	-0.5158257063595957	0.18629326935181623	0.203	0.797
Wasps	Human association	Change in occupancy	0.020941457557202264	3.055044432110921e-5	0.041768888292589464	0.97225	0.02775
Wasps	Human association	Relative distribution change	0.19405033623298745	-0.025990644990615333	0.4067435198161288	0.95575	0.04425
Wasps	Interaction between human association and habitat specialisation	Change in occupancy	5.089841761226775e-4	-0.007506276764706995	0.024366548114326737	0.54225	0.45775
Wasps	Interaction between human association and habitat specialisation	Relative distribution change	0.13814426493049028	0.031813561625825125	0.2562635036760562	0.988	0.012
Wasps	Habitat specialisation	Change in occupancy	0.01041115467749447	-0.007465407940970328	0.03033412397513052	0.8734999999999999	0.1265
Wasps	Habitat specialisation	Relative distribution change	-0.027901149020216752	-0.2722960467611869	0.23722091717288973	0.40900000000000003	0.591
Ants	Human association	Change in occupancy	0.008183074201899926	-0.04604700772432048	0.05307538126443698	0.663	0.337
Ants	Human association	Relative distribution change	0.244645030205044	-0.18170512543717332	0.6628066934484245	0.8835	0.1165
Ants	Interaction between human association and habitat specialisation	Change in occupancy	-0.00236615160196519	-0.02117169667579031	0.01812054717464576	0.315	0.685
Ants	Interaction between human association and habitat specialisation	Relative distribution change	0.1343243912942783	-0.02196014608081844	0.25199998378603333	0.96475	0.03525
Ants	Habitat specialisation	Change in occupancy	-0.011585450407042341	-0.0516071499593279	0.01725749876358285	0.20600000000000002	0.794
Ants	Habitat specialisation	Relative distribution change	-0.06163772425474759	-0.4492695779477911	0.3624209515566574	0.35475	0.64525
Bees	Human association	Change in occupancy	0.007527072742560641	-0.011646354270980472	0.024384367597287945	0.78	0.22
Bees	Human association	Relative distribution change	0.07222021074190207	-0.14510756288922821	0.26454699634823553	0.74075	0.25925
Bees	Interaction between human association and habitat specialisation	Change in occupancy	-4.845132955536207e-4	-0.008680361531232679	0.014505541086004645	0.4565	0.5435
Bees	Interaction between human association and habitat specialisation	Relative distribution change	0.1202548494059047	-0.0471502773218198	0.19562959626580695	0.94275	0.05725
Bees	Habitat specialisation	Change in occupancy	0.007119655750705247	-0.008797891411555951	0.023389478729941328	0.81275	0.18725
Bees	Habitat specialisation	Relative distribution change	-0.0166762318123468	-0.2120636121987247	0.18643257316435013	0.43875	0.56125
Soldierflies and allies	Human association	Change in occupancy	0.019479743526805565	-0.028026262381598926	0.0657694808165497	0.8314999999999999	0.16849999999999998
Soldierflies and allies	Human association	Relative distribution change	0.27872815979459853	-0.20732738728971112	0.781157375515744	0.885	0.115
Soldierflies and allies	Interaction between human association and habitat specialisation	Change in occupancy	-0.001834165799525199	-0.01880878545535894	0.01629969324043147	0.3465	0.6535
Soldierflies and allies	Interaction between human association and habitat specialisation	Relative distribution change	0.13433689129482357	-0.033745778193427375	0.2740669261603787	0.9592499999999999	0.04075
Soldierflies and allies	Habitat specialisation	Change in occupancy	-0.001670386581088097	-0.029416799382312106	0.02186051551421142	0.43925000000000003	0.56075
Soldierflies and allies	Habitat specialisation	Relative distribution change	-0.3036213572539681	-0.5956681315857189	-0.061752774919196084	0.00775	0.99225
Hoverflies	Human association	Change in occupancy	0.03424607284440234	0.021321106012563155	0.04815990061430239	1	0
Hoverflies	Human association	Relative distribution change	0.49795810566770826	0.34101815556622317	0.6578320021106642	1	0
Hoverflies	Interaction between human association and habitat specialisation	Change in occupancy	-4.7552190295696323e-4	-0.008112019840345142	0.010761911624618172	0.45825	0.54175
Hoverflies	Interaction between human association and habitat specialisation	Relative distribution change	0.1485361516998133	0.06823602116199878	0.269575890483159	0.99875	0.00125
Hoverflies	Habitat specialisation	Change in occupancy	0.004448130620602171	-0.008010379273194312	0.016606483632850406	0.764	0.236
Hoverflies	Habitat specialisation	Relative distribution change	-0.09839282156211232	-0.26099883367170634	0.05493633133475302	0.10625	0.89375
Moths	Human association	Change in occupancy	0.016001830047138163	0.01022104193222572	0.02174630821199128	1	0
Moths	Human association	Relative distribution change	0.19297819069412833	0.1244467723291105	0.26390925045926483	1	0
Moths	Interaction between human association and habitat specialisation	Change in occupancy	-0.003235262131734284	-0.008168687908777407	0.0011334044983186667	0.07275	0.92725
Moths	Interaction between human association and habitat specialisation	Relative distribution change	0.13764353470271826	0.08788120114730479	0.18766225262516803	1	0
Moths	Habitat specialisation	Change in occupancy	-0.0010426024283809842	-0.0064651982575687945	0.004176170900586464	0.339	0.661
Moths	Habitat specialisation	Relative distribution change	-0.14683246056630647	-0.21118044455777485	-0.08452403924042472	0	1
Butterflies	Human association	Change in occupancy	0.021387975861007054	0.005653568356844996	0.038361063127864595	0.99675	0.0032500000000000003
Butterflies	Human association	Relative distribution change	0.2961479108776612	0.1130990154423284	0.4774902171666221	0.999	0.001
Butterflies	Interaction between human association and habitat specialisation	Change in occupancy	-0.0033273540999107674	-0.013478979062812988	0.0034512327068544043	0.14975	0.85025
Butterflies	Interaction between human association and habitat specialisation	Relative distribution change	0.13308471522964638	0.04154328226663463	0.2052681691960258	0.99625	0.00375
Butterflies	Habitat specialisation	Change in occupancy	-0.0035390856850610448	-0.016134039559516124	0.007820289455893189	0.26975	0.73025
Butterflies	Habitat specialisation	Relative distribution change	-0.11024263906237317	-0.2669835343982744	0.044626147559438036	0.07475	0.92525
