## Supplementary Tables 5-52 for "Development of the invertebrate faunas of anthropogenic habitats": supp_table_33_without_shieldbugs_and_allies_ssi_vs_human_asc.csv

metric	condition	median	q05	q95	prob_positive	prob_negative
Habitat specialisation	All taxonomic groups	0.12431737545956503	-0.04553067700676755	0.2764134717957473	0.9345	0.0655
Habitat specialisation	Non-marine molluscs	0.0506184158604529	-0.17268801904521208	0.25262938740658636	0.671	0.329
Habitat specialisation	Arachnids	0.3078262685501343	0.20884532333705152	0.4101506290376103	1	0
Habitat specialisation	Dragonflies and damselflies	0.3497854615607668	0.1221360213008683	0.6036094544118044	0.9984999999999999	0.0015
Habitat specialisation	Grasshoppers and allies	0.03940474135686977	-0.48291832409353475	0.4090453673247921	0.578	0.422
Habitat specialisation	Ground beetles	-0.19486951484859621	-0.5826356241849565	0.12102235181417567	0.12725	0.87275
Habitat specialisation	Ladybirds	0.13079541336135855	-0.21593755595921688	0.4714177845855652	0.7805	0.2195
Habitat specialisation	Wasps	0.032415174949788614	-0.23104451026382095	0.2794938043544092	0.5995	0.4005
Habitat specialisation	Ants	0.21381721389270308	-0.16132523591341325	0.656013388073275	0.87975	0.12025000000000001
Habitat specialisation	Bees	0.06786906805539984	-0.1354272968326887	0.2644851066767676	0.75225	0.24775
Habitat specialisation	Soldierflies and allies	0.07788992765018851	-0.21869299765903039	0.3522881226602693	0.6975	0.3025
Habitat specialisation	Hoverflies	0.01985495849932165	-0.14195594160835476	0.1810444682219245	0.60025	0.39975
Habitat specialisation	Moths	0.25376711661873175	0.19479182163391973	0.31524851543387034	1	0
Habitat specialisation	Butterflies	0.2896132895851865	0.14116642342204375	0.438936661986042	1	0
