## Supplementary Tables 5-52 for "Development of the invertebrate faunas of anthropogenic habitats": supp_table_34_shieldbugs_and_allies_range_change.csv

condition	metric	range	median	q05	q95	prob_positive	prob_negative
All taxonomic groups	Human association	Change in occupancy	0.016203685471978067	0.002729967914023243	0.02973688824978159	0.988	0.012
All taxonomic groups	Human association	Relative distribution change	0.22673214501487163	0.06573979224817512	0.3599052727273866	0.99475	0.0052499999999999995
All taxonomic groups	Interaction between human association and habitat specialisation	Change in occupancy	-0.0022149615237060712	-0.010099682860728813	0.005149706841760912	0.21875	0.78125
All taxonomic groups	Interaction between human association and habitat specialisation	Relative distribution change	0.1356514494911383	0.06393177782968998	0.1911469019387799	0.99775	0.0022500000000000003
All taxonomic groups	Habitat specialisation	Change in occupancy	0.002308265243522379	-0.009395731885030545	0.013056186600940281	0.68275	0.31725000000000003
All taxonomic groups	Habitat specialisation	Relative distribution change	-0.06179181838464415	-0.1913989356510816	0.06635496584870518	0.163	0.837
Non-marine molluscs	Human association	Change in occupancy	0.03583004927248398	0.0182295384231002	0.05493953943671724	1	0
Non-marine molluscs	Human association	Relative distribution change	0.4313432770187424	0.2355335561342097	0.6431906792024711	1	0
Non-marine molluscs	Interaction between human association and habitat specialisation	Change in occupancy	-6.010016207431167e-4	-0.011742434537086554	0.01327240493719728	0.45925	0.5407500000000001
Non-marine molluscs	Interaction between human association and habitat specialisation	Relative distribution change	0.14505276582193155	0.05680019253162917	0.25376363683940073	0.99725	0.00275
Non-marine molluscs	Habitat specialisation	Change in occupancy	0.02582013251718945	0.003733087588529945	0.04849946223322088	0.9944999999999999	0.0055
Non-marine molluscs	Habitat specialisation	Relative distribution change	0.027285672242791877	-0.16159173130816679	0.22827204932029124	0.60675	0.39325
Arachnids	Human association	Change in occupancy	0.007796734478935069	-8.9517430846763e-4	0.015944454442077646	0.9622499999999999	0.03775
Arachnids	Human association	Relative distribution change	0.12880060385983347	0.030538559122762293	0.2277490246128918	0.9944999999999999	0.0055
Arachnids	Interaction between human association and habitat specialisation	Change in occupancy	-0.0010626102035885309	-0.006085511126167729	0.005302252534785045	0.36175	0.63825
Arachnids	Interaction between human association and habitat specialisation	Relative distribution change	0.1360535608900545	0.06995393325781642	0.19861226313177757	1	0
Arachnids	Habitat specialisation	Change in occupancy	0.0031903305461517305	-0.004925642963346505	0.011812975787819579	0.78625	0.21375
Arachnids	Habitat specialisation	Relative distribution change	0.10572481118053555	-0.006529766128761398	0.21485626103075683	0.969	0.031
Dragonflies and damselflies	Human association	Change in occupancy	0.0075899329674185174	-0.013814132364604709	0.028749559680026626	0.75925	0.24075000000000002
Dragonflies and damselflies	Human association	Relative distribution change	0.27757757885379475	0.019091610992831805	0.550866376231632	0.981	0.019
Dragonflies and damselflies	Interaction between human association and habitat specialisation	Change in occupancy	-0.0032726236975132708	-0.016845001418077085	0.007652654897854239	0.219	0.781
Dragonflies and damselflies	Interaction between human association and habitat specialisation	Relative distribution change	0.1378835813625634	0.027578678958077075	0.236380039274363	0.9864999999999999	0.0135
Dragonflies and damselflies	Habitat specialisation	Change in occupancy	-0.009114981604133529	-0.03173368006967662	0.006438611443863804	0.1365	0.8634999999999999
Dragonflies and damselflies	Habitat specialisation	Relative distribution change	-0.14583738375825098	-0.4104426737438269	0.07360397625768864	0.09325	0.9067500000000001
Grasshoppers and allies	Human association	Change in occupancy	0.018050521654823792	-0.013428124803908061	0.052314187535038234	0.889	0.111
Grasshoppers and allies	Human association	Relative distribution change	0.27505018867386766	-0.07195060258513965	0.6635450507867195	0.94375	0.05625
Grasshoppers and allies	Interaction between human association and habitat specialisation	Change in occupancy	-0.0019312100564009426	-0.018332814303865748	0.01745362001301596	0.33825	0.6617500000000001
Grasshoppers and allies	Interaction between human association and habitat specialisation	Relative distribution change	0.1389241750645043	0.027795785313973243	0.27037633829942076	0.98425	0.01575
Grasshoppers and allies	Habitat specialisation	Change in occupancy	0.003446893877150286	-0.024534218971996154	0.03190423912784542	0.6325000000000001	0.3675
Grasshoppers and allies	Habitat specialisation	Relative distribution change	-0.07311911459634485	-0.4345353519324184	0.2864454332581124	0.3225	0.6775
Ground beetles	Human association	Change in occupancy	-4.649069747942829e-4	-0.024560692195195525	0.02012844792114094	0.485	0.515
Ground beetles	Human association	Relative distribution change	0.053667863438903805	-0.18378798763381704	0.27766699259535904	0.671	0.329
Ground beetles	Interaction between human association and habitat specialisation	Change in occupancy	-0.0035333697335654607	-0.022224320026407045	0.006960012497934397	0.19824999999999998	0.80175
Ground beetles	Interaction between human association and habitat specialisation	Relative distribution change	0.12275354347756323	-0.07464348820656122	0.20291886934864428	0.936	0.064
Ground beetles	Habitat specialisation	Change in occupancy	0.004668247038979639	-0.014230849872782296	0.030571910494746196	0.6915	0.3085
Ground beetles	Habitat specialisation	Relative distribution change	0.0889006769641466	-0.16806271893314473	0.3975453889130572	0.731	0.269
Ladybirds	Human association	Change in occupancy	0.025511385609135663	-0.0034954896585553397	0.06891692453977903	0.95475	0.04525
Ladybirds	Human association	Relative distribution change	0.19364417197028375	-0.1822492829803603	0.5502505608654696	0.86625	0.13375
Ladybirds	Interaction between human association and habitat specialisation	Change in occupancy	-0.0058493495018822434	-0.03799663730049959	0.00455379172946124	0.12225	0.87775
Ladybirds	Interaction between human association and habitat specialisation	Relative distribution change	0.14156372144322255	0.037107338503324025	0.2936989014816983	0.9884999999999999	0.0115
Ladybirds	Habitat specialisation	Change in occupancy	-0.00442387112060493	-0.032736369832129165	0.022793259333882446	0.3425	0.6575
Ladybirds	Habitat specialisation	Relative distribution change	-0.10912028626662135	-0.4756643439931924	0.1885078459002641	0.21975	0.78025
Wasps	Human association	Change in occupancy	0.020897878832343314	6.038729654882626e-4	0.04110222838069954	0.979	0.020999999999999998
Wasps	Human association	Relative distribution change	0.19077469176850215	-0.030684265054491927	0.4137776194125194	0.9535	0.0465
Wasps	Interaction between human association and habitat specialisation	Change in occupancy	8.968660836774872e-4	-0.007794591214363756	0.02604267651508882	0.5655	0.4345
Wasps	Interaction between human association and habitat specialisation	Relative distribution change	0.1377890657377197	0.0359050219621483	0.25462679115725334	0.99025	0.00975
Wasps	Habitat specialisation	Change in occupancy	0.009529548357764069	-0.007716314400930058	0.029886326275488845	0.87125	0.12875
Wasps	Habitat specialisation	Relative distribution change	-0.025926866987893385	-0.24910872398068507	0.22277326389977747	0.40775	0.5922499999999999
Ants	Human association	Change in occupancy	0.0031680143597548655	-0.04327072788094224	0.038454097922745276	0.571	0.429
Ants	Human association	Relative distribution change	0.23780023446698223	-0.19207763194490032	0.6754185326116431	0.8825000000000001	0.1175
Ants	Interaction between human association and habitat specialisation	Change in occupancy	-0.0026331960966543264	-0.02209080612415562	0.018991260139955564	0.29975	0.70025
Ants	Interaction between human association and habitat specialisation	Relative distribution change	0.13559929154038175	-0.024061742436870842	0.261148820960567	0.967	0.033
Ants	Habitat specialisation	Change in occupancy	-0.007925795235262621	-0.04230181990678102	0.016128850495394826	0.266	0.734
Ants	Habitat specialisation	Relative distribution change	-0.06056123994328881	-0.4401653411520451	0.3176020263767498	0.35375	0.64625
Bees	Human association	Change in occupancy	0.008573950566304599	-0.009341628398714254	0.02436563441114051	0.8305	0.16949999999999998
Bees	Human association	Relative distribution change	0.06482296103839418	-0.14288266868746696	0.26005199394534406	0.74425	0.25575000000000003
Bees	Interaction between human association and habitat specialisation	Change in occupancy	3.681972357200478e-5	-0.008718281344413468	0.015286432723849577	0.504	0.496
Bees	Interaction between human association and habitat specialisation	Relative distribution change	0.12465806675131069	-0.0455638581603608	0.194849374273542	0.9464999999999999	0.0535
Bees	Habitat specialisation	Change in occupancy	0.0065484386361413	-0.008219942173789189	0.02142452417339685	0.82175	0.17825
Bees	Habitat specialisation	Relative distribution change	-0.019584786692516343	-0.21864075107179165	0.18046821240453265	0.418	0.582
Soldierflies and allies	Human association	Change in occupancy	0.01593249066706716	-0.027636945866132377	0.057893174403964034	0.82325	0.17675000000000002
Soldierflies and allies	Human association	Relative distribution change	0.27182544911395357	-0.2412763354121499	0.7809414908789766	0.88125	0.11875000000000001
Soldierflies and allies	Interaction between human association and habitat specialisation	Change in occupancy	-0.00225167418544701	-0.021121172776115	0.017362804070268936	0.32825000000000004	0.6717500000000001
Soldierflies and allies	Interaction between human association and habitat specialisation	Relative distribution change	0.13767295925007197	-0.03035573012539915	0.27018495110205065	0.9632499999999999	0.03675
Soldierflies and allies	Habitat specialisation	Change in occupancy	8.037385530347844e-5	-0.024220804834438822	0.021262974964633512	0.50375	0.49624999999999997
Soldierflies and allies	Habitat specialisation	Relative distribution change	-0.28018234273017095	-0.5811464525361003	-0.038985711033579715	0.008749999999999999	0.99125
Hoverflies	Human association	Change in occupancy	0.032808861281510567	0.020323219029285994	0.046424733091107874	1	0
Hoverflies	Human association	Relative distribution change	0.4944264388951829	0.3435121054292321	0.6593551450348542	1	0
Hoverflies	Interaction between human association and habitat specialisation	Change in occupancy	-8.007091664885238e-4	-0.008785500165321375	0.01102675572189597	0.42274999999999996	0.57725
Hoverflies	Interaction between human association and habitat specialisation	Relative distribution change	0.14871544461209085	0.07023267372889777	0.2744814554361745	0.99875	0.00125
Hoverflies	Habitat specialisation	Change in occupancy	0.00475747988869674	-0.007221285890965146	0.016048583178114733	0.7915	0.2085
Hoverflies	Habitat specialisation	Relative distribution change	-0.09529908596085411	-0.25407299306108666	0.05613494029295324	0.113	0.887
Moths	Human association	Change in occupancy	0.015833621636070463	0.010004571368089198	0.021675646816687016	1	0
Moths	Human association	Relative distribution change	0.19296597569082571	0.1253524191162159	0.25752355678403416	1	0
Moths	Interaction between human association and habitat specialisation	Change in occupancy	-0.0034082769870122072	-0.008335308794736082	9.756680180147068e-4	0.0655	0.9345
Moths	Interaction between human association and habitat specialisation	Relative distribution change	0.13941032411448737	0.08943184902972956	0.18961349003052333	1	0
Moths	Habitat specialisation	Change in occupancy	-9.740816028264397e-4	-0.006236645122217889	0.004069747326906769	0.36124999999999996	0.63875
Moths	Habitat specialisation	Relative distribution change	-0.14502059781102172	-0.20864404802530412	-0.08174129180105472	0	1
Butterflies	Human association	Change in occupancy	0.019252991167549773	0.004875402631050177	0.035486010207245094	0.9944999999999999	0.0055
Butterflies	Human association	Relative distribution change	0.29445523167245913	0.10979046983061837	0.4784501615909996	0.99875	0.00125
Butterflies	Interaction between human association and habitat specialisation	Change in occupancy	-0.003994047855495749	-0.01398534514297909	0.002877987095776667	0.11825	0.88175
Butterflies	Interaction between human association and habitat specialisation	Relative distribution change	0.1354629043190489	0.048528818414766806	0.20991959108832636	0.997	0.003
Butterflies	Habitat specialisation	Change in occupancy	-0.0023281462552506745	-0.014877699722351694	0.008095142635408153	0.3295	0.6705000000000001
Butterflies	Habitat specialisation	Relative distribution change	-0.10196449430904127	-0.250507310327886	0.04297688052854807	0.08349999999999999	0.9165000000000001
