## Supplementary Tables 5-52 for "Development of the invertebrate faunas of anthropogenic habitats": supp_table_35_without_ground_beetles_ssi_vs_human_asc.csv

metric	condition	median	q05	q95	prob_positive	prob_negative
Habitat specialisation	All taxonomic groups	0.18677980506894576	0.05302082690320396	0.2968349446810603	0.9955	0.0045000000000000005
Habitat specialisation	Non-marine molluscs	0.09934905761087867	-0.11090816435859603	0.2746456966831259	0.82475	0.17525000000000002
Habitat specialisation	Arachnids	0.29945098234161666	0.2021851474907087	0.40494917607634795	1	0
Habitat specialisation	Dragonflies and damselflies	0.31633932166910256	0.1379586094200675	0.5599589321034435	0.99925	7.5e-4
Habitat specialisation	Grasshoppers and allies	0.14050700812626338	-0.26488876685436397	0.3931969601608769	0.79825	0.20174999999999998
Habitat specialisation	Shieldbugs and allies	0.21066902337010107	-0.054092763796035045	0.49682958239754926	0.9492499999999999	0.05075
Habitat specialisation	Ladybirds	0.17939121937796587	-0.12518344304445755	0.4397489960527782	0.90025	0.09975
Habitat specialisation	Wasps	0.10492221301245899	-0.14180216844361024	0.3006190993398254	0.8035000000000001	0.1965
Habitat specialisation	Ants	0.2303586636010611	-0.05911590152033992	0.5344664997416236	0.94475	0.05525
Habitat specialisation	Bees	0.11668366110361092	-0.08684253884061238	0.27802376750167546	0.8725	0.1275
Habitat specialisation	Soldierflies and allies	0.14122569818420783	-0.13197335768044494	0.36271369866482167	0.84925	0.15075
Habitat specialisation	Hoverflies	0.06183547169302051	-0.1149975814353312	0.22714394661657944	0.75725	0.24275
Habitat specialisation	Moths	0.254081797930486	0.19502505116178098	0.31263739380303024	1	0
Habitat specialisation	Butterflies	0.28405182614478974	0.14305073726402048	0.43359281444109854	1	0
