## Supplementary Tables 5-52 for "Development of the invertebrate faunas of anthropogenic habitats": supp_table_36_without_ground_beetles_range_change.csv

condition	metric	range	median	q05	q95	prob_positive	prob_negative
All taxonomic groups	Human association	Change in occupancy	0.021572944082822086	0.008647007811724384	0.03810173220489729	0.999	0.001
All taxonomic groups	Human association	Relative distribution change	0.2572490759017002	0.11495657293641195	0.3840328283560738	0.9995	5e-4
All taxonomic groups	Interaction between human association and habitat specialisation	Change in occupancy	-0.0013449374640616153	-0.008136358964942917	0.007310842554102489	0.315	0.685
All taxonomic groups	Interaction between human association and habitat specialisation	Relative distribution change	0.14217503307893717	0.07879431443065292	0.19711049564617245	1	0
All taxonomic groups	Habitat specialisation	Change in occupancy	-5.04405296671801e-4	-0.015135088100778994	0.01123981319424576	0.4655	0.5345
All taxonomic groups	Habitat specialisation	Relative distribution change	-0.10013065684770724	-0.2362794588386175	0.0298511676544177	0.0555	0.9445
Non-marine molluscs	Human association	Change in occupancy	0.035662534540067695	0.018022944275907733	0.05460604520398715	1	0
Non-marine molluscs	Human association	Relative distribution change	0.43092893526466924	0.24565654438974402	0.6363225753755023	1	0
Non-marine molluscs	Interaction between human association and habitat specialisation	Change in occupancy	-6.375038429658033e-4	-0.011808113055548538	0.012330171156457513	0.44975	0.55025
Non-marine molluscs	Interaction between human association and habitat specialisation	Relative distribution change	0.14797052319262105	0.05886573929922726	0.25326083029360524	0.997	0.003
Non-marine molluscs	Habitat specialisation	Change in occupancy	0.027680734094887305	0.004454353130972983	0.05023399245458132	0.994	0.006
Non-marine molluscs	Habitat specialisation	Relative distribution change	0.02128450140957085	-0.17866057275852873	0.24331294343029944	0.575	0.425
Arachnids	Human association	Change in occupancy	0.008537022917531178	-1.8597768365873456e-4	0.016787007273417226	0.97225	0.02775
Arachnids	Human association	Relative distribution change	0.1282991421170383	0.029606854984475045	0.2315033992419908	0.99575	0.00425
Arachnids	Interaction between human association and habitat specialisation	Change in occupancy	-6.610682516528943e-4	-0.005937793768388538	0.0057335702912825175	0.41275	0.5872499999999999
Arachnids	Interaction between human association and habitat specialisation	Relative distribution change	0.14147991493590806	0.076135684938584	0.20316601569701576	1	0
Arachnids	Habitat specialisation	Change in occupancy	0.0026235969234004145	-0.005665494623084706	0.011443273743763485	0.73375	0.26625
Arachnids	Habitat specialisation	Relative distribution change	0.1034649943307164	-0.014571498372903478	0.2164590754887722	0.9582499999999999	0.04175
Dragonflies and damselflies	Human association	Change in occupancy	0.013631855969631193	-0.00955644310136787	0.03557908314072747	0.88425	0.11574999999999999
Dragonflies and damselflies	Human association	Relative distribution change	0.28371417464491927	0.042062746075801294	0.5577730732689647	0.98675	0.01325
Dragonflies and damselflies	Interaction between human association and habitat specialisation	Change in occupancy	-0.0022531882779080604	-0.01409990951968738	0.008820627257022373	0.292	0.708
Dragonflies and damselflies	Interaction between human association and habitat specialisation	Relative distribution change	0.14262589534434858	0.03214230967665493	0.23356599932334518	0.99025	0.00975
Dragonflies and damselflies	Habitat specialisation	Change in occupancy	-0.012958714585200879	-0.03441812060950374	0.0044611143412095254	0.07925	0.9207500000000001
Dragonflies and damselflies	Habitat specialisation	Relative distribution change	-0.1595424597275416	-0.4289279705466336	0.06604654560442944	0.087	0.913
Grasshoppers and allies	Human association	Change in occupancy	0.021797870959415273	-0.010425202782129623	0.05535347566326768	0.92025	0.07975
Grasshoppers and allies	Human association	Relative distribution change	0.29324356086775544	-0.05144866933701796	0.6490150107343224	0.9555	0.0445
Grasshoppers and allies	Interaction between human association and habitat specialisation	Change in occupancy	-0.00148787360534	-0.01685209697610614	0.01662994005870792	0.37775000000000003	0.62225
Grasshoppers and allies	Interaction between human association and habitat specialisation	Relative distribution change	0.14404965548097137	0.022117352343426832	0.26499305572469367	0.984	0.016
Grasshoppers and allies	Habitat specialisation	Change in occupancy	0.0015139844051764938	-0.02858456010896501	0.03359339485731222	0.55425	0.44575
Grasshoppers and allies	Habitat specialisation	Relative distribution change	-0.10125093591749913	-0.4783531997935328	0.2757404616828727	0.2625	0.7375
Shieldbugs and allies	Human association	Change in occupancy	0.03332145589081671	0.0038124235889060686	0.07482849309554471	0.98725	0.012750000000000001
Shieldbugs and allies	Human association	Relative distribution change	0.3012315746357008	-0.022047451312769906	0.6443779454817637	0.965	0.035
Shieldbugs and allies	Interaction between human association and habitat specialisation	Change in occupancy	-0.001460258633784321	-0.01553029969878138	0.022447888523898063	0.3845	0.6154999999999999
Shieldbugs and allies	Interaction between human association and habitat specialisation	Relative distribution change	0.1409963458997368	0.006676386736197103	0.2513326365360585	0.97625	0.02375
Shieldbugs and allies	Habitat specialisation	Change in occupancy	-0.016338525740949263	-0.061550485774732266	0.009257218917529385	0.13475	0.86525
Shieldbugs and allies	Habitat specialisation	Relative distribution change	-0.23696343689456628	-0.6905430155682707	0.06693727186902816	0.0655	0.9345
Ladybirds	Human association	Change in occupancy	0.03330586100861476	0.004329412360658215	0.07706788008966106	0.988	0.012
Ladybirds	Human association	Relative distribution change	0.2209657100061646	-0.14977916767457847	0.5515854597802645	0.89025	0.10975
Ladybirds	Interaction between human association and habitat specialisation	Change in occupancy	-0.004011739772055521	-0.03444568169454757	0.006560612174330554	0.19825	0.8017500000000001
Ladybirds	Interaction between human association and habitat specialisation	Relative distribution change	0.14699218236036907	0.04797406701808117	0.2984198009489081	0.99075	0.00925
Ladybirds	Habitat specialisation	Change in occupancy	-0.007744361337175428	-0.0363887658447937	0.021386884323875872	0.279	0.721
Ladybirds	Habitat specialisation	Relative distribution change	-0.1487571142937636	-0.551810732447262	0.16929505245157983	0.167	0.833
Wasps	Human association	Change in occupancy	0.02129855283167052	6.826308867984685e-4	0.042145269691870955	0.97875	0.021249999999999998
Wasps	Human association	Relative distribution change	0.2064982899592001	-0.021801909437787228	0.4200020291599204	0.96	0.04
Wasps	Interaction between human association and habitat specialisation	Change in occupancy	8.991112833831251e-4	-0.007207424798546761	0.02575143256628892	0.566	0.434
Wasps	Interaction between human association and habitat specialisation	Relative distribution change	0.14501657840171345	0.047835497882220385	0.261273847372268	0.994	0.006
Wasps	Habitat specialisation	Change in occupancy	0.009833313880059615	-0.008401519968593864	0.030552345427298476	0.8514999999999999	0.14850000000000002
Wasps	Habitat specialisation	Relative distribution change	-0.03851256526762282	-0.27218812049434193	0.21734586766375427	0.3645	0.6355
Ants	Human association	Change in occupancy	0.013233676529093493	-0.03390900611037218	0.0527174558296854	0.76925	0.23075
Ants	Human association	Relative distribution change	0.2713132696418927	-0.10683468605548962	0.676171312631406	0.92825	0.07175
Ants	Interaction between human association and habitat specialisation	Change in occupancy	-0.0015609642512468122	-0.01847705440335339	0.02424853100746989	0.37825	0.62175
Ants	Interaction between human association and habitat specialisation	Relative distribution change	0.141502058538094	0.015762021697513413	0.2535613185768029	0.98375	0.01625
Ants	Habitat specialisation	Change in occupancy	-0.01316936200151081	-0.05268457134902873	0.012520712373554866	0.1625	0.8374999999999999
Ants	Habitat specialisation	Relative distribution change	-0.08561916745364902	-0.4785034256691447	0.2835229513684392	0.3025	0.6975
Bees	Human association	Change in occupancy	0.009648539670114843	-0.008438027375021353	0.02541431713737367	0.8565	0.14350000000000002
Bees	Human association	Relative distribution change	0.08691407061599701	-0.13359704746928422	0.2769065698176689	0.794	0.20600000000000002
Bees	Interaction between human association and habitat specialisation	Change in occupancy	2.0597901712139473e-4	-0.007485311951418831	0.0154224302892708	0.5205	0.4795
Bees	Interaction between human association and habitat specialisation	Relative distribution change	0.13056789773801128	-0.025815213693694296	0.20448342439794892	0.9592499999999999	0.040749999999999995
Bees	Habitat specialisation	Change in occupancy	0.006265218392067309	-0.008926753009545343	0.021972888926663294	0.8007500000000001	0.19924999999999998
Bees	Habitat specialisation	Relative distribution change	-0.02951993920246734	-0.22075147157745642	0.179568799957536	0.38625	0.61375
Soldierflies and allies	Human association	Change in occupancy	0.021245555225101152	-0.018248148867096876	0.06489858055825115	0.88625	0.11374999999999999
Soldierflies and allies	Human association	Relative distribution change	0.2817315475228186	-0.1866361738893389	0.7494755210873774	0.902	0.098
Soldierflies and allies	Interaction between human association and habitat specialisation	Change in occupancy	-0.0015809457301776558	-0.01806227381317353	0.01701446922699612	0.37	0.63
Soldierflies and allies	Interaction between human association and habitat specialisation	Relative distribution change	0.1412666682571307	-0.0071801959652536065	0.2612840353571245	0.97075	0.029249999999999998
Soldierflies and allies	Habitat specialisation	Change in occupancy	-0.0027346640577332972	-0.02954294202409103	0.02163882589506854	0.40675	0.5932499999999999
Soldierflies and allies	Habitat specialisation	Relative distribution change	-0.3045793931241577	-0.6121402395472586	-0.06328055961406925	0.00375	0.99625
Hoverflies	Human association	Change in occupancy	0.03344432035598873	0.02124895343761887	0.04693675502142418	1	0
Hoverflies	Human association	Relative distribution change	0.49043464881238347	0.33789303896649786	0.6570269419711927	1	0
Hoverflies	Interaction between human association and habitat specialisation	Change in occupancy	-4.1531407670730583e-4	-0.008184319323632717	0.010867317822342777	0.46375	0.53625
Hoverflies	Interaction between human association and habitat specialisation	Relative distribution change	0.15142663147568033	0.07208050189342491	0.2665566965307033	0.998	0.002
Hoverflies	Habitat specialisation	Change in occupancy	0.004463082417233106	-0.007907763825378918	0.016002690908504966	0.7765	0.2235
Hoverflies	Habitat specialisation	Relative distribution change	-0.10390404304934814	-0.26285179221494825	0.05051419373041165	0.099	0.901
Moths	Human association	Change in occupancy	0.016090433900163036	0.010379525291407668	0.02190700058757688	1	0
Moths	Human association	Relative distribution change	0.19337423810761828	0.12573146906963678	0.2612723616434863	1	0
Moths	Interaction between human association and habitat specialisation	Change in occupancy	-0.0030225779599450915	-0.008083731405774489	0.0014826335224669644	0.09275	0.90725
Moths	Interaction between human association and habitat specialisation	Relative distribution change	0.14307687705518354	0.09253691066344935	0.19175453611839452	1	0
Moths	Habitat specialisation	Change in occupancy	-0.0013971015281070526	-0.00644729028067479	0.0035789474476375996	0.30274999999999996	0.6972499999999999
Moths	Habitat specialisation	Relative distribution change	-0.15025456363805492	-0.21464732276471254	-0.08810294093815633	0	1
Butterflies	Human association	Change in occupancy	0.022196600676987286	0.0076935385156987795	0.038449839323887444	0.99775	0.0022500000000000003
Butterflies	Human association	Relative distribution change	0.2959748774076373	0.11690127890703246	0.48096526187321353	0.99875	0.00125
Butterflies	Interaction between human association and habitat specialisation	Change in occupancy	-0.002977516961170082	-0.01245905800473786	0.003837666706472448	0.1765	0.8235
Butterflies	Interaction between human association and habitat specialisation	Relative distribution change	0.1397403380508089	0.050059711439159604	0.2120456160045318	0.99725	0.00275
Butterflies	Habitat specialisation	Change in occupancy	-0.004239527508408105	-0.01680230178691141	0.007028760840955966	0.2355	0.7645
Butterflies	Habitat specialisation	Relative distribution change	-0.11340521668702253	-0.2684852492276344	0.04057574200089234	0.07525	0.9247500000000001
