## Supplementary Tables 5-52 for "Development of the invertebrate faunas of anthropogenic habitats": supp_table_37_without_ladybirds_ssi_vs_human_asc.csv

metric	condition	median	q05	q95	prob_positive	prob_negative
Habitat specialisation	All taxonomic groups	0.13449900691821715	-0.03947163398698035	0.2834542215107949	0.9455	0.0545
Habitat specialisation	Non-marine molluscs	0.0474850474901413	-0.16829291546466155	0.24934134460199195	0.675	0.325
Habitat specialisation	Arachnids	0.3093042467343072	0.20835262874710728	0.4138717021320946	1	0
Habitat specialisation	Dragonflies and damselflies	0.3544827940436618	0.13177905431720016	0.6013749071674517	0.99925	7.5e-4
Habitat specialisation	Grasshoppers and allies	0.040565259587880695	-0.46699469746025274	0.40875563289981603	0.58	0.42000000000000004
Habitat specialisation	Shieldbugs and allies	0.1877241939912071	-0.13532596725408783	0.5305546307190543	0.87775	0.12225
Habitat specialisation	Ground beetles	-0.2023527082139412	-0.5864900669661217	0.12067013141939806	0.12575	0.87425
Habitat specialisation	Wasps	0.031078487506894095	-0.24285697047143434	0.2765889105496568	0.5945	0.40549999999999997
Habitat specialisation	Ants	0.22332048482191855	-0.1591832777175721	0.6616386294046416	0.885	0.115
Habitat specialisation	Bees	0.06732684679285694	-0.14266803159753	0.26438140867550364	0.73875	0.26125
Habitat specialisation	Soldierflies and allies	0.08329856020610923	-0.21711545058137122	0.35572423268913533	0.71475	0.28525
Habitat specialisation	Hoverflies	0.017440770925805003	-0.14569461592524324	0.18057943035933394	0.5934999999999999	0.4065
Habitat specialisation	Moths	0.2544397905960626	0.1953908381791213	0.3131788202361355	1	0
Habitat specialisation	Butterflies	0.29349969494115247	0.14067034093554262	0.44407745427934014	1	0
