## Supplementary Tables 5-52 for "Development of the invertebrate faunas of anthropogenic habitats": supp_table_38_without_ladybirds_range_change.csv

condition	metric	range	median	q05	q95	prob_positive	prob_negative
All taxonomic groups	Human association	Change in occupancy	0.017303892068637382	0.0027096716359190625	0.03161445357034999	0.9875	0.0125
All taxonomic groups	Human association	Relative distribution change	0.2381520706135091	0.08171552162770343	0.3785222414840349	0.99575	0.00425
All taxonomic groups	Interaction between human association and habitat specialisation	Change in occupancy	-0.0010054785250117053	-0.006428472660479325	0.007667081779737477	0.35975	0.64025
All taxonomic groups	Interaction between human association and habitat specialisation	Relative distribution change	0.13068752297081676	0.06188840683433212	0.18307505641097274	0.99625	0.00375
All taxonomic groups	Habitat specialisation	Change in occupancy	0.0012021859823508484	-0.012766402786210091	0.013250314579341966	0.5854999999999999	0.4145
All taxonomic groups	Habitat specialisation	Relative distribution change	-0.07133528200165942	-0.21042195663507063	0.06904031544993879	0.1365	0.8634999999999999
Non-marine molluscs	Human association	Change in occupancy	0.03564607982508038	0.017989384866718895	0.054133695117017384	1	0
Non-marine molluscs	Human association	Relative distribution change	0.4307524888027956	0.24013022188518973	0.6366337591641761	1	0
Non-marine molluscs	Interaction between human association and habitat specialisation	Change in occupancy	-4.613774020681274e-4	-0.010928104585370723	0.011784114230705191	0.45675	0.54325
Non-marine molluscs	Interaction between human association and habitat specialisation	Relative distribution change	0.140297372296442	0.0559250142144513	0.24670481052205917	0.99525	0.00475
Non-marine molluscs	Habitat specialisation	Change in occupancy	0.028630214491607905	0.007353876501963034	0.04981890544154312	0.9995	5e-4
Non-marine molluscs	Habitat specialisation	Relative distribution change	0.02850414200112317	-0.17232985674863122	0.2431653244232207	0.6114999999999999	0.3885
Arachnids	Human association	Change in occupancy	0.007531658272200897	-6.67213655810522e-4	0.015780210342021782	0.9624999999999999	0.0375
Arachnids	Human association	Relative distribution change	0.1273947201246926	0.0281049748789658	0.2257424964884305	0.99325	0.00675
Arachnids	Interaction between human association and habitat specialisation	Change in occupancy	-7.408606327448121e-4	-0.005598315325954211	0.00554987663905931	0.396	0.604
Arachnids	Interaction between human association and habitat specialisation	Relative distribution change	0.1326584921569472	0.06847365104195594	0.19590122665347992	1	0
Arachnids	Habitat specialisation	Change in occupancy	0.0033034845524464005	-0.00473984534284515	0.011965846796430226	0.7875000000000001	0.2125
Arachnids	Habitat specialisation	Relative distribution change	0.10888587293335222	-0.002283003779395513	0.22153922986884528	0.97075	0.02925
Dragonflies and damselflies	Human association	Change in occupancy	0.010154763195641707	-0.012701770926128016	0.0336641909697901	0.81275	0.18725
Dragonflies and damselflies	Human association	Relative distribution change	0.28354662835466893	0.012850754938820097	0.5534554198657544	0.979	0.020999999999999998
Dragonflies and damselflies	Interaction between human association and habitat specialisation	Change in occupancy	-0.0018710762756427096	-0.013392678941775479	0.009298413178327632	0.316	0.6839999999999999
Dragonflies and damselflies	Interaction between human association and habitat specialisation	Relative distribution change	0.13208320192003048	0.01741440477094939	0.2265757209648116	0.98375	0.01625
Dragonflies and damselflies	Habitat specialisation	Change in occupancy	-0.012240143610514051	-0.034420084431060954	0.005016597826471384	0.088	0.912
Dragonflies and damselflies	Habitat specialisation	Relative distribution change	-0.15775590628129188	-0.4206662787609676	0.0662327889630541	0.08625000000000001	0.9137500000000001
Grasshoppers and allies	Human association	Change in occupancy	0.019087704265204754	-0.012903438375286432	0.05185126706919738	0.89775	0.10225000000000001
Grasshoppers and allies	Human association	Relative distribution change	0.28058773416058813	-0.07265861624655032	0.6626512745633231	0.9464999999999999	0.0535
Grasshoppers and allies	Interaction between human association and habitat specialisation	Change in occupancy	-0.0011847514494843696	-0.015897537908318164	0.017274992894146104	0.3925	0.6074999999999999
Grasshoppers and allies	Interaction between human association and habitat specialisation	Relative distribution change	0.13454717233322014	0.019976421704334637	0.25498982905996437	0.982	0.018
Grasshoppers and allies	Habitat specialisation	Change in occupancy	0.002683509310743756	-0.02854950660409625	0.03357807837881678	0.581	0.419
Grasshoppers and allies	Habitat specialisation	Relative distribution change	-0.08653118711403465	-0.4991038927530031	0.31812752554836815	0.30875	0.69125
Shieldbugs and allies	Human association	Change in occupancy	0.030140912621754723	0.0024200232755041034	0.07094749798793952	0.98425	0.01575
Shieldbugs and allies	Human association	Relative distribution change	0.29540249642718147	-0.055623941803396006	0.6625587160809907	0.951	0.049
Shieldbugs and allies	Interaction between human association and habitat specialisation	Change in occupancy	-3.575713757479875e-4	-0.011795714559000584	0.026994262105629517	0.474	0.526
Shieldbugs and allies	Interaction between human association and habitat specialisation	Relative distribution change	0.1309641953188292	-0.024150617395481782	0.24416597280120494	0.964	0.036
Shieldbugs and allies	Habitat specialisation	Change in occupancy	-0.017786282055049944	-0.06588528640941695	0.008841272368591328	0.11574999999999999	0.88425
Shieldbugs and allies	Habitat specialisation	Relative distribution change	-0.2124337320824484	-0.7182608080224071	0.08201684880501604	0.0915	0.9085000000000001
Ground beetles	Human association	Change in occupancy	-0.001719090341238908	-0.02464137866787408	0.017920117298828978	0.43674999999999997	0.56325
Ground beetles	Human association	Relative distribution change	0.061107863312026736	-0.18894060051284295	0.29006739831302375	0.6775	0.3225
Ground beetles	Interaction between human association and habitat specialisation	Change in occupancy	-0.0028932889260205007	-0.02079237585017294	0.007133872525259803	0.23675000000000002	0.76325
Ground beetles	Interaction between human association and habitat specialisation	Relative distribution change	0.11934930773834479	-0.055596614339815095	0.19769416363303577	0.94025	0.05975
Ground beetles	Habitat specialisation	Change in occupancy	0.006288349427904249	-0.013659463144158768	0.03335727655602933	0.73625	0.26375000000000004
Ground beetles	Habitat specialisation	Relative distribution change	0.08772593328014783	-0.17871149194040703	0.4236032055375782	0.72825	0.27175000000000005
Wasps	Human association	Change in occupancy	0.021410199535608618	0.0015655653398716327	0.04141351037061232	0.98375	0.01625
Wasps	Human association	Relative distribution change	0.19584441337426828	-0.029303663691132083	0.41345448587157085	0.95375	0.04625
Wasps	Interaction between human association and habitat specialisation	Change in occupancy	9.191174473978161e-4	-0.007401486516790711	0.024267578536258414	0.56775	0.43225
Wasps	Interaction between human association and habitat specialisation	Relative distribution change	0.1342885000141037	0.03300549744971047	0.24867979626322922	0.9895	0.010499999999999999
Wasps	Habitat specialisation	Change in occupancy	0.011167962683335954	-0.007709296152407814	0.029926588088380182	0.887	0.113
Wasps	Habitat specialisation	Relative distribution change	-0.023131256912727067	-0.26757098194003587	0.2461815474169538	0.42525	0.57475
Ants	Human association	Change in occupancy	0.005425163086618065	-0.04413139718206709	0.04315012128994697	0.612	0.388
Ants	Human association	Relative distribution change	0.2521888147858167	-0.17234809896444542	0.6688992676594558	0.8975	0.1025
Ants	Interaction between human association and habitat specialisation	Change in occupancy	-0.0013793963324566047	-0.016348253747796283	0.02188492748388291	0.386	0.614
Ants	Interaction between human association and habitat specialisation	Relative distribution change	0.1322197124648621	-0.00977426451378177	0.24995944673594062	0.97025	0.02975
Ants	Habitat specialisation	Change in occupancy	-0.01228796819274711	-0.05231056329644704	0.01793564178759617	0.20475	0.79525
Ants	Habitat specialisation	Relative distribution change	-0.06469103493343258	-0.4520497573228592	0.3323856275698748	0.34550000000000003	0.6545000000000001
Bees	Human association	Change in occupancy	0.008689203065819735	-0.009375638888699094	0.024720971975650888	0.8362499999999999	0.16375
Bees	Human association	Relative distribution change	0.07417219047383526	-0.1483810828208464	0.27002916840821856	0.7545	0.2455
Bees	Interaction between human association and habitat specialisation	Change in occupancy	-7.799271727874444e-5	-0.008300412380709502	0.01392751855018786	0.49575	0.50425
Bees	Interaction between human association and habitat specialisation	Relative distribution change	0.12010203048093815	-0.04319069045554974	0.1943390347885273	0.9444999999999999	0.0555
Bees	Habitat specialisation	Change in occupancy	0.00793446465587477	-0.007605309686945828	0.023266503289028708	0.86225	0.13775
Bees	Habitat specialisation	Relative distribution change	-0.018091596342008017	-0.21599611790377166	0.184033712833444	0.43174999999999997	0.5682499999999999
Soldierflies and allies	Human association	Change in occupancy	0.0174449462043806	-0.02378322773683513	0.061635730301825495	0.8385	0.1615
Soldierflies and allies	Human association	Relative distribution change	0.28923897325580405	-0.22217925781712683	0.7783923655144924	0.89375	0.10625
Soldierflies and allies	Interaction between human association and habitat specialisation	Change in occupancy	-0.0013041134975184606	-0.01512109091407813	0.017494417864886	0.3825	0.6174999999999999
Soldierflies and allies	Interaction between human association and habitat specialisation	Relative distribution change	0.13143220643878797	-0.025892445004511155	0.2557230903238547	0.9615	0.0385
Soldierflies and allies	Habitat specialisation	Change in occupancy	-0.0021586958782232857	-0.02803171367791671	0.020730830957595245	0.42375	0.5762499999999999
Soldierflies and allies	Habitat specialisation	Relative distribution change	-0.2999024985897873	-0.5987152852000391	-0.054116382582965916	0.0065	0.9935
Hoverflies	Human association	Change in occupancy	0.03420709366580728	0.021700110368972746	0.046679443172414445	1	0
Hoverflies	Human association	Relative distribution change	0.4954229541573232	0.3386609227332119	0.656470565301184	1	0
Hoverflies	Interaction between human association and habitat specialisation	Change in occupancy	-1.1975664242928095e-4	-0.007543193273296068	0.010821829073673801	0.48675	0.51325
Hoverflies	Interaction between human association and habitat specialisation	Relative distribution change	0.14461386638809212	0.059958841032545784	0.2633758994536205	0.99775	0.0022500000000000003
Hoverflies	Habitat specialisation	Change in occupancy	0.004186529717363183	-0.008281883821771271	0.015074697144842358	0.75325	0.24675
Hoverflies	Habitat specialisation	Relative distribution change	-0.0982423911336056	-0.25366421915223714	0.05854599471721299	0.11225	0.88775
Moths	Human association	Change in occupancy	0.015727876373247567	0.010083346956202431	0.021379825223124465	1	0
Moths	Human association	Relative distribution change	0.19642404610297756	0.1258999019548632	0.26354303026164483	1	0
Moths	Interaction between human association and habitat specialisation	Change in occupancy	-0.002905485066709984	-0.008009027331194836	0.0014068834354011425	0.10775	0.89225
Moths	Interaction between human association and habitat specialisation	Relative distribution change	0.13584594791948684	0.0856869915224764	0.18586503713654692	1	0
Moths	Habitat specialisation	Change in occupancy	-0.0012345178418881517	-0.006100486446515816	0.003820108747061947	0.3225	0.6775
Moths	Habitat specialisation	Relative distribution change	-0.14778441358412187	-0.21093562050437686	-0.08587359690701303	0	1
Butterflies	Human association	Change in occupancy	0.019977828809836187	0.005795489124514706	0.036693248966713374	0.9964999999999999	0.0035
Butterflies	Human association	Relative distribution change	0.2961053684926376	0.11590311148100027	0.47864817679616956	0.99825	0.00175
Butterflies	Interaction between human association and habitat specialisation	Change in occupancy	-0.0027267570570416915	-0.012210219673297983	0.0037538732901584125	0.19575	0.80425
Butterflies	Interaction between human association and habitat specialisation	Relative distribution change	0.1312129569444758	0.042281102540608094	0.20523069003772249	0.9955	0.0045000000000000005
Butterflies	Habitat specialisation	Change in occupancy	-0.003870077874659701	-0.015963825218423218	0.007755506412144047	0.25975000000000004	0.74025
Butterflies	Habitat specialisation	Relative distribution change	-0.10491062406734161	-0.2594652786339929	0.04731089615401537	0.081	0.919
