## Supplementary Tables 5-52 for "Development of the invertebrate faunas of anthropogenic habitats": supp_table_39_without_wasps_ssi_vs_human_asc.csv

metric	condition	median	q05	q95	prob_positive	prob_negative
Habitat specialisation	All taxonomic groups	0.1443781838719064	-0.02560183934469861	0.2958957852314875	0.9532499999999999	0.04675
Habitat specialisation	Non-marine molluscs	0.05264499063084868	-0.15794597152172057	0.2566101259062358	0.69425	0.30574999999999997
Habitat specialisation	Arachnids	0.3113712974983122	0.20840431690616307	0.4090623642961583	1	0
Habitat specialisation	Dragonflies and damselflies	0.35559175745720106	0.13483781090285468	0.6212936275852395	0.99925	7.5e-4
Habitat specialisation	Grasshoppers and allies	0.0441093360200208	-0.5160687290872567	0.4274347201394559	0.5814999999999999	0.4185
Habitat specialisation	Shieldbugs and allies	0.1951897457466744	-0.13426076530823414	0.5643169898739655	0.88025	0.11975
Habitat specialisation	Ground beetles	-0.1973985184998244	-0.5930832793411387	0.12868918923540448	0.1305	0.8694999999999999
Habitat specialisation	Ladybirds	0.14115353004060832	-0.21714144700810284	0.5006102176657911	0.79825	0.20175
Habitat specialisation	Ants	0.22020044892623428	-0.1812272576584319	0.6535082390314375	0.8855	0.11449999999999999
Habitat specialisation	Bees	0.07358369521476316	-0.13131870739859444	0.25832942796246067	0.756	0.244
Habitat specialisation	Soldierflies and allies	0.08852975736961402	-0.2156455292911234	0.3707239077046645	0.73175	0.26825
Habitat specialisation	Hoverflies	0.020887680191136557	-0.15024470773358747	0.1812782681085385	0.5882499999999999	0.41175
Habitat specialisation	Moths	0.25511909998402593	0.19594588738549942	0.3156252287997962	1	0
Habitat specialisation	Butterflies	0.2891698502274341	0.1379099649786012	0.44445667862751054	1	0
