## Supplementary Tables 5-52 for "Development of the invertebrate faunas of anthropogenic habitats": supp_table_40_without_wasps_range_change.csv

condition	metric	range	median	q05	q95	prob_positive	prob_negative
All taxonomic groups	Human association	Change in occupancy	0.01971112585029216	0.002897314192187146	0.03805577951998561	0.98325	0.01675
All taxonomic groups	Human association	Relative distribution change	0.2399109519127662	0.08845040515083546	0.38745314588128416	0.9975	0.0025
All taxonomic groups	Interaction between human association and habitat specialisation	Change in occupancy	-0.0025622788251099373	-0.008733729013840532	0.0036005094331067558	0.17049999999999998	0.8294999999999999
All taxonomic groups	Interaction between human association and habitat specialisation	Relative distribution change	0.13334434636936615	0.06361280380814804	0.1895383057790332	0.99825	0.00175
All taxonomic groups	Habitat specialisation	Change in occupancy	-5.957097192929805e-4	-0.015319941373016267	0.011398971896376668	0.4625	0.5375
All taxonomic groups	Habitat specialisation	Relative distribution change	-0.08567179615081007	-0.23825358273180955	0.04808402994024088	0.09875	0.90125
Non-marine molluscs	Human association	Change in occupancy	0.03724416311931022	0.01837029350837907	0.05593958777624278	1	0
Non-marine molluscs	Human association	Relative distribution change	0.43483429184164624	0.24477926921552226	0.6524840751408175	1	0
Non-marine molluscs	Interaction between human association and habitat specialisation	Change in occupancy	-0.0017996870480732623	-0.012157989542304643	0.009964711967342017	0.33999999999999997	0.66
Non-marine molluscs	Interaction between human association and habitat specialisation	Relative distribution change	0.14364011411621658	0.04995750040471085	0.25884507651608457	0.99425	0.00575
Non-marine molluscs	Habitat specialisation	Change in occupancy	0.029369100872394374	0.00622446678594258	0.05103867756337762	0.99575	0.00425
Non-marine molluscs	Habitat specialisation	Relative distribution change	0.023183065776709817	-0.17663648892613965	0.24526510802814516	0.5862499999999999	0.41375
Arachnids	Human association	Change in occupancy	0.0076873898807056935	-6.382292545991334e-4	0.015639610945575946	0.9642499999999999	0.035750000000000004
Arachnids	Human association	Relative distribution change	0.13004836307622136	0.037414855499631444	0.22932462046993224	0.99575	0.00425
Arachnids	Interaction between human association and habitat specialisation	Change in occupancy	-0.0015042428361943007	-0.006741806310655802	0.004701816486498438	0.302	0.698
Arachnids	Interaction between human association and habitat specialisation	Relative distribution change	0.13406566093957042	0.07027276951786025	0.19876802753913042	1	0
Arachnids	Habitat specialisation	Change in occupancy	0.003486804863096248	-0.0047588580321429805	0.012166097633605471	0.7975000000000001	0.2025
Arachnids	Habitat specialisation	Relative distribution change	0.10692211835724158	-0.0021268717576343843	0.21852925140573803	0.97075	0.029249999999999998
Dragonflies and damselflies	Human association	Change in occupancy	0.01180876790811686	-0.013193999173121829	0.03602951831191665	0.82725	0.17275000000000001
Dragonflies and damselflies	Human association	Relative distribution change	0.28879721064849095	0.015977305665481563	0.5781572056388959	0.9815	0.0185
Dragonflies and damselflies	Interaction between human association and habitat specialisation	Change in occupancy	-0.002921753348256455	-0.013786786771576872	0.006603975736327794	0.216	0.784
Dragonflies and damselflies	Interaction between human association and habitat specialisation	Relative distribution change	0.13582329056749143	0.020715743166188308	0.24022005940117158	0.98225	0.017750000000000002
Dragonflies and damselflies	Habitat specialisation	Change in occupancy	-0.012490136203196112	-0.035652234225461446	0.00506946535747318	0.089	0.911
Dragonflies and damselflies	Habitat specialisation	Relative distribution change	-0.17068681942458944	-0.44545406477000765	0.06489867277934444	0.081	0.919
Grasshoppers and allies	Human association	Change in occupancy	0.020999015992363118	-0.015750892510561502	0.057648560774277366	0.8835	0.1165
Grasshoppers and allies	Human association	Relative distribution change	0.2879623668763651	-0.06688425040606732	0.6748908036141643	0.94275	0.057249999999999995
Grasshoppers and allies	Interaction between human association and habitat specialisation	Change in occupancy	-0.0024215531282078756	-0.015323195277145096	0.012619840837127635	0.26875	0.73125
Grasshoppers and allies	Interaction between human association and habitat specialisation	Relative distribution change	0.13781670063156956	0.012697357389012929	0.28322508322036044	0.98	0.02
Grasshoppers and allies	Habitat specialisation	Change in occupancy	0.002251065164018624	-0.03155399416700917	0.03489363674058499	0.57175	0.42825
Grasshoppers and allies	Habitat specialisation	Relative distribution change	-0.0933455771086703	-0.5223832662990839	0.3236057431167666	0.3015	0.6984999999999999
Shieldbugs and allies	Human association	Change in occupancy	0.03969176864235721	0.0057912143435934135	0.0845915973292234	0.992	0.008
Shieldbugs and allies	Human association	Relative distribution change	0.2991319130493608	-0.048937056690757375	0.6752168200468347	0.9544999999999999	0.0455
Shieldbugs and allies	Interaction between human association and habitat specialisation	Change in occupancy	-0.0023125062222727932	-0.015734559069813702	0.015740770100061183	0.312	0.688
Shieldbugs and allies	Interaction between human association and habitat specialisation	Relative distribution change	0.1330958921394933	-0.04428926976080672	0.25591197589030923	0.95975	0.04025
Shieldbugs and allies	Habitat specialisation	Change in occupancy	-0.018608665636396994	-0.0671933295787033	0.009409234880719056	0.11325	0.88675
Shieldbugs and allies	Habitat specialisation	Relative distribution change	-0.24563180560500264	-0.7249967874359297	0.08280671591315526	0.071	0.929
Ground beetles	Human association	Change in occupancy	-0.0029985199010335215	-0.027416719836022816	0.019394876979849443	0.39625	0.60375
Ground beetles	Human association	Relative distribution change	0.054842496575709936	-0.20833094648593897	0.2906242998995383	0.6597500000000001	0.34025
Ground beetles	Interaction between human association and habitat specialisation	Change in occupancy	-0.003352994224042188	-0.019777173666651784	0.0052617943333344444	0.17475000000000002	0.82525
Ground beetles	Interaction between human association and habitat specialisation	Relative distribution change	0.11923440673330368	-0.06517505120511767	0.2097971297343398	0.9305000000000001	0.0695
Ground beetles	Habitat specialisation	Change in occupancy	0.005992531648953728	-0.015061837880776282	0.03459308605533834	0.7224999999999999	0.2775
Ground beetles	Habitat specialisation	Relative distribution change	0.094157307520156025	-0.19673191368458898	0.4281537131339805	0.73025	0.26975
Ladybirds	Human association	Change in occupancy	0.038472718526529746	0.002685135810642546	0.08374476772952857	0.98225	0.01775
Ladybirds	Human association	Relative distribution change	0.21152388960224705	-0.18856757635107463	0.5654129984278216	0.87125	0.12875
Ladybirds	Interaction between human association and habitat specialisation	Change in occupancy	-0.004097818581989188	-0.028181475013947563	0.006012485684984083	0.16825	0.83175
Ladybirds	Interaction between human association and habitat specialisation	Relative distribution change	0.13928085099870932	0.016997092031638475	0.3051483151848064	0.98125	0.01875
Ladybirds	Habitat specialisation	Change in occupancy	-0.008333952747365665	-0.038704471444580904	0.022743709178144195	0.266	0.734
Ladybirds	Habitat specialisation	Relative distribution change	-0.13669813614784476	-0.5478432413321204	0.18838957538018924	0.1885	0.8115
Ants	Human association	Change in occupancy	0.007494364582511223	-0.05336262418491464	0.056295547703153065	0.631	0.369
Ants	Human association	Relative distribution change	0.2534826723809953	-0.19095963766726848	0.7026276020362623	0.89025	0.10975
Ants	Interaction between human association and habitat specialisation	Change in occupancy	-0.0024963401244118694	-0.01841501420988947	0.014985579026986906	0.28525	0.71475
Ants	Interaction between human association and habitat specialisation	Relative distribution change	0.13394741831957196	-0.025132779889787515	0.2597751981213263	0.9642499999999999	0.03575
Ants	Habitat specialisation	Change in occupancy	-0.01280884133072076	-0.055000431777295744	0.015494179470980769	0.18475	0.81525
Ants	Habitat specialisation	Relative distribution change	-0.07479887755888093	-0.4665813678692029	0.3069642265979047	0.34275	0.65725
Bees	Human association	Change in occupancy	0.006502283784222415	-0.011934838923633981	0.023629277486230997	0.754	0.246
Bees	Human association	Relative distribution change	0.06983609357392125	-0.15389745638039737	0.26072588662200713	0.7384999999999999	0.2615
Bees	Interaction between human association and habitat specialisation	Change in occupancy	-0.0014464059032402335	-0.009245936963379548	0.01110652570783794	0.35475	0.64525
Bees	Interaction between human association and habitat specialisation	Relative distribution change	0.12025821694280497	-0.05325109797088649	0.19568045284702246	0.9315	0.0685
Bees	Habitat specialisation	Change in occupancy	0.007008952850810855	-0.009205576707691223	0.02314425370634602	0.82675	0.17325000000000002
Bees	Habitat specialisation	Relative distribution change	-0.021341161452808566	-0.23499004115212685	0.18011245434530776	0.42174999999999996	0.5782499999999999
Soldierflies and allies	Human association	Change in occupancy	0.020060251498599267	-0.03575823250420462	0.07317267508448155	0.818	0.182
Soldierflies and allies	Human association	Relative distribution change	0.288364979160579	-0.22058581897149576	0.7916153367120164	0.89025	0.10975
Soldierflies and allies	Interaction between human association and habitat specialisation	Change in occupancy	-0.002565399828118153	-0.016586378029677717	0.011801492775420724	0.27125	0.72875
Soldierflies and allies	Interaction between human association and habitat specialisation	Relative distribution change	0.13414736502165003	-0.059847559701362456	0.27194915653403756	0.95075	0.04925
Soldierflies and allies	Habitat specialisation	Change in occupancy	-0.0035852611597070915	-0.031190726798613917	0.019962300051514215	0.37975	0.62025
Soldierflies and allies	Habitat specialisation	Relative distribution change	-0.32540629371199614	-0.6255372845259904	-0.07214614202290202	0.0045000000000000005	0.9955
Hoverflies	Human association	Change in occupancy	0.03440902104228544	0.0219454952538845	0.04767829577810129	1	0
Hoverflies	Human association	Relative distribution change	0.4999622226128303	0.34571831599220415	0.6655922378629341	1	0
Hoverflies	Interaction between human association and habitat specialisation	Change in occupancy	-0.0013348139077913163	-0.008162010821104666	0.009504478025785622	0.361	0.639
Hoverflies	Interaction between human association and habitat specialisation	Relative distribution change	0.1487290438726912	0.06720346289817668	0.2791912025946944	0.99925	7.5e-4
Hoverflies	Habitat specialisation	Change in occupancy	0.0045002850335809546	-0.008628631728624759	0.01636683113636376	0.75975	0.24025
Hoverflies	Habitat specialisation	Relative distribution change	-0.10172859062920223	-0.2605043045213765	0.0500867358233273	0.099	0.901
Moths	Human association	Change in occupancy	0.016078062802037794	0.010300127751536391	0.02193082654009984	1	0
Moths	Human association	Relative distribution change	0.1949675151219267	0.12649758402102698	0.2671018754374031	1	0
Moths	Interaction between human association and habitat specialisation	Change in occupancy	-0.0033174942221310478	-0.007993999424580116	8.94728495447567e-4	0.0665	0.9335
Moths	Interaction between human association and habitat specialisation	Relative distribution change	0.13850460701301387	0.08659626476032194	0.19229047263485682	1	0
Moths	Habitat specialisation	Change in occupancy	-0.0011318789784298803	-0.0063623589983648945	0.003922230730797273	0.33575	0.66425
Moths	Habitat specialisation	Relative distribution change	-0.15020665777960296	-0.2137171740089277	-0.08657349316157172	0	1
Butterflies	Human association	Change in occupancy	0.02248692246325523	0.007128964594199427	0.03881078426321977	0.9975	0.0025
Butterflies	Human association	Relative distribution change	0.30309211973870026	0.11321650562662253	0.4797217492442224	0.99825	0.00175
Butterflies	Interaction between human association and habitat specialisation	Change in occupancy	-0.0033931111290062786	-0.012427552520265015	0.002977185204691186	0.12925	0.87075
Butterflies	Interaction between human association and habitat specialisation	Relative distribution change	0.13326718233131246	0.04118082580324994	0.21090005397921296	0.994	0.006
Butterflies	Habitat specialisation	Change in occupancy	-0.004187549961109541	-0.016609247974583678	0.007543482104308455	0.24425	0.75575
Butterflies	Habitat specialisation	Relative distribution change	-0.11356059082473591	-0.2670474325613428	0.04511666542629181	0.0755	0.9245000000000001
