## Supplementary Tables 5-52 for "Development of the invertebrate faunas of anthropogenic habitats": supp_table_41_without_ants_ssi_vs_human_asc.csv

metric	condition	median	q05	q95	prob_positive	prob_negative
Habitat specialisation	All taxonomic groups	0.12497111599541155	-0.05220168936524218	0.2570299712393478	0.92925	0.07075
Habitat specialisation	Non-marine molluscs	0.049188985797126286	-0.16604317900113802	0.24571037167891924	0.67875	0.32125000000000004
Habitat specialisation	Arachnids	0.3074689246011341	0.20334257011699602	0.41111096378732087	1	0
Habitat specialisation	Dragonflies and damselflies	0.3474014512225948	0.1320057038622627	0.6034688193999349	0.999	0.001
Habitat specialisation	Grasshoppers and allies	0.0428272893897851	-0.4674435021572285	0.3946986505186967	0.58075	0.41925
Habitat specialisation	Shieldbugs and allies	0.1861178987714464	-0.1271136943145492	0.5268801059006913	0.8865000000000001	0.11349999999999999
Habitat specialisation	Ground beetles	-0.18819197160232237	-0.6048079473912213	0.12839259397469455	0.1475	0.8525
Habitat specialisation	Ladybirds	0.1324264637469606	-0.20490556492875817	0.46554253936630297	0.8035	0.1965
Habitat specialisation	Wasps	0.03135456343837604	-0.24635193679599335	0.2769376056056776	0.593	0.40700000000000003
Habitat specialisation	Bees	0.07238203822558659	-0.14088804286205375	0.2629631221884515	0.7715000000000001	0.2285
Habitat specialisation	Soldierflies and allies	0.08398794494810036	-0.2188084745861415	0.3561456389172159	0.706	0.294
Habitat specialisation	Hoverflies	0.023130437870783727	-0.1416982442118757	0.1779893411960805	0.60925	0.39075000000000004
Habitat specialisation	Moths	0.2531545508933021	0.19296501055652024	0.31270332422570124	1	0
Habitat specialisation	Butterflies	0.2896398731455402	0.1380327330123537	0.44186776490249013	1	0
