## Supplementary Tables 5-52 for "Development of the invertebrate faunas of anthropogenic habitats": supp_table_42_without_ants_range_change.csv

condition	metric	range	median	q05	q95	prob_positive	prob_negative
All taxonomic groups	Human association	Change in occupancy	0.02005830312953565	0.005871387215650405	0.036942747549601106	0.996	0.004
All taxonomic groups	Human association	Relative distribution change	0.2348318581632729	0.08251235262048431	0.37031779811319954	0.99675	0.0032500000000000003
All taxonomic groups	Interaction between human association and habitat specialisation	Change in occupancy	-0.0019191011902174372	-0.008663553722698138	0.005391007958653073	0.24675	0.75325
All taxonomic groups	Interaction between human association and habitat specialisation	Relative distribution change	0.1347407287937414	0.06414684981681654	0.19328827583218006	0.99825	0.00175
All taxonomic groups	Habitat specialisation	Change in occupancy	0.0015142050296207215	-0.011380141356688314	0.013421757686431786	0.61	0.39
All taxonomic groups	Habitat specialisation	Relative distribution change	-0.07991838617085047	-0.21829567310055945	0.057537892094467934	0.10325	0.89675
Non-marine molluscs	Human association	Change in occupancy	0.035297896731321055	0.017932815683502558	0.05532517252132719	1	0
Non-marine molluscs	Human association	Relative distribution change	0.43009489932765865	0.23695615232895836	0.6412942799974858	1	0
Non-marine molluscs	Interaction between human association and habitat specialisation	Change in occupancy	-5.191611658499277e-4	-0.011249967095015892	0.012679105255645164	0.45375	0.54625
Non-marine molluscs	Interaction between human association and habitat specialisation	Relative distribution change	0.1442085579729412	0.055066401267582527	0.25266414261249487	0.9955	0.0045000000000000005
Non-marine molluscs	Habitat specialisation	Change in occupancy	0.027597334266288416	0.0045994522753411374	0.050065463524933	0.99375	0.00625
Non-marine molluscs	Habitat specialisation	Relative distribution change	0.02746623715486092	-0.16608324911769323	0.252579725762773	0.6034999999999999	0.39649999999999996
Arachnids	Human association	Change in occupancy	0.007846093317366437	-4.887425648242887e-4	0.016295322842348033	0.967	0.033
Arachnids	Human association	Relative distribution change	0.12799346529654665	0.030423324292545708	0.22656327561272535	0.9944999999999999	0.0055
Arachnids	Interaction between human association and habitat specialisation	Change in occupancy	-0.0010669940844355735	-0.00622697101026758	0.0052656314556563935	0.3505	0.6495
Arachnids	Interaction between human association and habitat specialisation	Relative distribution change	0.13617011828788658	0.07115372869254454	0.19575045871828523	1	0
Arachnids	Habitat specialisation	Change in occupancy	0.0032476273148877946	-0.0049372075228704794	0.011540309460118647	0.77975	0.22025
Arachnids	Habitat specialisation	Relative distribution change	0.1058970523293812	-0.003697001699227872	0.2203811332931626	0.97275	0.02725
Dragonflies and damselflies	Human association	Change in occupancy	0.011724996243884919	-0.012188406907029811	0.035482257776657894	0.839	0.161
Dragonflies and damselflies	Human association	Relative distribution change	0.2840719823363774	0.02117248422143963	0.5629726260236583	0.9824999999999999	0.017499999999999998
Dragonflies and damselflies	Interaction between human association and habitat specialisation	Change in occupancy	-0.0026893579528705527	-0.015532828826871684	0.007634584094632742	0.2505	0.7495
Dragonflies and damselflies	Interaction between human association and habitat specialisation	Relative distribution change	0.13656630388608415	0.021222683504263477	0.24020846180354788	0.984	0.016
Dragonflies and damselflies	Habitat specialisation	Change in occupancy	-0.011661863483891434	-0.033560079064421364	0.004544860613691919	0.0925	0.9075
Dragonflies and damselflies	Habitat specialisation	Relative distribution change	-0.16153845864899025	-0.4237859193712725	0.07768455808845084	0.0925	0.9075
Grasshoppers and allies	Human association	Change in occupancy	0.020891809728138273	-0.013182300362812621	0.05639194665486151	0.8995	0.1005
Grasshoppers and allies	Human association	Relative distribution change	0.2817034893423146	-0.0712942534254564	0.6667451829759977	0.9435	0.0565
Grasshoppers and allies	Interaction between human association and habitat specialisation	Change in occupancy	-0.001760343691894773	-0.017883484376623907	0.016168866025518255	0.34375	0.65625
Grasshoppers and allies	Interaction between human association and habitat specialisation	Relative distribution change	0.13966591342412854	0.007035367134835172	0.28279474408991256	0.9784999999999999	0.0215
Grasshoppers and allies	Habitat specialisation	Change in occupancy	0.0029194840501812125	-0.028185572112861563	0.032906440275766766	0.6025	0.39749999999999996
Grasshoppers and allies	Habitat specialisation	Relative distribution change	-0.08895113993117695	-0.5008528002390935	0.31403397790185456	0.29775	0.70225
Shieldbugs and allies	Human association	Change in occupancy	0.035111655058634936	0.003549776595450821	0.0753118310779706	0.986	0.014
Shieldbugs and allies	Human association	Relative distribution change	0.29031102353262506	-0.03885872467218168	0.6391856637811084	0.9575	0.0425
Shieldbugs and allies	Interaction between human association and habitat specialisation	Change in occupancy	-0.0017026929014849399	-0.016322003192417174	0.02179898155958142	0.3675	0.6325000000000001
Shieldbugs and allies	Interaction between human association and habitat specialisation	Relative distribution change	0.13597408521210005	-0.02511075023931069	0.254221930913202	0.9642499999999999	0.03575
Shieldbugs and allies	Habitat specialisation	Change in occupancy	-0.015726900459968052	-0.06051814752871336	0.010526638643216383	0.1495	0.8505
Shieldbugs and allies	Habitat specialisation	Relative distribution change	-0.2323128788308037	-0.7050914711232044	0.07215520845056726	0.07775	0.92225
Ground beetles	Human association	Change in occupancy	-5.608538341035932e-4	-0.02494828474716503	0.01995611333401018	0.4795	0.5205
Ground beetles	Human association	Relative distribution change	0.05228525003944575	-0.18941896172147638	0.2778525748836753	0.67275	0.32725000000000004
Ground beetles	Interaction between human association and habitat specialisation	Change in occupancy	-0.0035474949963580256	-0.023781754583004844	0.005792889868518866	0.183	0.817
Ground beetles	Interaction between human association and habitat specialisation	Relative distribution change	0.12121735474709013	-0.0626307467677264	0.20554586284134152	0.932	0.068
Ground beetles	Habitat specialisation	Change in occupancy	0.006259793172574055	-0.013446905106034811	0.03301017387146812	0.7495	0.2505
Ground beetles	Habitat specialisation	Relative distribution change	0.08657229766574837	-0.182872455002274	0.4234413509254075	0.72625	0.27375000000000005
Ladybirds	Human association	Change in occupancy	0.03327231107838663	-2.5348521840598266e-4	0.07495256421095998	0.9744999999999999	0.025500000000000002
Ladybirds	Human association	Relative distribution change	0.20682130806269433	-0.176226597645388	0.5355505213321397	0.87325	0.12675
Ladybirds	Interaction between human association and habitat specialisation	Change in occupancy	-0.00453297402449355	-0.03585457581899146	0.0060463939575959216	0.1585	0.8414999999999999
Ladybirds	Interaction between human association and habitat specialisation	Relative distribution change	0.14298032143951708	0.02643008144746997	0.30154348451164953	0.98875	0.01125
Ladybirds	Habitat specialisation	Change in occupancy	-0.007301559237473462	-0.03609866604575923	0.020905965308409328	0.2815	0.7184999999999999
Ladybirds	Habitat specialisation	Relative distribution change	-0.13806018721770716	-0.5267085751355527	0.1954957534589449	0.1975	0.8025
Wasps	Human association	Change in occupancy	0.020814411078119835	7.10598195374918e-4	0.0420266822670403	0.97775	0.02225
Wasps	Human association	Relative distribution change	0.19114991373142792	-0.034313851709645155	0.41937716563535526	0.9544999999999999	0.0455
Wasps	Interaction between human association and habitat specialisation	Change in occupancy	4.841739786646966e-4	-0.007626499247268735	0.026505638993991408	0.54425	0.45575
Wasps	Interaction between human association and habitat specialisation	Relative distribution change	0.1375210295475245	0.02592310506390215	0.2506772515564914	0.9864999999999999	0.0135
Wasps	Habitat specialisation	Change in occupancy	0.010700956665652166	-0.007252084429569098	0.03130918133671968	0.887	0.113
Wasps	Habitat specialisation	Relative distribution change	-0.02782304560656014	-0.2562314412210024	0.22222188033683182	0.4125	0.5875
Bees	Human association	Change in occupancy	0.008464028394412172	-0.01064663989173718	0.02458417889281592	0.81525	0.18475
Bees	Human association	Relative distribution change	0.06558004231340565	-0.14990175010931778	0.26501240707302304	0.73525	0.26475000000000004
Bees	Interaction between human association and habitat specialisation	Change in occupancy	-2.082622551886916e-4	-0.008308857585992258	0.014324038115778984	0.4805	0.5195000000000001
Bees	Interaction between human association and habitat specialisation	Relative distribution change	0.12141440872825113	-0.05713768896807274	0.19371868215515964	0.935	0.065
Bees	Habitat specialisation	Change in occupancy	0.007537250277770954	-0.007301292939077072	0.023603744365091633	0.8454999999999999	0.1545
Bees	Habitat specialisation	Relative distribution change	-0.01797232036706901	-0.21711586001364822	0.1781057495847558	0.42825	0.57175
Soldierflies and allies	Human association	Change in occupancy	0.020034158016070145	-0.023659385389028453	0.06397309693585379	0.85525	0.14475
Soldierflies and allies	Human association	Relative distribution change	0.2829654478230432	-0.2512133244032229	0.7491544517689196	0.887	0.113
Soldierflies and allies	Interaction between human association and habitat specialisation	Change in occupancy	-0.0019688924058557855	-0.02029510734677348	0.015497709152395527	0.33425	0.6657500000000001
Soldierflies and allies	Interaction between human association and habitat specialisation	Relative distribution change	0.13555881945364526	-0.042701723246452605	0.2852873684602729	0.9544999999999999	0.0455
Soldierflies and allies	Habitat specialisation	Change in occupancy	-0.0011851953824909551	-0.026919813953462067	0.022432826567815464	0.4605	0.5395000000000001
Soldierflies and allies	Habitat specialisation	Relative distribution change	-0.30759761431649	-0.6082866643621669	-0.059315576688755284	0.004	0.996
Hoverflies	Human association	Change in occupancy	0.03392140702580651	0.021684004012389232	0.047136655034499236	1	0
Hoverflies	Human association	Relative distribution change	0.49648307408008097	0.3349268007828384	0.656034039568651	1	0
Hoverflies	Interaction between human association and habitat specialisation	Change in occupancy	-3.985712809087466e-4	-0.007849107266080079	0.011060658391607485	0.45925	0.5407500000000001
Hoverflies	Interaction between human association and habitat specialisation	Relative distribution change	0.14939567335243922	0.07093998411754582	0.2734445785618191	0.999	0.001
Hoverflies	Habitat specialisation	Change in occupancy	0.004590930351016794	-0.008158341146884095	0.016041877604352217	0.77225	0.22775
Hoverflies	Habitat specialisation	Relative distribution change	-0.09842060394410362	-0.2588742375868853	0.06584464647779441	0.11225	0.88775
Moths	Human association	Change in occupancy	0.015878295317904474	0.010169672357538656	0.02164556543776004	1	0
Moths	Human association	Relative distribution change	0.19405848020729805	0.12392268929080717	0.26043088579561846	1	0
Moths	Interaction between human association and habitat specialisation	Change in occupancy	-0.003175896123465879	-0.008166498513765748	0.0010507086044762792	0.0745	0.9255
Moths	Interaction between human association and habitat specialisation	Relative distribution change	0.13888499008244773	0.08950379411902273	0.18976995138813163	1	0
Moths	Habitat specialisation	Change in occupancy	-9.455959344888704e-4	-0.006287273795903372	0.004056680609471424	0.3495	0.6505000000000001
Moths	Habitat specialisation	Relative distribution change	-0.14765257507790375	-0.20946346184635325	-0.08582612660733173	0	1
Butterflies	Human association	Change in occupancy	0.021075981033196647	0.0062563783593592515	0.03887758128541219	0.9964999999999999	0.0035
Butterflies	Human association	Relative distribution change	0.29461816134396157	0.11962155041530187	0.47367085755488086	0.99875	0.00125
Butterflies	Interaction between human association and habitat specialisation	Change in occupancy	-0.0033176343868103605	-0.013109843678789175	0.003188978555917162	0.146	0.854
Butterflies	Interaction between human association and habitat specialisation	Relative distribution change	0.1342355679771975	0.03857237355323608	0.21226807380584609	0.994	0.006
Butterflies	Habitat specialisation	Change in occupancy	-0.0036198544462504945	-0.016102775292465166	0.007346727920885745	0.27825	0.72175
Butterflies	Habitat specialisation	Relative distribution change	-0.10686323163030655	-0.2529045888420217	0.043593530727468556	0.079	0.921
