## Supplementary Tables 5-52 for "Development of the invertebrate faunas of anthropogenic habitats": supp_table_43_without_bees_ssi_vs_human_asc.csv

metric	condition	median	q05	q95	prob_positive	prob_negative
Habitat specialisation	All taxonomic groups	0.14288961149243054	-0.037199875510220706	0.2940318834043968	0.9425	0.0575
Habitat specialisation	Non-marine molluscs	0.05009066524223288	-0.16574033692750537	0.257529059981092	0.6835	0.3165
Habitat specialisation	Arachnids	0.3092394208040945	0.20773490220832672	0.4125803352293175	1	0
Habitat specialisation	Dragonflies and damselflies	0.3568352220192733	0.13253411693958903	0.6346812703656551	0.9995	5e-4
Habitat specialisation	Grasshoppers and allies	0.0469333349781118	-0.5019670794761222	0.4223375931226919	0.5892499999999999	0.41075
Habitat specialisation	Shieldbugs and allies	0.19575498888808357	-0.1551472004257877	0.5618399369972211	0.887	0.113
Habitat specialisation	Ground beetles	-0.19879267751794363	-0.5972395451776704	0.11168287760075869	0.124	0.876
Habitat specialisation	Ladybirds	0.14095670832702956	-0.2279838876255299	0.5016534284543043	0.7955	0.20450000000000002
Habitat specialisation	Wasps	0.036887651884907044	-0.24124887733565342	0.2874805519676719	0.603	0.397
Habitat specialisation	Ants	0.22264602118228374	-0.1625120278784169	0.6772921082771218	0.8815	0.11850000000000001
Habitat specialisation	Soldierflies and allies	0.0816805202764327	-0.2294960015412014	0.36539900377071166	0.71275	0.28725
Habitat specialisation	Hoverflies	0.02097756066824094	-0.14604586276496517	0.18808375751549194	0.59375	0.40625
Habitat specialisation	Moths	0.25378092908267136	0.1931681482737004	0.31246143066197735	1	0
Habitat specialisation	Butterflies	0.2946542130763913	0.13622115911017704	0.44777748659554545	0.9995	5e-4
