## Supplementary Tables 5-52 for "Development of the invertebrate faunas of anthropogenic habitats": supp_table_44_without_bees_range_change.csv

condition	metric	range	median	q05	q95	prob_positive	prob_negative
All taxonomic groups	Human association	Change in occupancy	0.02107676445835095	0.005849976072182233	0.036939248380798484	0.9904999999999999	0.0095
All taxonomic groups	Human association	Relative distribution change	0.2626883424434464	0.10599560032614244	0.4064674260812729	0.99825	0.00175
All taxonomic groups	Interaction between human association and habitat specialisation	Change in occupancy	-0.002400856136789417	-0.009818851875966499	0.005765891580377041	0.21275	0.78725
All taxonomic groups	Interaction between human association and habitat specialisation	Relative distribution change	0.14305789882076167	0.07986193241350129	0.20163643814796073	0.999	0.001
All taxonomic groups	Habitat specialisation	Change in occupancy	-4.4630331709538554e-4	-0.016095060015522123	0.013390954329222354	0.46975	0.53025
All taxonomic groups	Habitat specialisation	Relative distribution change	-0.08443354147348975	-0.2363040685462564	0.055508986197472326	0.10525000000000001	0.89475
Non-marine molluscs	Human association	Change in occupancy	0.037278419088089224	0.019401034675853468	0.05632253305856678	1	0
Non-marine molluscs	Human association	Relative distribution change	0.4401102133027668	0.25333314851257677	0.6483876131269342	1	0
Non-marine molluscs	Interaction between human association and habitat specialisation	Change in occupancy	-0.0013874704084627435	-0.013202779070724924	0.011834494698769278	0.38975000000000004	0.61025
Non-marine molluscs	Interaction between human association and habitat specialisation	Relative distribution change	0.147215441523437	0.053683948668523246	0.25635934808476335	0.99625	0.00375
Non-marine molluscs	Habitat specialisation	Change in occupancy	0.03075978432734075	0.008164150635018862	0.05187977073590829	0.99875	0.00125
Non-marine molluscs	Habitat specialisation	Relative distribution change	0.03555633956195575	-0.16885423329856766	0.25912706405749064	0.62275	0.37725
Arachnids	Human association	Change in occupancy	0.008067862870875825	-4.767739041965583e-4	0.016174506900883345	0.9684999999999999	0.0315
Arachnids	Human association	Relative distribution change	0.1367372771194505	0.03409990322249924	0.2356993324790917	0.9944999999999999	0.0055
Arachnids	Interaction between human association and habitat specialisation	Change in occupancy	-0.00123800648938529	-0.006631560683112756	0.0057407864906760305	0.346	0.654
Arachnids	Interaction between human association and habitat specialisation	Relative distribution change	0.14165653294686886	0.07833087864597768	0.2039905866098766	1	0
Arachnids	Habitat specialisation	Change in occupancy	0.003514315378141099	-0.004943405292772719	0.0118893908259637	0.785	0.215
Arachnids	Habitat specialisation	Relative distribution change	0.10938621557993765	0.0011124137926939808	0.2212288650581835	0.97425	0.025750000000000002
Dragonflies and damselflies	Human association	Change in occupancy	0.012854777020172937	-0.011403264049815466	0.03732205324084622	0.85525	0.14475
Dragonflies and damselflies	Human association	Relative distribution change	0.308155313719771	0.04939076956700072	0.5654709982267172	0.99	0.01
Dragonflies and damselflies	Interaction between human association and habitat specialisation	Change in occupancy	-0.002974146700640823	-0.015120124555945576	0.008688390397951022	0.248	0.752
Dragonflies and damselflies	Interaction between human association and habitat specialisation	Relative distribution change	0.14364051413828785	0.03718659243589855	0.24221935853680143	0.9924999999999999	0.0075
Dragonflies and damselflies	Habitat specialisation	Change in occupancy	-0.01357900855831542	-0.03582107307755588	0.005131163445613918	0.08025	0.9197500000000001
Dragonflies and damselflies	Habitat specialisation	Relative distribution change	-0.16891582254751458	-0.43506007459048984	0.06425725215494227	0.08025	0.9197500000000001
Grasshoppers and allies	Human association	Change in occupancy	0.022704170021813783	-0.013367493737021214	0.057439634982135356	0.9055	0.0945
Grasshoppers and allies	Human association	Relative distribution change	0.2936809842852004	-0.050090881121128056	0.6885860697900872	0.95675	0.04325
Grasshoppers and allies	Interaction between human association and habitat specialisation	Change in occupancy	-0.002156696863954664	-0.02017866419393439	0.018067447613583767	0.3315	0.6685000000000001
Grasshoppers and allies	Interaction between human association and habitat specialisation	Relative distribution change	0.1449927353772245	0.03491243189149849	0.2689686269047643	0.988	0.012
Grasshoppers and allies	Habitat specialisation	Change in occupancy	0.0027162277064095904	-0.031037451194198446	0.037021735202475065	0.5715	0.4285
Grasshoppers and allies	Habitat specialisation	Relative distribution change	-0.08887140206880377	-0.5445031230142036	0.3388302554341763	0.3045	0.6955
Shieldbugs and allies	Human association	Change in occupancy	0.03702408195960355	0.005477975888459054	0.081551045762835	0.98825	0.01175
Shieldbugs and allies	Human association	Relative distribution change	0.30913175186586683	-0.022690918875080922	0.6721619364059007	0.9662499999999999	0.03375
Shieldbugs and allies	Interaction between human association and habitat specialisation	Change in occupancy	-0.0017731799739126733	-0.01649414722858713	0.02465678242587764	0.3785	0.6214999999999999
Shieldbugs and allies	Interaction between human association and habitat specialisation	Relative distribution change	0.14011324380359105	0.007504100864265853	0.2474020852612313	0.97925	0.02075
Shieldbugs and allies	Habitat specialisation	Change in occupancy	-0.02140716178646682	-0.06969836458635612	0.00861511087426093	0.0985	0.9015
Shieldbugs and allies	Habitat specialisation	Relative distribution change	-0.24909980347407748	-0.7314349907495303	0.08853854336000452	0.07825	0.9217500000000001
Ground beetles	Human association	Change in occupancy	-8.850320458841643e-4	-0.025769219667818664	0.019894702059322575	0.4745	0.5255000000000001
Ground beetles	Human association	Relative distribution change	0.07204468776753625	-0.19381014431057297	0.29574217619060106	0.7124999999999999	0.2875
Ground beetles	Interaction between human association and habitat specialisation	Change in occupancy	-0.004187208662954363	-0.0255638522412676	0.005853088189346507	0.16575	0.8342499999999999
Ground beetles	Interaction between human association and habitat specialisation	Relative distribution change	0.13159433336722423	-0.03307504274994959	0.21530450298079123	0.9595	0.0405
Ground beetles	Habitat specialisation	Change in occupancy	0.007975696545170404	-0.013414460447030256	0.03666114347381399	0.75925	0.24075000000000002
Ground beetles	Habitat specialisation	Relative distribution change	0.1019200757682817	-0.1910099568121451	0.4478061820885499	0.75225	0.24775
Ladybirds	Human association	Change in occupancy	0.03390268375424409	0.0016995587072953504	0.080864102646518915	0.98025	0.01975
Ladybirds	Human association	Relative distribution change	0.23035318159337545	-0.14269295882914512	0.5761595964884023	0.8975	0.1025
Ladybirds	Interaction between human association and habitat specialisation	Change in occupancy	-0.005146722006318121	-0.03734188819474474	0.0060259617688189285	0.14775	0.85225
Ladybirds	Interaction between human association and habitat specialisation	Relative distribution change	0.14764908426885695	0.05088894006069797	0.28200177304396545	0.993	0.006999999999999999
Ladybirds	Habitat specialisation	Change in occupancy	-0.00950353756368566	-0.03987947378003258	0.02325990789547209	0.25375000000000003	0.74625
Ladybirds	Habitat specialisation	Relative distribution change	-0.14769643917860978	-0.5590657999139301	0.1927322868524633	0.1815	0.8185
Wasps	Human association	Change in occupancy	0.02267653230739759	0.0013869896510894848	0.04285382295424925	0.98025	0.01975
Wasps	Human association	Relative distribution change	0.21027394281070738	-0.015504348453519372	0.4231966681299598	0.965	0.034999999999999996
Wasps	Interaction between human association and habitat specialisation	Change in occupancy	2.8078466046072226e-4	-0.008500178452122848	0.02784162931115315	0.52	0.48
Wasps	Interaction between human association and habitat specialisation	Relative distribution change	0.14718967156052692	0.05399726270338649	0.26211879052527964	0.99625	0.00375
Wasps	Habitat specialisation	Change in occupancy	0.011375458005714784	-0.00961819390861912	0.03267459755834854	0.877	0.123
Wasps	Habitat specialisation	Relative distribution change	-0.016833779257828457	-0.25640994317216764	0.2526457920495258	0.44725	0.55275
Ants	Human association	Change in occupancy	0.009992451671168797	-0.04534921267204557	0.05390867477678787	0.68825	0.31174999999999997
Ants	Human association	Relative distribution change	0.2778592402618194	-0.13570885444538744	0.702350465354421	0.9137500000000001	0.08625
Ants	Interaction between human association and habitat specialisation	Change in occupancy	-0.002551696369743826	-0.021721604913810963	0.02226976122226147	0.31475	0.68525
Ants	Interaction between human association and habitat specialisation	Relative distribution change	0.14230278496533913	0.02423627318735892	0.26211421038088945	0.984	0.016
Ants	Habitat specialisation	Change in occupancy	-0.01417594756869317	-0.05720804210089417	0.01701166337932021	0.181	0.819
Ants	Habitat specialisation	Relative distribution change	-0.0686667728004667	-0.47872143507223086	0.3611749409516245	0.3545	0.6455
Soldierflies and allies	Human association	Change in occupancy	0.02126349043735095	-0.023597521064335877	0.06881708116376795	0.8554999999999999	0.1445
Soldierflies and allies	Human association	Relative distribution change	0.309186594522212	-0.182660342287443	0.7862203028117576	0.90825	0.09175
Soldierflies and allies	Interaction between human association and habitat specialisation	Change in occupancy	-0.0024007964266152624	-0.019974286649749293	0.018899605407521967	0.316	0.684
Soldierflies and allies	Interaction between human association and habitat specialisation	Relative distribution change	0.1426959327865645	0.010981507245999611	0.26872887285812064	0.9804999999999999	0.0195
Soldierflies and allies	Habitat specialisation	Change in occupancy	-0.0039208411053199875	-0.030509655664249718	0.021167539844035268	0.38225	0.61775
Soldierflies and allies	Habitat specialisation	Relative distribution change	-0.33036748426774565	-0.6310783586264014	-0.07374200885676357	0.00475	0.99525
Hoverflies	Human association	Change in occupancy	0.034753771480826506	0.02294438038235408	0.047838131264254645	1	0
Hoverflies	Human association	Relative distribution change	0.504042647059303	0.3443437950926306	0.6681165979151656	1	0
Hoverflies	Interaction between human association and habitat specialisation	Change in occupancy	-6.72773349676135e-4	-0.008202435768181342	0.01116250673297257	0.43775	0.5622499999999999
Hoverflies	Interaction between human association and habitat specialisation	Relative distribution change	0.15175300395133526	0.07180094840739731	0.27025139273435783	0.9984999999999999	0.0015
Hoverflies	Habitat specialisation	Change in occupancy	0.004336109618122199	-0.00813331489552188	0.016351257211506445	0.7675000000000001	0.23249999999999998
Hoverflies	Habitat specialisation	Relative distribution change	-0.10086688003260937	-0.2517260999873554	0.05884644374371846	0.11175	0.88825
Moths	Human association	Change in occupancy	0.016226260199016587	0.010591506075593745	0.021711719676875643	1	0
Moths	Human association	Relative distribution change	0.19700256191951046	0.12760683409010687	0.26649443850336607	1	0
Moths	Interaction between human association and habitat specialisation	Change in occupancy	-0.003474586743058097	-0.008550277600153023	9.069043625541469e-4	0.0635	0.9365
Moths	Interaction between human association and habitat specialisation	Relative distribution change	0.144211911643222	0.0934523396289588	0.19511914786643247	1	0
Moths	Habitat specialisation	Change in occupancy	-0.0011656399787770412	-0.006274579031161949	0.004006234372260813	0.33425	0.6657500000000001
Moths	Habitat specialisation	Relative distribution change	-0.15036541553669805	-0.21204487434580543	-0.0880286262064262	0	1
Butterflies	Human association	Change in occupancy	0.021991827163701867	0.006866961589896023	0.037740298027993016	0.99675	0.0032500000000000003
Butterflies	Human association	Relative distribution change	0.31294986498167393	0.13607526398170236	0.4903350210909648	0.99925	7.5e-4
Butterflies	Interaction between human association and habitat specialisation	Change in occupancy	-0.0037523783148462	-0.014170007056903815	0.0028645360863281907	0.12625	0.87375
Butterflies	Interaction between human association and habitat specialisation	Relative distribution change	0.14045889531171576	0.05294885374157879	0.21292750835395835	0.996	0.004
Butterflies	Habitat specialisation	Change in occupancy	-0.004243950951342136	-0.016863668872946144	0.007559647580986057	0.225	0.775
Butterflies	Habitat specialisation	Relative distribution change	-0.11153664666189318	-0.2723334802315139	0.04131191445323268	0.07675	0.92325
