## Supplementary Tables 5-52 for "Development of the invertebrate faunas of anthropogenic habitats": supp_table_45_without_soldierflies_and_allies_ssi_vs_human_asc.csv

metric	condition	median	q05	q95	prob_positive	prob_negative
Habitat specialisation	All taxonomic groups	0.13974716632846731	-0.04925675045055853	0.2868242444932949	0.9395	0.0605
Habitat specialisation	Non-marine molluscs	0.05397773382972993	-0.1655245119256242	0.2620939537043878	0.6805	0.3195
Habitat specialisation	Arachnids	0.3063609839084506	0.20366346774551464	0.40681881723122215	1	0
Habitat specialisation	Dragonflies and damselflies	0.3527443654888106	0.1289294898177799	0.6106820549417729	0.99875	0.00125
Habitat specialisation	Grasshoppers and allies	0.04618549850718687	-0.5096028763346135	0.4097240234432541	0.58725	0.41275
Habitat specialisation	Shieldbugs and allies	0.1945163647797498	-0.14613311824739306	0.5400274110021921	0.889	0.111
Habitat specialisation	Ground beetles	-0.19095247678608201	-0.5949331909138871	0.13658971521211136	0.13574999999999998	0.86425
Habitat specialisation	Ladybirds	0.14185494419225866	-0.2215990358431374	0.49200284282340007	0.802	0.198
Habitat specialisation	Wasps	0.04022540672066936	-0.23144822193934717	0.2860479477582395	0.62325	0.37675000000000003
Habitat specialisation	Ants	0.22058794452822889	-0.14233777193413855	0.6610104172327826	0.89825	0.10175000000000001
Habitat specialisation	Bees	0.07228367612091219	-0.13363969280072358	0.2598539927259068	0.754	0.246
Habitat specialisation	Hoverflies	0.022756354434065693	-0.14347701614300165	0.18509838356571917	0.60125	0.39875
Habitat specialisation	Moths	0.2524212156152864	0.19386078898657433	0.31047645568564625	1	0
Habitat specialisation	Butterflies	0.2903630093267746	0.14290075765962995	0.4444021605365009	0.99975	2.5e-4
