## Supplementary Tables 5-52 for "Development of the invertebrate faunas of anthropogenic habitats": supp_table_46_without_soldierflies_and_allies_range_change.csv

condition	metric	range	median	q05	q95	prob_positive	prob_negative
All taxonomic groups	Human association	Change in occupancy	0.019457155111019187	0.005194041122649926	0.03554246461979497	0.99175	0.00825
All taxonomic groups	Human association	Relative distribution change	0.22814159699367692	0.08805745176700637	0.36122519120050756	0.99825	0.00175
All taxonomic groups	Interaction between human association and habitat specialisation	Change in occupancy	-0.0018284598718729334	-0.007597787469143686	0.005218539966740918	0.25625	0.74375
All taxonomic groups	Interaction between human association and habitat specialisation	Relative distribution change	0.13362038911747282	0.07232404017905057	0.1896212474444781	1	0
All taxonomic groups	Habitat specialisation	Change in occupancy	9.049174225171403e-4	-0.01382952271853165	0.0136754456389609	0.56675	0.43325
All taxonomic groups	Habitat specialisation	Relative distribution change	-0.04528947520465962	-0.1703307839520145	0.07414076320202553	0.213	0.787
Non-marine molluscs	Human association	Change in occupancy	0.03572870295426635	0.017651394917583052	0.054789001851708596	0.99975	2.5e-4
Non-marine molluscs	Human association	Relative distribution change	0.4293738729632821	0.23686103251018212	0.6449952419556317	1	0
Non-marine molluscs	Interaction between human association and habitat specialisation	Change in occupancy	-9.11938985360194e-4	-0.011703733386511202	0.011998294938335301	0.419	0.581
Non-marine molluscs	Interaction between human association and habitat specialisation	Relative distribution change	0.1439280210600435	0.053093180400095086	0.2543637201518367	0.99425	0.00575
Non-marine molluscs	Habitat specialisation	Change in occupancy	0.028903190492063795	0.007406259329362866	0.05020183156796367	0.9975	0.0025
Non-marine molluscs	Habitat specialisation	Relative distribution change	0.018456702588639837	-0.1603830670604915	0.22978877988739227	0.5785	0.4215
Arachnids	Human association	Change in occupancy	0.007875654257479334	-4.8302097357600217e-4	0.0160280454208809	0.966	0.034
Arachnids	Human association	Relative distribution change	0.12914182684856496	0.02683718272424077	0.2284396584292183	0.99425	0.00575
Arachnids	Interaction between human association and habitat specialisation	Change in occupancy	-9.63824224006903e-4	-0.006228793681157984	0.005326311996980884	0.3655	0.6345000000000001
Arachnids	Interaction between human association and habitat specialisation	Relative distribution change	0.1338923053501655	0.07200611834480727	0.1972391408231878	1	0
Arachnids	Habitat specialisation	Change in occupancy	0.003326104138858639	-0.0048057178218739866	0.011645767168831218	0.78725	0.21275
Arachnids	Habitat specialisation	Relative distribution change	0.09754941097466756	-0.010134464540584096	0.2102055685476391	0.95975	0.04025
Dragonflies and damselflies	Human association	Change in occupancy	0.011986018813919282	-0.011559067841088119	0.03576954236506987	0.84675	0.15325
Dragonflies and damselflies	Human association	Relative distribution change	0.26848979950886875	0.002818840797918355	0.5434337967289746	0.9764999999999999	0.0235
Dragonflies and damselflies	Interaction between human association and habitat specialisation	Change in occupancy	-0.0024967038088491997	-0.014720598319695294	0.008000884863560242	0.25225	0.74775
Dragonflies and damselflies	Interaction between human association and habitat specialisation	Relative distribution change	0.13536943998587259	0.031646646541370393	0.2366723957861588	0.989	0.011
Dragonflies and damselflies	Habitat specialisation	Change in occupancy	-0.012358595938766441	-0.03387391774400489	0.00507795474805687	0.09375	0.90625
Dragonflies and damselflies	Habitat specialisation	Relative distribution change	-0.12283990579776116	-0.3764113600864607	0.08804816443594266	0.12125	0.87875
Grasshoppers and allies	Human association	Change in occupancy	0.020778751372401896	-0.013323595544139078	0.05651041749081769	0.89925	0.10075
Grasshoppers and allies	Human association	Relative distribution change	0.27352097518202767	-0.07208945733668583	0.6545271396942193	0.93875	0.06125
Grasshoppers and allies	Interaction between human association and habitat specialisation	Change in occupancy	-0.001790812045158155	-0.016109536052173627	0.01647304845863113	0.33275	0.66725
Grasshoppers and allies	Interaction between human association and habitat specialisation	Relative distribution change	0.1379015253344057	0.02894661976223556	0.27074294846478414	0.98475	0.01525
Grasshoppers and allies	Habitat specialisation	Change in occupancy	0.002810551574014248	-0.030563918594144587	0.035926736398584215	0.59075	0.40925
Grasshoppers and allies	Habitat specialisation	Relative distribution change	-0.05742625499388058	-0.39294252341020786	0.25026934062137335	0.33625000000000005	0.6637500000000001
Shieldbugs and allies	Human association	Change in occupancy	0.035426274033940816	0.003952604356439819	0.07843720540927777	0.988	0.012
Shieldbugs and allies	Human association	Relative distribution change	0.28571131727117643	-0.06011922783297831	0.6384049910856877	0.9545	0.0455
Shieldbugs and allies	Interaction between human association and habitat specialisation	Change in occupancy	-0.0017861861294708983	-0.01639114599640025	0.02112764205092729	0.3645	0.6355
Shieldbugs and allies	Interaction between human association and habitat specialisation	Relative distribution change	0.13394557928103581	-0.002309440704001114	0.25314113561536966	0.97275	0.02725
Shieldbugs and allies	Habitat specialisation	Change in occupancy	-0.017584303256365515	-0.06672998394386524	0.010263546558863768	0.1295	0.8705
Shieldbugs and allies	Habitat specialisation	Relative distribution change	-0.1553473132284027	-0.5632040262102714	0.11195975707646803	0.1285	0.8714999999999999
Ground beetles	Human association	Change in occupancy	-9.438125236398509e-4	-0.024745046256529145	0.019849433627329324	0.47050000000000003	0.5295000000000001
Ground beetles	Human association	Relative distribution change	0.052490876423854756	-0.19355363953805116	0.2744900506961519	0.678	0.322
Ground beetles	Interaction between human association and habitat specialisation	Change in occupancy	-0.003224816569700381	-0.020658239747799657	0.006667074084723985	0.20325	0.7967500000000001
Ground beetles	Interaction between human association and habitat specialisation	Relative distribution change	0.12120703027046559	-0.05398509810103146	0.20570996460429813	0.944	0.056
Ground beetles	Habitat specialisation	Change in occupancy	0.0068445010248805475	-0.014264200959870089	0.03532728246338426	0.747	0.253
Ground beetles	Habitat specialisation	Relative distribution change	0.07197786906771841	-0.16720998793868946	0.38234550702650727	0.71575	0.28425
Ladybirds	Human association	Change in occupancy	0.033436744899166856	0.0018565299476743854	0.07626441020707342	0.98025	0.01975
Ladybirds	Human association	Relative distribution change	0.20226335574379264	-0.157985861906784	0.5472621203065857	0.86875	0.13125
Ladybirds	Interaction between human association and habitat specialisation	Change in occupancy	-0.003981542874370528	-0.031211113674692034	0.0064211879438972	0.17825	0.82175
Ladybirds	Interaction between human association and habitat specialisation	Relative distribution change	0.13955600683622887	0.03939507538752723	0.28829100649033007	0.9904999999999999	0.0095
Ladybirds	Habitat specialisation	Change in occupancy	-0.00726749401179754	-0.039043321418933186	0.024344291400202528	0.276	0.724
Ladybirds	Habitat specialisation	Relative distribution change	-0.08663742481878631	-0.45410285887606805	0.18212249739621628	0.253	0.747
Wasps	Human association	Change in occupancy	0.020470413623248685	-2.464021939412405e-5	0.04172049073884008	0.97425	0.025750000000000002
Wasps	Human association	Relative distribution change	0.19229859462195123	-0.02438921031589604	0.41904649120343357	0.9632499999999999	0.03675
Wasps	Interaction between human association and habitat specialisation	Change in occupancy	3.439579367732918e-4	-0.007628408096179146	0.022579602382527687	0.52925	0.47075
Wasps	Interaction between human association and habitat specialisation	Relative distribution change	0.13622117810431975	0.03614927081585376	0.2534700067346695	0.99125	0.00875
Wasps	Habitat specialisation	Change in occupancy	0.010878188647370595	-0.008487519544192022	0.03070457227467462	0.87675	0.12325
Wasps	Habitat specialisation	Relative distribution change	-0.021523225453126255	-0.23462470790092668	0.20943083832203593	0.41525	0.58475
Ants	Human association	Change in occupancy	0.010213530158719912	-0.039984157874210564	0.053726906378068325	0.6885	0.3115
Ants	Human association	Relative distribution change	0.23632247745155113	-0.1633200588972558	0.655298122551774	0.896	0.104
Ants	Interaction between human association and habitat specialisation	Change in occupancy	-0.0021035526821800406	-0.01866656677041345	0.017245854486662028	0.32225	0.6777500000000001
Ants	Interaction between human association and habitat specialisation	Relative distribution change	0.13318206090781837	-0.016382146965883936	0.25423749492109493	0.96925	0.03075
Ants	Habitat specialisation	Change in occupancy	-0.012385487835479906	-0.05422312134123569	0.017031486899018976	0.19575	0.80425
Ants	Habitat specialisation	Relative distribution change	-0.04333782808976379	-0.3722004635127982	0.297599854501012	0.37275	0.62725
Bees	Human association	Change in occupancy	0.007916299330874647	-0.010408806003606396	0.024485584481947008	0.8027500000000001	0.19725
Bees	Human association	Relative distribution change	0.07039780333327962	-0.1341691022880757	0.25994249580341744	0.75325	0.24675000000000002
Bees	Interaction between human association and habitat specialisation	Change in occupancy	-3.956807788867056e-4	-0.008035898357874632	0.013932016680233415	0.4635	0.5365
Bees	Interaction between human association and habitat specialisation	Relative distribution change	0.12074059849578266	-0.03752646722309562	0.1965145104661164	0.9515	0.0485
Bees	Habitat specialisation	Change in occupancy	0.0072767060553272315	-0.00860066618530983	0.023354733064275945	0.83375	0.16625
Bees	Habitat specialisation	Relative distribution change	-0.011145058158053169	-0.20179181830636145	0.17435081333341937	0.457	0.543
Hoverflies	Human association	Change in occupancy	0.03403978829276895	0.02208488934511833	0.04694951648405201	1	0
Hoverflies	Human association	Relative distribution change	0.49638842407395717	0.346858895516992	0.6554925696804239	1	0
Hoverflies	Interaction between human association and habitat specialisation	Change in occupancy	-6.410554787121836e-4	-0.00792694568162522	0.010995834394234644	0.4365	0.5635
Hoverflies	Interaction between human association and habitat specialisation	Relative distribution change	0.14635856487370455	0.07051988074528992	0.27401343499803216	0.9995	5e-4
Hoverflies	Habitat specialisation	Change in occupancy	0.004506471941137371	-0.008203291161185844	0.01648487754817354	0.759	0.241
Hoverflies	Habitat specialisation	Relative distribution change	-0.08968859236254215	-0.23747262590930907	0.059608380326848655	0.1205	0.8795
Moths	Human association	Change in occupancy	0.015976623766639622	0.010122564771599498	0.02169174589763746	1	0
Moths	Human association	Relative distribution change	0.19049884969508352	0.12393064325659721	0.2572749533248561	1	0
Moths	Interaction between human association and habitat specialisation	Change in occupancy	-0.0030768331096477147	-0.008311685259080962	0.0012177192456066532	0.08425	0.9157500000000001
Moths	Interaction between human association and habitat specialisation	Relative distribution change	0.13709719615742091	0.0878384900296571	0.1891986768898101	1	0
Moths	Habitat specialisation	Change in occupancy	-0.001228605810105505	-0.006310386656422912	0.00394796974976891	0.312	0.688
Moths	Habitat specialisation	Relative distribution change	-0.14154314936822182	-0.20409040928852656	-0.07938455896722824	0	1
Butterflies	Human association	Change in occupancy	0.021707485675929165	0.006516138851143952	0.03804448620708533	0.99725	0.00275
Butterflies	Human association	Relative distribution change	0.2925852574763724	0.11206611746193994	0.4692353843202576	0.99875	0.00125
Butterflies	Interaction between human association and habitat specialisation	Change in occupancy	-0.003247433696915077	-0.01271541207478789	0.0035976292198540696	0.1505	0.8494999999999999
Butterflies	Interaction between human association and habitat specialisation	Relative distribution change	0.1326982531528481	0.03970048426972213	0.2076038770600007	0.99375	0.00625
Butterflies	Habitat specialisation	Change in occupancy	-0.0038570542484034328	-0.016431923327043997	0.007785319656216898	0.27025	0.72975
Butterflies	Habitat specialisation	Relative distribution change	-0.09315476659371535	-0.2452929640445239	0.045429057303587345	0.0965	0.9035
