## Supplementary Tables 5-52 for "Development of the invertebrate faunas of anthropogenic habitats": supp_table_47_without_hoverflies_ssi_vs_human_asc.csv

metric	condition	median	q05	q95	prob_positive	prob_negative
Habitat specialisation	All taxonomic groups	0.1566805760996523	-0.03831436083318782	0.29956070228549675	0.95025	0.04975
Habitat specialisation	Non-marine molluscs	0.06413363628194096	-0.15497496908811334	0.2554582278059871	0.72625	0.27375000000000005
Habitat specialisation	Arachnids	0.3118122895111698	0.2103378638364688	0.4192904147368285	1	0
Habitat specialisation	Dragonflies and damselflies	0.3593424765883669	0.15217748402984294	0.6142248777719742	0.9995	5e-4
Habitat specialisation	Grasshoppers and allies	0.07272890122306061	-0.4847792310510681	0.41928073314021874	0.63275	0.36724999999999997
Habitat specialisation	Shieldbugs and allies	0.20715419842571625	-0.12397484594604533	0.5588408186676531	0.9065000000000001	0.0935
Habitat specialisation	Ground beetles	-0.17263748417430252	-0.5881852604171003	0.17989050453189945	0.18975	0.81025
Habitat specialisation	Ladybirds	0.15425550810479516	-0.20231691449328087	0.5069827918820404	0.8285	0.17149999999999999
Habitat specialisation	Wasps	0.05420942287393943	-0.2242830206868965	0.2900707446748141	0.66325	0.33675
Habitat specialisation	Ants	0.24581254433309427	-0.1164213464146954	0.6652918341427433	0.921	0.079
Habitat specialisation	Bees	0.08496504967680767	-0.12428765751907297	0.2710088471106135	0.788	0.212
Habitat specialisation	Soldierflies and allies	0.09641174120128315	-0.2055283755605568	0.35851560885788064	0.74125	0.25875
Habitat specialisation	Moths	0.2562303004754429	0.19602181364936577	0.3156575089707372	1	0
Habitat specialisation	Butterflies	0.29945804475784626	0.14768727996911005	0.45280579310675334	1	0
