## Supplementary Tables 5-52 for "Development of the invertebrate faunas of anthropogenic habitats": supp_table_48_without_hoverflies_range_change.csv

condition	metric	range	median	q05	q95	prob_positive	prob_negative
All taxonomic groups	Human association	Change in occupancy	0.016735982959600444	0.0021108304300478152	0.032745058951892635	0.9815	0.0185
All taxonomic groups	Human association	Relative distribution change	0.1940980308549656	0.07349036718628543	0.31500339637608255	0.99775	0.0022500000000000003
All taxonomic groups	Interaction between human association and habitat specialisation	Change in occupancy	-0.002298437180817143	-0.01039562733976187	0.008385624626936232	0.23925	0.76075
All taxonomic groups	Interaction between human association and habitat specialisation	Relative distribution change	0.1279568566765746	0.0503892243742453	0.18845144225179422	0.99675	0.0032500000000000003
All taxonomic groups	Habitat specialisation	Change in occupancy	5.335988717973946e-4	-0.014701882117024482	0.014229716167934064	0.53225	0.46775
All taxonomic groups	Habitat specialisation	Relative distribution change	-0.07376057524252266	-0.22402699009914331	0.06934338775400903	0.14425	0.85575
Non-marine molluscs	Human association	Change in occupancy	0.03261667657282308	0.01308914499027722	0.053721099045071295	0.99975	2.5e-4
Non-marine molluscs	Human association	Relative distribution change	0.34858037529644204	0.16039975662825384	0.5775061402797793	1	0
Non-marine molluscs	Interaction between human association and habitat specialisation	Change in occupancy	-0.001130843532155707	-0.01365331985222606	0.013587145409203617	0.4125	0.5874999999999999
Non-marine molluscs	Interaction between human association and habitat specialisation	Relative distribution change	0.1375231531966552	0.04256510899957451	0.2668960676120933	0.99175	0.00825
Non-marine molluscs	Habitat specialisation	Change in occupancy	0.030931897900271593	0.009746091428290965	0.05277061605806106	0.99975	2.5e-4
Non-marine molluscs	Habitat specialisation	Relative distribution change	0.043462337957956114	-0.15938814949479807	0.2641345688011635	0.65075	0.34925
Arachnids	Human association	Change in occupancy	0.008086073062832188	-6.444207883193635e-4	0.016125291868428093	0.9642499999999999	0.03575
Arachnids	Human association	Relative distribution change	0.1368046819103839	0.03763149788359686	0.22805167209510965	0.99625	0.00375
Arachnids	Interaction between human association and habitat specialisation	Change in occupancy	-8.758167646287905e-4	-0.0063133782725820166	0.005873799913420387	0.3915	0.6085
Arachnids	Interaction between human association and habitat specialisation	Relative distribution change	0.13248192238977954	0.0695032302396174	0.19884053066778	1	0
Arachnids	Habitat specialisation	Change in occupancy	0.0032166970677512687	-0.005210614663768287	0.011681585749070451	0.7755000000000001	0.2245
Arachnids	Habitat specialisation	Relative distribution change	0.10873969258295801	2.558115713557392e-4	0.22228509733379131	0.97525	0.02475
Dragonflies and damselflies	Human association	Change in occupancy	0.011497966823101467	-0.01194919237801737	0.0324920282507543	0.85025	0.14975
Dragonflies and damselflies	Human association	Relative distribution change	0.23170945226231865	0.03222197928234107	0.4780355181910925	0.98875	0.01125
Dragonflies and damselflies	Interaction between human association and habitat specialisation	Change in occupancy	-0.002936813584778235	-0.016929470849455425	0.00946005362823368	0.25	0.75
Dragonflies and damselflies	Interaction between human association and habitat specialisation	Relative distribution change	0.1289099896250513	0.004198637221334244	0.22885218196255191	0.97675	0.02325
Dragonflies and damselflies	Habitat specialisation	Change in occupancy	-0.012867750454448745	-0.03500211210332668	0.0045832381567592765	0.08199999999999999	0.918
Dragonflies and damselflies	Habitat specialisation	Relative distribution change	-0.14981415708058315	-0.42424654273274737	0.08537960079874116	0.10450000000000001	0.8955
Grasshoppers and allies	Human association	Change in occupancy	0.017514405335536613	-0.01562732133653848	0.05456356104772847	0.89325	0.10675
Grasshoppers and allies	Human association	Relative distribution change	0.2144367278121211	-0.04127349378972375	0.5475115028462985	0.9572499999999999	0.042749999999999996
Grasshoppers and allies	Interaction between human association and habitat specialisation	Change in occupancy	-0.002126163833439636	-0.023816486894864534	0.022222939064165066	0.35125	0.64875
Grasshoppers and allies	Interaction between human association and habitat specialisation	Relative distribution change	0.13143100020404486	-0.021886426344568704	0.2918258426472636	0.96275	0.03725
Grasshoppers and allies	Habitat specialisation	Change in occupancy	0.003399890284084493	-0.030369368036835372	0.038887669405951494	0.59775	0.40225
Grasshoppers and allies	Habitat specialisation	Relative distribution change	-0.08489328384165078	-0.5290664037402975	0.32768105081487076	0.30874999999999997	0.6912499999999999
Shieldbugs and allies	Human association	Change in occupancy	0.031071263657426136	0.0026976892416447117	0.07566081982292118	0.983	0.017
Shieldbugs and allies	Human association	Relative distribution change	0.22606179659481834	-0.032506331761769015	0.5454073618246409	0.9595	0.0405
Shieldbugs and allies	Interaction between human association and habitat specialisation	Change in occupancy	-0.0016076757368775742	-0.016653029269779705	0.03154390499367049	0.3945	0.6054999999999999
Shieldbugs and allies	Interaction between human association and habitat specialisation	Relative distribution change	0.1277433333617445	-0.0453007043791387	0.2507728732054349	0.95075	0.04925
Shieldbugs and allies	Habitat specialisation	Change in occupancy	-0.017509307139194526	-0.06463751850770467	0.010811474101062616	0.131	0.869
Shieldbugs and allies	Habitat specialisation	Relative distribution change	-0.233218553572061	-0.7311993700051246	0.11021644821526838	0.0925	0.9075
Ground beetles	Human association	Change in occupancy	0.0010216150339173655	-0.024804649603102975	0.020779641771289194	0.529	0.471
Ground beetles	Human association	Relative distribution change	0.09658487526555462	-0.15255786532456778	0.2693051644070098	0.7827500000000001	0.21725
Ground beetles	Interaction between human association and habitat specialisation	Change in occupancy	-0.004252122160865809	-0.027710060387357342	0.006336785720417134	0.16925	0.83075
Ground beetles	Interaction between human association and habitat specialisation	Relative distribution change	0.11698036210577886	-0.07985296105823685	0.20666533770860193	0.9175	0.08249999999999999
Ground beetles	Habitat specialisation	Change in occupancy	0.006517069725978345	-0.015726870402126916	0.03475075597886576	0.721	0.279
Ground beetles	Habitat specialisation	Relative distribution change	0.09723102003865135	-0.18702628761175702	0.42670355279906624	0.74175	0.25825
Ladybirds	Human association	Change in occupancy	0.029193847117021894	2.881321709306389e-4	0.07544152259475015	0.975	0.025
Ladybirds	Human association	Relative distribution change	0.1841084376010465	-0.13391134605661567	0.48539920678242043	0.9065000000000001	0.0935
Ladybirds	Interaction between human association and habitat specialisation	Change in occupancy	-0.005952934376532372	-0.044950211996028624	0.006796325450901293	0.1285	0.8714999999999999
Ladybirds	Interaction between human association and habitat specialisation	Relative distribution change	0.13709784499187874	0.014735331507351516	0.31046009467681374	0.983	0.017
Ladybirds	Habitat specialisation	Change in occupancy	-0.00716726021335118	-0.03753617714533329	0.022692653823175042	0.29025	0.70975
Ladybirds	Habitat specialisation	Relative distribution change	-0.13943617611087084	-0.5434574375410057	0.19701663218801133	0.20275	0.79725
Wasps	Human association	Change in occupancy	0.0180246676225363	-7.665810314954437e-4	0.0391823151145602	0.96975	0.03025
Wasps	Human association	Relative distribution change	0.18720045213663516	-7.628008145536223e-4	0.38348365248953553	0.9744999999999999	0.025500000000000002
Wasps	Interaction between human association and habitat specialisation	Change in occupancy	0.0010422599395146586	-0.008491360739015042	0.03360618605079952	0.56075	0.43925000000000003
Wasps	Interaction between human association and habitat specialisation	Relative distribution change	0.13427201038728298	0.02163333744339936	0.2665167920178155	0.984	0.016
Wasps	Habitat specialisation	Change in occupancy	0.012192184237504487	-0.008801102805752145	0.032896329402211016	0.88675	0.11325
Wasps	Habitat specialisation	Relative distribution change	-0.029029451811404327	-0.2560057442574855	0.23916011324954828	0.4095	0.5905
Ants	Human association	Change in occupancy	0.010076252964714462	-0.03951311558079507	0.04851648319937796	0.70575	0.29425
Ants	Human association	Relative distribution change	0.19618542861362084	-0.11946101663945272	0.5294791464058696	0.917	0.08299999999999999
Ants	Interaction between human association and habitat specialisation	Change in occupancy	-0.002248367404693888	-0.022485277931165025	0.0288737629499613	0.354	0.646
Ants	Interaction between human association and habitat specialisation	Relative distribution change	0.12868532480465167	-0.040892450596565925	0.2516591194274106	0.9522499999999999	0.04775
Ants	Habitat specialisation	Change in occupancy	-0.01331800516686195	-0.0535042478001684	0.017200676289038853	0.189	0.811
Ants	Habitat specialisation	Relative distribution change	-0.06230200978381406	-0.4587866389216082	0.3573469874114445	0.3655	0.6345000000000001
Bees	Human association	Change in occupancy	0.007957547924862031	-0.010565034118746488	0.02282327229292564	0.7995	0.2005
Bees	Human association	Relative distribution change	0.10654281645422674	-0.10899878527375853	0.2589003404293992	0.84725	0.15275
Bees	Interaction between human association and habitat specialisation	Change in occupancy	-1.0251313977093887e-4	-0.00898835973176307	0.016897610821084257	0.49424999999999997	0.50575
Bees	Interaction between human association and habitat specialisation	Relative distribution change	0.11862323937601524	-0.06467351189685429	0.19542381104582754	0.9339999999999999	0.066
Bees	Habitat specialisation	Change in occupancy	0.007990276786319622	-0.008377997389609313	0.02346329980521919	0.84475	0.15525
Bees	Habitat specialisation	Relative distribution change	-0.02184091153296606	-0.23327970303395998	0.18987803540961265	0.41875	0.5812499999999999
Soldierflies and allies	Human association	Change in occupancy	0.015832774210854505	-0.027112230777356236	0.06169068013283403	0.8394999999999999	0.1605
Soldierflies and allies	Human association	Relative distribution change	0.2084608776280261	-0.14919387699093847	0.5905866873267571	0.9097500000000001	0.09025
Soldierflies and allies	Interaction between human association and habitat specialisation	Change in occupancy	-0.002385346611415369	-0.025185772183135113	0.02262588388678666	0.32975	0.67025
Soldierflies and allies	Interaction between human association and habitat specialisation	Relative distribution change	0.12733078195315814	-0.06838459716888	0.27113918962511263	0.944	0.056
Soldierflies and allies	Habitat specialisation	Change in occupancy	-0.003240132859644274	-0.031322003486566705	0.022335099514359552	0.4015	0.5985
Soldierflies and allies	Habitat specialisation	Relative distribution change	-0.3069380876019505	-0.6219705105328278	-0.06363193073440027	0.005	0.995
Moths	Human association	Change in occupancy	0.01562849525796959	0.010167951882873304	0.021123128254299815	1	0
Moths	Human association	Relative distribution change	0.19278044175930698	0.12865410085273216	0.2602905675575975	1	0
Moths	Interaction between human association and habitat specialisation	Change in occupancy	-0.0034499383701388888	-0.008598831876473789	9.601573812859632e-4	0.063	0.937
Moths	Interaction between human association and habitat specialisation	Relative distribution change	0.1362003470643715	0.08524742765687539	0.18834430530660756	1	0
Moths	Habitat specialisation	Change in occupancy	-0.001066115947245382	-0.006402113346825223	0.0038342060563278406	0.33599999999999997	0.664
Moths	Habitat specialisation	Relative distribution change	-0.14517209424224306	-0.2080204254375712	-0.08332182041708963	0	1
Butterflies	Human association	Change in occupancy	0.019504542893320168	0.005381121299504354	0.03702313981479304	0.995	0.005
Butterflies	Human association	Relative distribution change	0.24943103560487687	0.10069839037728016	0.43027689604721575	0.99825	0.00175
Butterflies	Interaction between human association and habitat specialisation	Change in occupancy	-0.004011708186133385	-0.01420705014890055	0.0030751134888243286	0.1225	0.8775
Butterflies	Interaction between human association and habitat specialisation	Relative distribution change	0.1252454237962299	0.022835134547820827	0.2004845164735195	0.99	0.01
Butterflies	Habitat specialisation	Change in occupancy	-0.0037329339288688776	-0.01641107104106695	0.008159312426653822	0.2745	0.7255
Butterflies	Habitat specialisation	Relative distribution change	-0.0981784414219692	-0.26147996380948135	0.0565660925166189	0.11225	0.88775
