## Supplementary Tables 5-52 for "Development of the invertebrate faunas of anthropogenic habitats": supp_table_49_without_moths_ssi_vs_human_asc.csv

metric	condition	median	q05	q95	prob_positive	prob_negative
Habitat specialisation	All taxonomic groups	0.1054864158458252	-0.0504445428321303	0.23990361630211976	0.9147500000000001	0.08524999999999999
Habitat specialisation	Non-marine molluscs	0.01253045721334008	-0.20064104811294384	0.21773755605345513	0.549	0.451
Habitat specialisation	Arachnids	0.2751231117800287	0.16589702040577844	0.3954178085816609	1	0
Habitat specialisation	Dragonflies and damselflies	0.2678578896754551	0.07777039414008666	0.5219574268986124	0.99575	0.00425
Habitat specialisation	Grasshoppers and allies	0.057853930635546995	-0.3437033912213227	0.35979555148928366	0.652	0.348
Habitat specialisation	Shieldbugs and allies	0.1358956902952318	-0.14271980951257116	0.45918236655021727	0.85525	0.14475
Habitat specialisation	Ground beetles	-0.119245427366865	-0.5164332702162715	0.15066692369465373	0.2235	0.7765
Habitat specialisation	Ladybirds	0.09660283025064978	-0.1833436319539291	0.37127796214735675	0.7685	0.2315
Habitat specialisation	Wasps	0.004169766246610224	-0.2501552012068869	0.23099752905351598	0.513	0.487
Habitat specialisation	Ants	0.17272871895206993	-0.1353925620860606	0.5091149779128173	0.8835	0.11649999999999999
Habitat specialisation	Bees	0.059721118965947256	-0.12921886526357687	0.23351985405093836	0.75225	0.24775
Habitat specialisation	Soldierflies and allies	0.08485221023816053	-0.21902886192951465	0.3505949060872339	0.73575	0.26425
Habitat specialisation	Hoverflies	0.050471722345506204	-0.13623917953082093	0.19438853923507907	0.71475	0.28525
Habitat specialisation	Butterflies	0.28276356585477386	0.13192630613545378	0.43666524248635236	0.99975	2.5e-4
