## Supplementary Tables 5-52 for "Development of the invertebrate faunas of anthropogenic habitats": supp_table_50_without_moths_range_change.csv

condition	metric	range	median	q05	q95	prob_positive	prob_negative
All taxonomic groups	Human association	Change in occupancy	0.022483252347635357	0.003369009328611518	0.04284258022972539	0.987	0.013
All taxonomic groups	Human association	Relative distribution change	0.24312559195355088	0.05483352088664416	0.40482206053716885	0.99225	0.00775
All taxonomic groups	Interaction between human association and habitat specialisation	Change in occupancy	-4.350333325267608e-4	-0.01140868566281488	0.009793720188564203	0.4615	0.5385
All taxonomic groups	Interaction between human association and habitat specialisation	Relative distribution change	0.1418492564470965	0.010067204445280184	0.23883151771631422	0.9815	0.0185
All taxonomic groups	Habitat specialisation	Change in occupancy	0.0017255188651178204	-0.014833481213686916	0.014797231802978646	0.599	0.401
All taxonomic groups	Habitat specialisation	Relative distribution change	-0.1041690250965511	-0.27071285540468776	0.04035269511924967	0.0695	0.9305
Non-marine molluscs	Human association	Change in occupancy	0.039042266297303015	0.01738117718841794	0.061903283484251795	1	0
Non-marine molluscs	Human association	Relative distribution change	0.4544742474836806	0.25301603359119634	0.6831121301009133	1	0
Non-marine molluscs	Interaction between human association and habitat specialisation	Change in occupancy	0.0015303546235198838	-0.013429127532128	0.018816537639871806	0.5954999999999999	0.40449999999999997
Non-marine molluscs	Interaction between human association and habitat specialisation	Relative distribution change	0.1746116247883382	0.040264586769004164	0.3386339413140129	0.99125	0.00875
Non-marine molluscs	Habitat specialisation	Change in occupancy	0.028072611121553084	0.003910876816268751	0.05538151916893787	0.99275	0.00725
Non-marine molluscs	Habitat specialisation	Relative distribution change	-0.01867707276386546	-0.21815577816527532	0.21087967919593373	0.42875	0.57125
Arachnids	Human association	Change in occupancy	0.008914716485580513	-0.0018738942360410542	0.019156080043879857	0.94875	0.05125
Arachnids	Human association	Relative distribution change	0.12471193057808132	0.007713860202582492	0.2407084997700276	0.98175	0.01825
Arachnids	Interaction between human association and habitat specialisation	Change in occupancy	1.1400814097840421e-4	-0.007572322035366915	0.00788533662230865	0.5105	0.4895
Arachnids	Interaction between human association and habitat specialisation	Relative distribution change	0.15707761574473394	0.07710849008782641	0.24542226852090013	0.99975	2.5e-4
Arachnids	Habitat specialisation	Change in occupancy	0.0037558564385985075	-0.0064747585239813945	0.0138927761101177	0.7755000000000001	0.2245
Arachnids	Habitat specialisation	Relative distribution change	0.07238015487777374	-0.04994563344207213	0.19794395514240484	0.877	0.123
Dragonflies and damselflies	Human association	Change in occupancy	0.014219160278524007	-0.015559226344126254	0.04212689163240704	0.83475	0.16525
Dragonflies and damselflies	Human association	Relative distribution change	0.260440481498958	-0.05428808809302962	0.5897951295638795	0.9462499999999999	0.05375
Dragonflies and damselflies	Interaction between human association and habitat specialisation	Change in occupancy	-0.0018234272741912228	-0.020138380541887577	0.012834847292875212	0.38125	0.61875
Dragonflies and damselflies	Interaction between human association and habitat specialisation	Relative distribution change	0.1424102368450268	-0.0583107811779073	0.2991037010688711	0.934	0.066
Dragonflies and damselflies	Habitat specialisation	Change in occupancy	-0.010539421844614217	-0.037504254581129735	0.009693525156332112	0.175	0.825
Dragonflies and damselflies	Habitat specialisation	Relative distribution change	-0.20010780700022546	-0.5117266855111209	0.03247765400490755	0.04975	0.9502499999999999
Grasshoppers and allies	Human association	Change in occupancy	0.023054183237913282	-0.022248640556913127	0.06675869015152623	0.87225	0.12775
Grasshoppers and allies	Human association	Relative distribution change	0.29640080743999486	-0.10425470383725469	0.7143661504160173	0.928	0.072
Grasshoppers and allies	Interaction between human association and habitat specialisation	Change in occupancy	-5.164670511738276e-5	-0.023111937398812815	0.02393268958087517	0.49724999999999997	0.50275
Grasshoppers and allies	Interaction between human association and habitat specialisation	Relative distribution change	0.15217544753354972	-0.06330811610032956	0.39980366538190604	0.943	0.057
Grasshoppers and allies	Habitat specialisation	Change in occupancy	0.003261511080455173	-0.03355281660130323	0.03945687226762471	0.60275	0.39725
Grasshoppers and allies	Habitat specialisation	Relative distribution change	-0.11694827295886034	-0.5876646083638909	0.2919747449155395	0.2405	0.7595000000000001
Shieldbugs and allies	Human association	Change in occupancy	0.04020948880345592	0.0039588699991289205	0.09084103642138677	0.98625	0.01375
Shieldbugs and allies	Human association	Relative distribution change	0.34605144806461047	-0.04997435039957617	0.7900797806539748	0.9575	0.0425
Shieldbugs and allies	Interaction between human association and habitat specialisation	Change in occupancy	-4.255762898731491e-5	-0.02150670002743272	0.028182906741607082	0.5005	0.4995
Shieldbugs and allies	Interaction between human association and habitat specialisation	Relative distribution change	0.13946737885816657	-0.1754452289284419	0.33500603529493145	0.87975	0.12025
Shieldbugs and allies	Habitat specialisation	Change in occupancy	-0.015374962016394784	-0.07043188931656783	0.01390846743959162	0.19575	0.80425
Shieldbugs and allies	Habitat specialisation	Relative distribution change	-0.24419219108998685	-0.7550521306449457	0.08552605411381009	0.07525	0.92475
Ground beetles	Human association	Change in occupancy	-2.0885989513579387e-4	-0.029334127633238914	0.02628278673708338	0.49475	0.50525
Ground beetles	Human association	Relative distribution change	0.07674067791791384	-0.19069210290279962	0.3256023989530289	0.7182499999999999	0.28175
Ground beetles	Interaction between human association and habitat specialisation	Change in occupancy	-0.0026356628136031015	-0.029378250200711577	0.010529643613441376	0.33599999999999997	0.664
Ground beetles	Interaction between human association and habitat specialisation	Relative distribution change	0.11724119398270175	-0.17543695735714648	0.266534982441905	0.83725	0.16275
Ground beetles	Habitat specialisation	Change in occupancy	0.00842350756440781	-0.01455899580960825	0.04043183394130233	0.77025	0.22975
Ground beetles	Habitat specialisation	Relative distribution change	0.0776093043545013	-0.19898274127772725	0.4433169718549355	0.68275	0.31725000000000003
Ladybirds	Human association	Change in occupancy	0.03865769553683904	7.553033669827109e-4	0.0903936169048087	0.9764999999999999	0.0235
Ladybirds	Human association	Relative distribution change	0.24174607283561886	-0.1981078692077449	0.6491719567840618	0.87	0.13
Ladybirds	Interaction between human association and habitat specialisation	Change in occupancy	-0.003589531875889584	-0.04339716916130867	0.011429824804063947	0.30525	0.69475
Ladybirds	Interaction between human association and habitat specialisation	Relative distribution change	0.1603806022893934	-0.03827167896892862	0.47358349121270693	0.95675	0.04325
Ladybirds	Habitat specialisation	Change in occupancy	-0.0030483741029799817	-0.03821043237531663	0.03144616023790953	0.416	0.584
Ladybirds	Habitat specialisation	Relative distribution change	-0.1616465578354498	-0.6205537125341934	0.1947529756042909	0.17575	0.8242499999999999
Wasps	Human association	Change in occupancy	0.022685657734875703	-0.0026574251414395915	0.048169425012132214	0.95975	0.04025
Wasps	Human association	Relative distribution change	0.18864414948347297	-0.0663367920649517	0.42388440729896193	0.928	0.07200000000000001
Wasps	Interaction between human association and habitat specialisation	Change in occupancy	0.002980270495133501	-0.00905772549690846	0.0360905098206954	0.6845	0.3155
Wasps	Interaction between human association and habitat specialisation	Relative distribution change	0.15540187559240598	-0.024263663929333074	0.369189506238214	0.95975	0.04025
Wasps	Habitat specialisation	Change in occupancy	0.009456620109919963	-0.013961928510958711	0.03332806327794965	0.82275	0.17725000000000002
Wasps	Habitat specialisation	Relative distribution change	-0.06579796373401474	-0.316652221169623	0.1953340477608057	0.2935	0.7064999999999999
Ants	Human association	Change in occupancy	0.012182516155518179	-0.05456398228698683	0.0674726723544319	0.6855	0.3145
Ants	Human association	Relative distribution change	0.2581731141917909	-0.27442865093262037	0.7962892537861247	0.8465	0.1535
Ants	Interaction between human association and habitat specialisation	Change in occupancy	-7.674974988021561e-4	-0.02731091636913789	0.026486891071178506	0.45425000000000004	0.5457500000000001
Ants	Interaction between human association and habitat specialisation	Relative distribution change	0.14601928178322582	-0.1484622841438295	0.36802360634842024	0.902	0.098
Ants	Habitat specialisation	Change in occupancy	-0.009215468252568157	-0.05588173226745322	0.021039847732144044	0.27649999999999997	0.7235
Ants	Habitat specialisation	Relative distribution change	-0.09367528066352919	-0.5613327047639917	0.3549952214500692	0.307	0.693
Bees	Human association	Change in occupancy	0.009322832338941286	-0.012617789564325667	0.028963291544874203	0.7955000000000001	0.2045
Bees	Human association	Relative distribution change	0.02952490701614675	-0.22184876262459674	0.24554630723396723	0.60075	0.39925
Bees	Interaction between human association and habitat specialisation	Change in occupancy	0.0015395194372414263	-0.011362372543213137	0.019893285298669152	0.609	0.391
Bees	Interaction between human association and habitat specialisation	Relative distribution change	0.10855093884624381	-0.18484675927731545	0.22943058584322057	0.80775	0.19225
Bees	Habitat specialisation	Change in occupancy	0.007091678729287366	-0.009461146543006454	0.0248110543105065	0.805	0.195
Bees	Habitat specialisation	Relative distribution change	-0.0704500356128402	-0.295152437947288	0.14378201068567784	0.25375000000000003	0.74625
Soldierflies and allies	Human association	Change in occupancy	0.022539536315140225	-0.03167669927377901	0.07810354366415977	0.82775	0.17225000000000001
Soldierflies and allies	Human association	Relative distribution change	0.2697933671974968	-0.36560415013272457	0.868668272278237	0.83125	0.16875
Soldierflies and allies	Interaction between human association and habitat specialisation	Change in occupancy	-3.900088658004838e-4	-0.02651121845441981	0.02456852892604967	0.47675	0.52325
Soldierflies and allies	Interaction between human association and habitat specialisation	Relative distribution change	0.13115313155102956	-0.27970133714234247	0.34482624327759537	0.8385	0.16149999999999998
Soldierflies and allies	Habitat specialisation	Change in occupancy	-9.449055284082979e-4	-0.03195129931831358	0.024957964095763167	0.47075	0.52925
Soldierflies and allies	Habitat specialisation	Relative distribution change	-0.3521074442691811	-0.6966678301230134	-0.06641772575286047	0.00675	0.99325
Hoverflies	Human association	Change in occupancy	0.03858061007749098	0.023810738137618255	0.05361583717173047	1	0
Hoverflies	Human association	Relative distribution change	0.5476858538721889	0.3708175321312586	0.7298355973468045	1	0
Hoverflies	Interaction between human association and habitat specialisation	Change in occupancy	0.00124153358296136	-0.009192902333624102	0.015060028925563785	0.595	0.405
Hoverflies	Interaction between human association and habitat specialisation	Relative distribution change	0.1839116287218096	0.06199997304509956	0.35728352786228207	0.997	0.003
Hoverflies	Habitat specialisation	Change in occupancy	0.004114866998723439	-0.01121994914197155	0.01794166757907873	0.7135	0.2865
Hoverflies	Habitat specialisation	Relative distribution change	-0.13366682652164444	-0.3063228870287046	0.031865833711032514	0.0565	0.9435
Butterflies	Human association	Change in occupancy	0.025003156425551655	0.006360230273387987	0.04500541906276212	0.995	0.005
Butterflies	Human association	Relative distribution change	0.29784223439010565	0.08225649815219294	0.5185826978243344	0.9964999999999999	0.0035
Butterflies	Interaction between human association and habitat specialisation	Change in occupancy	-0.002556334052463328	-0.017565337528547283	0.006775014857709984	0.30625	0.69375
Butterflies	Interaction between human association and habitat specialisation	Relative distribution change	0.14251874890136226	0.004593258759327708	0.256218477637271	0.97625	0.02375
Butterflies	Habitat specialisation	Change in occupancy	-0.002344987644315077	-0.01744940855627404	0.011043605638657323	0.3755	0.6245
Butterflies	Habitat specialisation	Relative distribution change	-0.14619080470073603	-0.32166064011282364	0.021798316633951605	0.044	0.956
