## Supplementary Tables 5-52 for "Development of the invertebrate faunas of anthropogenic habitats": supp_table_51_without_butterflies_ssi_vs_human_asc.csv

metric	condition	median	q05	q95	prob_positive	prob_negative
Habitat specialisation	All taxonomic groups	0.12149987314578141	-0.05110237501884105	0.2697438797800852	0.9275	0.0725
Habitat specialisation	Non-marine molluscs	0.0496490406123682	-0.15672550425273415	0.2510887009428567	0.68075	0.31925000000000003
Habitat specialisation	Arachnids	0.30996562191445537	0.20312473710242956	0.4091164450619246	1	0
Habitat specialisation	Dragonflies and damselflies	0.37100636616172084	0.13734345173411416	0.6221185308742695	0.99975	2.5e-4
Habitat specialisation	Grasshoppers and allies	0.03055849282809287	-0.5287333817407871	0.4234033109446262	0.5549999999999999	0.445
Habitat specialisation	Shieldbugs and allies	0.1984644655720159	-0.13628081399359793	0.5619567194433377	0.88375	0.11625
Habitat specialisation	Ground beetles	-0.21118198593133353	-0.6182933217257852	0.11432774951499693	0.11725000000000001	0.88275
Habitat specialisation	Ladybirds	0.14086035315224824	-0.2153011825385801	0.4962427636409914	0.80225	0.19775
Habitat specialisation	Wasps	0.03011267911807654	-0.2357336195842945	0.2801285963364986	0.588	0.412
Habitat specialisation	Ants	0.22909743562417545	-0.1570286506425849	0.6887259258316362	0.8885000000000001	0.1115
Habitat specialisation	Bees	0.07068945130877612	-0.13827832124698367	0.2667779341483104	0.75325	0.24675
Habitat specialisation	Soldierflies and allies	0.06518458528092526	-0.22811197267213323	0.3369685216283821	0.67325	0.32675
Habitat specialisation	Hoverflies	0.02131143376896945	-0.1476485166327321	0.1801579487855729	0.60375	0.39625
Habitat specialisation	Moths	0.25343075538939175	0.19585907406339254	0.31396108972607156	1	0
