## Supplementary Tables 5-52 for "Development of the invertebrate faunas of anthropogenic habitats": supp_table_52_without_butterflies_range_change.csv

condition	metric	range	median	q05	q95	prob_positive	prob_negative
All taxonomic groups	Human association	Change in occupancy	0.018813001704977052	0.00216202063559475	0.036369246944022104	0.9804999999999999	0.0195
All taxonomic groups	Human association	Relative distribution change	0.22305817563944424	0.06849659908584368	0.3723435302714136	0.99275	0.0072499999999999995
All taxonomic groups	Interaction between human association and habitat specialisation	Change in occupancy	-0.0011675019463049468	-0.008698923557121293	0.007757937911332681	0.34625	0.65375
All taxonomic groups	Interaction between human association and habitat specialisation	Relative distribution change	0.1300335646100364	0.05600783849151216	0.19013229869408035	0.99675	0.0032500000000000003
All taxonomic groups	Habitat specialisation	Change in occupancy	0.0010380261755901185	-0.014674496507294542	0.013538755296015514	0.57075	0.42925
All taxonomic groups	Habitat specialisation	Relative distribution change	-0.07039800492302385	-0.22787125832311939	0.07178171600902516	0.1515	0.8485
Non-marine molluscs	Human association	Change in occupancy	0.03601626581365664	0.018057646637931107	0.053843469257174606	1	0
Non-marine molluscs	Human association	Relative distribution change	0.4274615886488856	0.2395241043169492	0.6288843107001593	1	0
Non-marine molluscs	Interaction between human association and habitat specialisation	Change in occupancy	-5.709075421422577e-4	-0.01270416955296844	0.011947459556578222	0.45125	0.5487500000000001
Non-marine molluscs	Interaction between human association and habitat specialisation	Relative distribution change	0.14148543791104484	0.04918501722941502	0.25619329227660714	0.99475	0.00525
Non-marine molluscs	Habitat specialisation	Change in occupancy	0.028573209884341998	0.006180125816035657	0.051371001139191616	0.996	0.004
Non-marine molluscs	Habitat specialisation	Relative distribution change	0.037727453325194456	-0.15291829943092056	0.2527852330238251	0.64025	0.35975
Arachnids	Human association	Change in occupancy	0.007380246351173612	-7.274098026138403e-4	0.01557169891898528	0.9622499999999999	0.037750000000000006
Arachnids	Human association	Relative distribution change	0.1256146788150616	0.026882864610686497	0.22085541419967242	0.992	0.008
Arachnids	Interaction between human association and habitat specialisation	Change in occupancy	-5.455365671593717e-4	-0.005709010375918949	0.005720016231451565	0.43074999999999997	0.56925
Arachnids	Interaction between human association and habitat specialisation	Relative distribution change	0.1310239831283544	0.06483904443393408	0.19341160982874153	0.9995	5e-4
Arachnids	Habitat specialisation	Change in occupancy	0.00332439709132079	-0.005001173352905472	0.012025269209428268	0.7947500000000001	0.20525
Arachnids	Habitat specialisation	Relative distribution change	0.11116707191154043	0.0016683736431476227	0.21406394848046678	0.9764999999999999	0.0235
Dragonflies and damselflies	Human association	Change in occupancy	0.010806608844844138	-0.013257470830082926	0.0344847213365002	0.81725	0.18275
Dragonflies and damselflies	Human association	Relative distribution change	0.28184156052948195	0.014592140208900149	0.5438769800266987	0.98025	0.01975
Dragonflies and damselflies	Interaction between human association and habitat specialisation	Change in occupancy	-0.0019197369193402333	-0.014817855263575978	0.009824601947320894	0.3235	0.6765
Dragonflies and damselflies	Interaction between human association and habitat specialisation	Relative distribution change	0.13198664299050153	0.011441480577155895	0.24056763629337805	0.98275	0.01725
Dragonflies and damselflies	Habitat specialisation	Change in occupancy	-0.01153727195944078	-0.03370214552592245	0.006324739894216152	0.1145	0.8855
Dragonflies and damselflies	Habitat specialisation	Relative distribution change	-0.157854187553411	-0.4158122189165999	0.07925468342058106	0.095	0.905
Grasshoppers and allies	Human association	Change in occupancy	0.020014822532472422	-0.01675492062181368	0.05879511963352084	0.87175	0.12825
Grasshoppers and allies	Human association	Relative distribution change	0.2773857009868698	-0.09023282638209706	0.6624314332926164	0.93875	0.06125
Grasshoppers and allies	Interaction between human association and habitat specialisation	Change in occupancy	-0.0012372945296125302	-0.02078148201233701	0.01799013357681645	0.38725	0.61275
Grasshoppers and allies	Interaction between human association and habitat specialisation	Relative distribution change	0.1359793803739393	-0.0054334272983694	0.2921388463960855	0.972	0.028
Grasshoppers and allies	Habitat specialisation	Change in occupancy	0.002802688136564614	-0.0309465812296481	0.03609055016406889	0.5925	0.40750000000000003
Grasshoppers and allies	Habitat specialisation	Relative distribution change	-0.08683107717105813	-0.5009262231793425	0.31413885805177966	0.316	0.6839999999999999
Shieldbugs and allies	Human association	Change in occupancy	0.0348146758014952	0.0022841994169146163	0.07637458093096836	0.982	0.018
Shieldbugs and allies	Human association	Relative distribution change	0.289903911740533	-0.04875540931038528	0.6506120270827269	0.9492499999999999	0.05075
Shieldbugs and allies	Interaction between human association and habitat specialisation	Change in occupancy	-6.394669978083071e-4	-0.01522366987271884	0.026200501242678864	0.45	0.55
Shieldbugs and allies	Interaction between human association and habitat specialisation	Relative distribution change	0.13081035812815445	-0.043880386293651256	0.2689377195264791	0.954	0.046
Shieldbugs and allies	Habitat specialisation	Change in occupancy	-0.017660794376087363	-0.06590830463355835	0.011311996947876967	0.14650000000000002	0.8534999999999999
Shieldbugs and allies	Habitat specialisation	Relative distribution change	-0.23138263835452794	-0.7284883483301486	0.08628085329856232	0.08275	0.91725
Ground beetles	Human association	Change in occupancy	-0.0022639158552548192	-0.026583236571876098	0.019824663357384097	0.417	0.583
Ground beetles	Human association	Relative distribution change	0.044905248791661814	-0.20144314989096065	0.2733791206236139	0.647	0.353
Ground beetles	Interaction between human association and habitat specialisation	Change in occupancy	-0.0030484497966585026	-0.024387795089600286	0.007738366543938831	0.2355	0.7645
Ground beetles	Interaction between human association and habitat specialisation	Relative distribution change	0.11504436828027007	-0.093152309160619	0.2020253815669157	0.9055	0.0945
Ground beetles	Habitat specialisation	Change in occupancy	0.006391192598582531	-0.014901803622347266	0.03334837807180101	0.7344999999999999	0.2655
Ground beetles	Habitat specialisation	Relative distribution change	0.09990970073662173	-0.18633386662867862	0.4397791487688197	0.74075	0.25925
Ladybirds	Human association	Change in occupancy	0.033587343572583354	-8.709884333512411e-4	0.07810249806817786	0.9704999999999999	0.0295
Ladybirds	Human association	Relative distribution change	0.19964738635038842	-0.20235146372562707	0.5679122552581477	0.85125	0.14875
Ladybirds	Interaction between human association and habitat specialisation	Change in occupancy	-0.003813175347177015	-0.03828585917632136	0.007600788080526407	0.211	0.789
Ladybirds	Interaction between human association and habitat specialisation	Relative distribution change	0.13914777378396903	0.0205267926090459	0.32795402415686686	0.98275	0.01725
Ladybirds	Habitat specialisation	Change in occupancy	-0.006951434325500871	-0.0401441612973645	0.02390238628185615	0.30425	0.69575
Ladybirds	Habitat specialisation	Relative distribution change	-0.1325815452733915	-0.5478448207751796	0.21587833690884084	0.214	0.786
Wasps	Human association	Change in occupancy	0.02065032447435751	-3.391194414861024e-4	0.04162874812277438	0.972	0.028
Wasps	Human association	Relative distribution change	0.18749928415841302	-0.03139025222967742	0.4153252551084652	0.95	0.05
Wasps	Interaction between human association and habitat specialisation	Change in occupancy	0.0013581972531555326	-0.007178776919668499	0.02752074055968888	0.603	0.397
Wasps	Interaction between human association and habitat specialisation	Relative distribution change	0.1353048119194531	0.024410699973874177	0.2740206106308998	0.9855	0.014499999999999999
Wasps	Habitat specialisation	Change in occupancy	0.010448913499775406	-0.008686790056927402	0.030272636912534137	0.86375	0.13624999999999998
Wasps	Habitat specialisation	Relative distribution change	-0.017484885924177095	-0.25375514759977164	0.255893960833389	0.44175	0.55825
Ants	Human association	Change in occupancy	0.0073846116937720425	-0.04947157195362406	0.05205657842174545	0.63275	0.36724999999999997
Ants	Human association	Relative distribution change	0.23610175597448468	-0.19159617767615522	0.6838293457847278	0.8755	0.1245
Ants	Interaction between human association and habitat specialisation	Change in occupancy	-0.0013023294548974787	-0.019848541646348302	0.02512586107947777	0.391	0.609
Ants	Interaction between human association and habitat specialisation	Relative distribution change	0.1292035877501833	-0.036174311407023124	0.2619048030468881	0.956	0.044
Ants	Habitat specialisation	Change in occupancy	-0.011444417871383422	-0.05237646670921556	0.0192281201758038	0.22575	0.77425
Ants	Habitat specialisation	Relative distribution change	-0.05077596143336297	-0.45412999209207194	0.36574255371504	0.38725	0.61275
Bees	Human association	Change in occupancy	0.007619147007121163	-0.011142253301299811	0.024271288463123725	0.7947500000000001	0.20525
Bees	Human association	Relative distribution change	0.060189935661959806	-0.15381586901983665	0.25657360390519923	0.723	0.277
Bees	Interaction between human association and habitat specialisation	Change in occupancy	2.0154575396844453e-4	-0.008064092628291273	0.015106585509025985	0.51825	0.48175
Bees	Interaction between human association and habitat specialisation	Relative distribution change	0.11473069545845908	-0.06969331512506455	0.1908028112148976	0.9207500000000001	0.07925
Bees	Habitat specialisation	Change in occupancy	0.00698551465660063	-0.007924735636150192	0.023086321910115122	0.8312499999999999	0.16875
Bees	Habitat specialisation	Relative distribution change	-0.010365533065980632	-0.21999640449208313	0.1856570089010165	0.457	0.543
Soldierflies and allies	Human association	Change in occupancy	0.018581658914497756	-0.03059788501543139	0.06906814701941369	0.8175	0.1825
Soldierflies and allies	Human association	Relative distribution change	0.2657549688802894	-0.25273877197577793	0.7684295127384595	0.8745	0.1255
Soldierflies and allies	Interaction between human association and habitat specialisation	Change in occupancy	-0.0012700645940577752	-0.021050062719589514	0.021478928422105366	0.3915	0.6085
Soldierflies and allies	Interaction between human association and habitat specialisation	Relative distribution change	0.13197473556883563	-0.05881431023785219	0.28899961786107436	0.94475	0.05525
Soldierflies and allies	Habitat specialisation	Change in occupancy	-0.0018257782463105014	-0.0290245341047791	0.022602758304863357	0.44375	0.55625
Soldierflies and allies	Habitat specialisation	Relative distribution change	-0.3137678228823797	-0.6098414035314987	-0.06456924023430201	0.00475	0.99525
Hoverflies	Human association	Change in occupancy	0.03381143386142124	0.020432565390851525	0.046911606515258344	1	0
Hoverflies	Human association	Relative distribution change	0.4932927593960381	0.34062336384747693	0.648245830740706	1	0
Hoverflies	Interaction between human association and habitat specialisation	Change in occupancy	1.7864887179853755e-5	-0.007940364458309587	0.011453907780493202	0.5015000000000001	0.4985
Hoverflies	Interaction between human association and habitat specialisation	Relative distribution change	0.14572699077963053	0.06238202289385042	0.27724622896800877	0.9995	5e-4
Hoverflies	Habitat specialisation	Change in occupancy	0.004053929708615008	-0.008640556745256697	0.015932880509161723	0.74775	0.25225000000000003
Hoverflies	Habitat specialisation	Relative distribution change	-0.09150781129544747	-0.2451766690464762	0.057480099498666774	0.11975	0.88025
Moths	Human association	Change in occupancy	0.015537994071867803	0.009709338485584439	0.021108390290330632	1	0
Moths	Human association	Relative distribution change	0.18855854044170295	0.12100165721038239	0.2552181841012691	1	0
Moths	Interaction between human association and habitat specialisation	Change in occupancy	-0.0027814679965830775	-0.007908890300188954	0.0016217291758503698	0.108	0.892
Moths	Interaction between human association and habitat specialisation	Relative distribution change	0.13468632421918172	0.08565256504445623	0.18563309353070864	1	0
Moths	Habitat specialisation	Change in occupancy	-0.001224853316431038	-0.006106579935441853	0.0037464013058444976	0.31725000000000003	0.68275
Moths	Habitat specialisation	Relative distribution change	-0.14266002639199382	-0.2019726989811272	-0.08115812178243614	0	1
